# The selectivity implications of docking libraries with greater and lesser similarities to bio-like molecules

**DOI:** 10.64898/2026.02.02.703317

**Authors:** Brendan W Hall, Kensuke Sakamoto, Xi-Ping Huang, John J Irwin, Brian K Shoichet, Bryan L Roth

## Abstract

As virtual libraries have expanded into the tens of billions via make-on-demand chemistry, their similarity to metabolites, natural products, and drugs (“bio-like” molecules) has rapidly diminished. Despite this divergence, molecular docking of these ultra-large libraries has yielded molecules at higher experimental hit-rates and with improved affinities. The structural divergence from bio-like space raises the possibility that molecules from these ultra-large libraries have improved selectivity. Just as plausibly, if hit-rates on-target are divorced from similarity to bio-like molecules, so too may be selectivity against off-targets. Here, we test whether docking hits for the 5-HT_2A_ serotonin receptor from ultra-large libraries are more selective than those from smaller and more bio-like “in-stock” libraries. Chemoinformatic similarity predicts that docking actives from the in-stock library have more off-targets than the more chemically novel hits emerging from docking the ultra-large library. This may reflect the bias of the known, however, as when tested experimentally at scale against 318 GPCRs, both 16 agonists from the ultra-large library and 20 actives from the in-stock library had similar numbers of off-targets. While the ultra-large library hits are more sub-type selective for the 5-HT_2A_ over the 5-HT_2B_ and 5-HT_2C_ receptors, overall these results may suggest that selectivity against off-targets, like affinity and hit-rates for on-targets, is divorced from library similarity to bio-like molecules.
