## Supplementary material for "The selectivity implications of docking libraries with greater and lesser similarities to bio-like molecules": data_s2.xlsx

### Sheet: Instock experimentally tested
zinc id	compound id	smiles	score
ZINCpx000000EcMd	Z2736814281	COC1=CC(OC)=CC(C2CCN(C(C(N)=O)C3=CC=CC=C3)C2)=C1	-49.9701
ZINCpj00000xIdHx	52340583	COC1=CC=CC=C1CNC(=O)CN1CCC2(OC)CCC(O)CC12	-49.9525
ZINCnB000005hLhd	Z2493737983	OC(CN1CCC=C(C2=CC=CC=N2)C1)C1=C(F)C=CC=C1F	-49.9494
ZINCln00000kKM9r	69303645	CCC(C1=CC=CC=N1)N(C)CC1=CC=C(N(C)C)N=C1	-48.275
ZINCow000008Whvq	57686410	O=C(CN1CCCCCC1)NCCOC1=CC=CC2=CC=CN=C12	-48.2565
ZINCpv00000g8204	16437172	CC1=CC=C2C(=C1)C=C(CN1CC(O)C(CC3=NNC(C)=C3)C1)N2C	-48.112
ZINCnn00000p9cC4	72105169	C1=CC=C2OC(CN3CCCCC3CN3CCOCC3)=CC2=C1	-47.8036
ZINClC000007Aagb	49425405	CCC(NC(=O)CN1CCCCCC1)C1=CC=C(F)C=C1	-47.7142
ZINCpj00000xI7sg	Z195554824	CC(N1CCN(CC=2C=CC=CC2)CC1)C=3N=C(N)N=C(N3)N(C)C	-46.5452
ZINCkC000003k2TQ	Z2734681948	O=C(CN1CCCCC1)NC1=CC=CC2=CC=CC=C12	-46.2631
ZINCov000008W40p	62332863	CC1=CC=C2C=CC=C(OCCNC(=O)C3CCCCN3C)C2=N1	-45.9938
ZINCn500000p8Xaa	Z354586156	CC(N1CCN(CC1)C2CCCC2)C=3N=C(N)N=C(N3)N(C)C	-45.6726
ZINCpE00000dcNZn	94379553	CCC1=NN(C)C(Cl)=C1CN1CCN(CC=CC2=CC=CC=C2)CC1	-45.4345
ZINCmo00000efMhw	Z2601245574	CC=1C=CN=C(C1)C2CCN(CC=3C=CC=4C=NNC4C3)C2	-45.2495
ZINCpB00000fuYGK	Z285767968	NC=1N=C(Cl)C=C(N1)N2CCN(CC=3C=CC=C4C=CC=CC34)CC2	-45.0124
ZINCps00000dvB1l	49020414	CCN1C=CC(CN2CCCC3(CCC4=CN=C(N(C)C)N=C43)C2)=N1	-44.5226
ZINCmk00000efyoN	89075650	Cc1ccc(CN2CCN(Cc3ccccc3CO)CC2)s1	-44.4049
ZINCly000007Atf1	Z2941762824	CCCCc1ncc(CN2CCC[C@@H](c3cc[nH]n3)C2)[nH]1	-44.3876
ZINCpv0000009JCp	Z2737324211	CC1=CN2C(CNC3CCN(CC4=CC=CC=C4)C3=O)=CN=C2C=C1	-44.1817
ZINCmw000001Onge	79908430	CC1=CC(CN(C)CC2CCN(CC3=CC=CC=C3)C2)=NN1	-44.0344
ZINClu000007zV2A	50282523	COC1=CC2=C(C=C1CN1CCN3CCCC3C1)CCC2	-44.0309
ZINCjz000003vm7A	Z319035182	COCCN1CCC(=CC1)C2=CNC=3C=CC=CC23	-43.8925
ZINCoA000008aWuq	Z2932890355	O=C(N1CCN(CC2=CC=CC=C2)CC1)C1(C2=CC=CC=C2)CC1	-43.8277
ZINCpx000005UKh0	Z9327546921	CC(C1CCN(C1)C(=O)C2=CC(=NN2)C3CCNC3)C=4C=CC=CC4	-43.7785
ZINCpC00000fuLxp	50804756	CC1=C(CN2CCCC(OCC3=CC=CN=C3)C2)N2C=CC=CC2=N1	-43.6566
ZINCna00000p9gEM	78336566	CC1=C(CNC(=O)CN2CCC(C3=CC=CC=C3)C2)C=NN1C	-43.6225
ZINCmt000000SKw2	Z2736773407	CN1CCCCC1C(=O)NCCC1=CC=CC2=CC=CN=C12	-43.5109
ZINCng00000p8Wu9	30726708	CN1CCC(N(CCC2=CC=CC=C2)C(=O)C2=COC=N2)CC1	-43.4516
ZINCpl00000xI92Z	50585426	CCOC1=CC=C(CN2CCC3OCC4=CN=NN4C3C2)C=C1CO	-43.4175
ZINCpC00000fuN1J	Z1343822629	CCN(C1CCN(C1)C(C)C=2C=CC=CC2)C(=O)C3=CNC(CC)=N3	-43.4089
ZINChp00000kIiYY	31099660	CCN1CCC(CN(C)C2=NC=C(Cl)C=N2)C1	-43.3498
ZINCoy00000au5ve	72533762	C1=CN=CC(C2CN(CC3=CC=C(N4C=CN=C4)C=C3)CCO2)=C1	-43.19
ZINClp00000kK9Vb	32049201	CC1=C(CN2CC(N3CCCCC3)C2)OC2=CC=CC=C12	-43.153
ZINCnn00000p96iX	Z2736948589	CC1=CC(CN(C)C(C)C2=CC=NC=C2)=CC=C1N1C=NC=N1	-43.1373
ZINCnf00000p8X9D	Z2736808847	COC1=CC(OC)=CC(N2CCC(N(C)CC3=CC=NO3)C2)=C1	-43.1086
ZINCmq000006MZLW	5881413	CC1=CC=CC=C1CN1CCN(CC2=CC=CC(F)=C2)CC1	-43.0399
ZINClE00000377GV	9079584	CC(O)CNCC1=CC=C(C2=CC=CC(C(F)(F)F)=C2)O1	-42.9782
ZINCjx0000066UFb	81206319	CCOC1=CC=C(CN2CC=CC2CC)C=C1CO	-42.9739
ZINCpv000000aLtN	92593538	FC=1C=CC(=CC1)C2=NNC=C2CN3CCN(CC3)C4CCOCC4	-42.8777
ZINCoy000006v822	Z274595346	CN1C(CN2CCN(CC3=CC=CC=C3)CC2)=NC2=CC=CC=C21	-42.8598
ZINCla00000kKOyP	91794223	N#CC1=CC=CC=C1CN1CCN(C2CCOCC2)CC1	-42.7478
ZINCmz000005ghxU	14792982	CNCC1=NN=C(SC[C@@H]2CCCO2)N1C=3C=CC=C(Cl)C3	-42.7394
ZINCmu000001dW9a	Z1874126245	C[C@@H]1CN(CC=2C=CC=CC2)CCN1C=3N=CN=C(N)C3Cl	-42.7241
ZINCmE000003ktjv	5866496	CC1=CC=C(CN2CCN(CC3=CC=CC=C3F)CC2)C=C1	-42.6296
ZINCnE000001MA9K	Z2736821896	CC(NCC1=CN2C=CSC2=N1)C1=CC=C2OCCCOC2=C1	-42.6267
ZINCls00000560Fg	Z2736478324	O=C(CN1CCCCC1)NC1=CC=C2OCCCOC2=C1	-42.606
ZINCnC000008JdtB	Z2736057025	COC=1C=C2CCCC2=CC1CN3CCCC(C3)C4=CC=NN4	-42.4129
ZINCjr0000066ZWc	39804952	CC/C=C(/CN1C[C@H](O)[C@H](C1)OC)\C=2C=CC=CC2	-42.3998
ZINCnv00000bBv8m	68641559	CC1=NN(C)C=C1CN1CCN(CC=CC2=CC=CC=C2)CC1	-42.2895
ZINCnr00000bBpCl	72277234	COC1=CC2=C(C=C1CN1CC(N3CCCCC3)C1)OCCO2	-42.2593
ZINCmB000001ilvJ	Z2982426753	C1=CC=C(C2CN(CC3=CC=C4OCCC4=C3)CCO2)C=C1	-42.2163
ZINCky000001qZ1Q	Z3488535842	CC(C1=CC=CN=C1)N1CCN(C2C=CCCC2)CC1	-42.2097
ZINCpy00000g8fUj	Z1272176858	O=C1NC=CN=C1N2CCN(CC3=CC=C(S3)C=4C=CC=CC4)CC2	-42.202
ZINCjE0000067pp7	72129622	C=CC1CCN(CC2=CC3=CC(C)=CC=C3N2C)C1	-42.0269
ZINCoy000003iItJ	Z2736217556	CC1=CC=CC(CN2CCN(CC3=CC4=NON=C4C=C3)CC2)=C1	-41.9821
ZINClt000007Aqsp	25607225	CC1=C(CN2CCCC(C2)C3=CC=NN3)C=C(C#N)N1C	-41.9702
ZINClb00000kKCLG	Z2735407496	CN(CC1COCCO1)CC=2C=CC=C(C2)C=3C=NNC3	-41.8695
ZINCng00000p9epK	35095800	CN(C)C1=CC=C(CN2CCC3OCC4=CN=NN4C3C2)C=N1	-41.8604
ZINCkd00000kKzy9	95291145	C1CCN(CCCC2=NC(C3CCOCC3)=NN2)CC1	-41.8356
ZINCmC000005giU8	43558731	COC1=CC(Cl)=C(CN2CCN3CCCC3C2)C(Cl)=C1OC	-41.8265
ZINCjg00000kK1JM	Z1269668973	CC1=CC(=NN1)C2CCCN(CC3CCCCO3)C2	-41.7273
ZINCkt000004PkCe	Z608523752	CC(CC=1C(F)=CC=CC1F)NCC=2C=CC=C(O)C2	-41.6974
ZINCmy000006MCm5	64493006	COCC1=CC(CN(C)C(C)C2=CC=NC=N2)=CC=C1OC	-41.6827
ZINCos00000af3h4	64402375	CC1=NN=C(N2CCN3C(COCC3C3CC3)C2)C2=CC=CC=C12	-41.6391
ZINCkm00000dJv3P	51750862	C1=CC=C(N2CCN(CCC3COCCO3)CC2)C=C1	-41.6061
ZINCiB0000027Yky	86866138	C1=CC(CN2CCCN(C3CCCC3)CC2)=CS1	-41.598
ZINCmr000006MHSG	Z9327547360	CC1CN2CCCC2CN1CC=3NN=NC3C=4C=CC=CC4	-41.3073
ZINCmj00000efcNY	Z9327545871	Nc1ccc(F)cc1CN1CCN(Cc2ccccc2)CC1	-41.2055
ZINCjq00000675gw	Z2941837490	CCCN1C=C(CN2CCC(C2)C3=CC=NN3)C=N1	-41.1727
ZINClu000007zUN8	57913479	CCN1C=C(CN2CCC[C@H](C2)C=3C=CNN3)C=C1C#N	-41.1343
ZINCmn00000efpLK	88032746	COCc1nnc(-c2ccc(C(C)N3CCCCC3)cc2)[nH]1	-41.0937
ZINCll00000kJKVy	16610192	OC=1C=C(N=C(CSC=2C=CC=CC2)N1)[C@H]3CCCNC3	-41.0536
ZINCj500000kKJAI	Z9327545880	CCN1CCC[C@H]1CNC=2N=CN=C(N)C2[N+](=O)[O-]	-40.9403
ZINCkA000004PaMY	Z607875686	FC=1C=CC=C(CN2CCCC(C2)C3=CC=NN3)C1F	-40.9219
ZINClr000007AtsM	Z9327545855	FC=1C=CC(F)=C(CCNCC=2C=CC3=CNN=C3C2)C1	-40.9203
ZINClj00000kKxap	Z1443756195	CC1=C(CN2CCC(CC2)C=3C=CC(O)=CC3)C=NN1C	-40.6777
ZINCnC000008J4vQ	99433630	CC=1C=CC(O)=C(CN2CCC[C@H](C2)OCC=3C=CC=NC3)C1	-40.659
ZINCkq000004Pm9Z	Z9327545879	C[C@H](N(C)CC1=CC=C(S1)C=2C=CNN2)C(=O)N(C)C	-40.5714
ZINCk500000kJXxP	Z9327545896	CC1=NC(SCC(=O)NCCCCN2CCCC2)=NN1	-40.5663
ZINCmy000006MJWN	Z2941763390	OCCOC=1C=CC=C(CN2CCCC(C2)C3=NC=CS3)C1	-40.5585
ZINCpx000005UP2a	Z4058787687	CC=1C=CC(=CC1)C2CCN(C2)C(=O)C(N)CC=3C=CC(O)=C(F)C3	-40.4509
ZINCov000000h0UC	Z990229798	O=C(CCN1CCC(CC1)C=2C=NNC2)N3CCC=4C=CC=CC34	-40.4234
ZINCnB000000J0Oj	Z319032320	CCN(CC)C(=O)CN1CCC(=CC1)C2=CNC=3C=CC=CC23	-40.4155
ZINCpi0000009d6F	99344411	NC(=O)COC=1C=CC(CN2CCCCC2CN3CCOCC3)=CC1	-40.3361
ZINCjz000003xOhq	Z9327545903	FC=1C=CC=CC1CN2CCCC(C2)C=3C=CNN3	-31.74

### Sheet: ZINC experimentally tested
zinc id	compound id	smiles	docking model	score
ZINCnv000001xma7	Z3323700039	CC(C)COc1cccc(CN2CC[C@@](O)(c3cc[nH]n3)C2)c1	AF2	-50.477
ZINCoA000003GHUk	Z4066213009	Cc1[nH]c2ccccc2c1SCCNC(=O)[C@H]1NCC[C@@H]1C1CC1	AF2	-47.4528
ZINCjv0000032mbm	Z1715815093	CC=CC[C@@H](CO)NCc1ccc(OC)c(O)c1Br	AF2	-47.3841
ZINCns000000MkP6	Z1868951912	C[C@H](c1ccccc1)N1CC[C@@H](N2C(=O)NC3(CCC3)C2=O)C1	AF2	-46.3783
ZINCnw0000027EjH	Z4057287637_Z4057288116	O=C(C[C@@H]1CCCN1)N(Cc1ccco1)Cc1ccccc1O	AF2	-45.2059
ZINCov000000dHwx	Z3517901945	COC(=O)[C@]12C[C@H]1CN([C@H](C)C(=O)c1c(C)[nH]c3ccccc13)C2	AF2	-44.9797
ZINCms000000M6AO	Z2280230492	O=C1[C@@H](N2CC[C@@H](CCCO)C2)CCCN1c1ccccc1	AF2	-44.7843
ZINCnD000001xaIG	Z2717781617	Cc1ccc2nc(CN3CC[C@@H](c4ccc(O)cc4)C3)cn2c1	AF2	-44.246
ZINCjz000003tSLJ	Z2998224595	CCCOC[C@@H](N)Cc1cccc(-c2cc[nH]c2)c1	AF2	-44.2371
ZINCnq000000hmxg	Z3320563954	O=C1[C@H](N2CC[C@@H](c3cnn[nH]3)C2)CCN1c1cccc(Cl)c1	AF2	-44.1279
ZINCnv000001vIol	Z2877147948	C#CCCOc1ccc(CN2CC[C@@H](c3n[nH]c(C)n3)C2)cc1	AF2	-43.8532
ZINCiE000002e6zc	Z2354789359	C=CCC[C@@H](C)NCc1cccc2c1CCCN2	AF2	-43.5875
ZINCny000002ImOX	Z1903385567	Cc1[nH]c2ccccc2c1C(=O)[C@@H](C)N1CC[C@@](O)(C2CC2)C1	AF2	-43.4349
ZINCk6000004e4uv	Z7619692908_Z979452916_Z7619692928	O=[N+]([O-])c1cnn(C[C@H](O)CN[C@@H]2CCCC[C@@H]2O)c1	AF2	-43.3012
ZINCkD000002aU1B	Z2330846226	Cc1nc([C@@H]2CCN([C@H](C)c3ccccc3Cl)C2)n[nH]1	AF2	-43.2453
ZINCjA000005XF9x	Z4255540971	F[C@@H]1C[C@H]2C[C@H]2[C@@H]1NCCc1cccc2[nH]ccc12	AF2	-43.1994
ZINCm5000000aVlW	Z3132849225	O=C(c1cccc(-n2cncn2)n1)N1CCOC2(CNC2)C1	AF2	-43.0963
ZINCku000000I6A4	Z3462681525	CCSC[C@H](N)C(=O)Nc1ccc(O)c(C(F)(F)F)c1	AF2	-42.9754
ZINCjy000003m7V8	Z3292961379	C=CC1(Cc2nc(-c3ccsc3)no2)CCNCC1	AF2	-42.507
ZINCow000000BbY9	Z7619689905	Oc1nnc2n1CC[C@H](N=c1[nH]c3cc(C(F)(F)F)ccc3s1)C2	AF2	-42.4375
ZINCoi000000iAAR	Z3323707845	Cc1ccc(CN(C)C(=O)CN2CC[C@@](O)(c3cc[nH]n3)C2)cc1	AF2	-42.3019
ZINCoD0000014rhV	Z7619689903	COc1ccccc1C[C@@H]1CCN(CC(=O)c2cc(C)[nH]c2C)C1	AF2	-42.2928
ZINCjC000000GwXr	Z2171640173	CCCC[C@@H]1CCC[C@H]1N[C@H]1CCc2nc[nH]c2C1	AF2	-42.1686
ZINCnn000002oB53	Z7619691662	Cn1ccnc1C[C@H](N)C(=O)Nc1ccc2cc(O)ccc2c1	AF2	-41.6853
ZINCmE000001RCo2	Z1572606834_Z7704261723	CCOC(=O)c1ccc(CN(C)[C@@H]2C[C@H]2c2ccccc2)o1	AF2	-41.4079
ZINCkv000003wu67	Z7704262165	N[C@]12CCC[C@H]1CN(C(=O)c1c(Cl)ccc(F)c1F)C2	AF2	-41.3635
ZINClE00000395Mq	Z3517966825	Cc1nnc([C@H](C)N2CCC[C@@H](c3ccc(O)cc3)C2)s1	AF2	-41.2498
ZINChA000004onMB	WXVL_BT0793LQ2118	CN1CCC=C(c2cc(F)cc3[nH]ccc23)C1	AF2	-41.1149
ZINCnp000002RlXC	Z3518848744	NCc1cccc(OCC(=O)NC[C@@H]2OCc3ccccc32)c1	AF2	-40.9344
ZINCmu0000018LpL	Z3860143839	CCc1c(CNCc2ccc(NC(=O)OC)cc2)cnn1C	AF2	-40.8764
ZINCix000004K7g9	Z2722936027	N[C@@H](Cc1cccc(-c2cc[nH]n2)c1)CC1CC1	AF2	-40.8725
ZINCov000001tqAX	Z7619689878	CN(CCOc1ccccc1C#N)Cc1cc2c(O)nccc2o1	AF2	-40.6495
ZINCiB000004MquV	Z2411838056	C[C@H](Cc1ccc(O)cc1)N[C@@H]1C[C@H]1C1CCC1	AF2	-40.5866
ZINCkt000003rEBF	Z2997725508	COc1ccc(CN2CC[C@H]3CCN[C@H]3C2)c(Br)c1O	AF2	-40.5784
ZINCou000002NkGr	Z4053573539	O=C(c1cc([N+](=O)[O-])cc(C(F)(F)F)c1)N1CC[C@]2(CCNC2)C1	AF2	-40.5219
ZINCmv000003gfE6	Z3346380132	C=C(F)C1(Cc2nc(Cc3c(F)cccc3F)no2)CNC1	AF2	-40.5013
ZINCky000004sPbs	Z4643426439	NC[C@]12CC[C@H]1CN(C(=O)Cc1cc(Br)ccc1Cl)C2	AF2	-40.4916
ZINCkw000004mhSk	Z4390526667	Cc1cccc2[nH]c(=NCCc3nnc(CO)s3)sc12	AF2	-40.3708
ZINCjz000003xdhL	Z3835984666	Cc1ccc([C@@H](C)NCCc2ccc(O)cc2)nc1	AF2	-40.3589
ZINCnx000005zM9k	Z7619689809	Oc1nccc2oc(CNC[C@H]3CSc4ccccc4O3)cc12	AF2	-40.3319
ZINClE0000036NWp	Z1548331826	C[C@H](C(=O)c1c[nH]c2ccccc12)N1CC[C@H](C2CC2)C1	AF2	-40.3292
ZINCjh0000030xTj	Z2601486055	CN(CCc1cnn[nH]1)C[C@@](C)(O)c1ccccc1	AF2	-40.3146
ZINCjt000004V0Dr	Z3131992474	Cc1sc(Cl)nc1C(=O)N1C[C@@H]2CCC[C@]2(CN)C1	AF2	-40.173
ZINCnD000001BOfa	Z2449215308	c1ccc(O[C@H]2CCN(Cc3ccc(-c4cc[nH]n4)o3)C2)cc1	AF2	-40.0728
ZINCjp000003UKvz	Z3393197156	c1cc(CN2CC[C@@H](c3cnn[nH]3)C2)n(C2CC2)c1	AF2	-40.0493
ZINCio000001Xk5F	Z2824801082	C=C(Cl)C[C@@H](N)C(=O)N(C)Cc1cccc(O)c1	AF2	-40.0443
ZINCjD000003Rwoy	Z3881312504	CN(CCc1ccc(O)c(Br)c1)CCc1nccs1	AF2	-40.0004
ZINCkr000000keck	Z1870659078	OC1CC(CCNCc2nccn2-c2ccccc2)C1	AF2	-39.9411
ZINCnx000002ukzw	Z3517494909	O[C@@]1(c2cc[nH]n2)CCN(CC[C@@H](c2ccccc2)C(F)F)C1	AF2	-39.8966
ZINCjD0000060RTz	Z7619689816	CC[C@@H]1CC[C@@H](NCCc2c(F)cc(O)cc2F)C1	AF2	-39.8821
ZINCiC000005yw4t	Z2699527112	Oc1cccc(CN[C@@H]2CC[C@H](C3CC3)C2)c1F	AF2	-39.8207
ZINChv000004nWDt	WXVL_BT0793LQ2293	Cc1cc2c(C3=CCCN(C)C3)ccnc2[nH]1	AF2	-39.8148
ZINChj000000xGpB	Z3134019451	Cc1c[nH]c(C(=O)N(C)CCCCCCN)n1	AF2	-39.7899
ZINCnE000004Y89H	WXVL_AK3719TA0810	COc1ccccc1C[C@@H](C)N[C@H]1CCc2ccc(O)cc2C1	AF2	-39.7796
ZINCpz000008RImk	Z4062440514	NCc1cccc([C@@H]2C[C@H]2C(=O)N2CCC=C(c3ccccn3)C2)c1	AF2	-39.7596
ZINCkt000000CcgO	Z3347028588	Cc1cc(-c2cnc([C@@H]3CCCCN3)nc2)cnc1O	AF2	-39.6467
ZINCkB000001SNR4	Z3360763302	C[C@H](CC[C@H]1CCCO1)NCc1ccc(F)c(O)c1F	AF2	-39.6105
ZINChp000000Nuel	Z3514690549	CCc1nc(CSCC2(CN(C)C)CC2)n[nH]1	AF2	-39.5677
ZINCoE000002PfeU	Z7619692454	COc1cc(O)ccc1OCCNC1CC(C)(c2ccccc2)C1	AF2	-39.5503
ZINCme000000YmZb	Z4064207316	N[C@@H](Cc1cccc(F)c1)C(=O)N1CC[C@@H](c2nc[nH]n2)C1	AF2	-39.5463
ZINCnt000004lqb4	Z3346372798	F[C@@H]1CN[C@H](Cc2nc(Cc3ccc(C(F)(F)F)cn3)no2)C1	AF2	-39.5401
ZINCjk000009udmh	Z2457507431	CCCN(C(=O)c1n[nH]c(C)c1F)[C@@H]1CCN(C)C1	AF2	-39.5169
ZINCjC0000055HlZ		Oc1ccc(C2=CCN(C[C@@H]3CC34CC4)CC2)cc1	AF2	-39.4982
ZINCmt0000013qiW	Z3317045130	c1ncc(CC2CCN(Cc3cc4n(n3)CCCC4)CC2)[nH]1	AF2	-39.4299
ZINCkn000005Vj1n	Z2656726390	N[C@]12CCC[C@H]1CN(C(=O)c1nccc3occc13)C2	AF2	-39.4131
ZINCin000001WfFW	Z2656727907	Cc1nc(C(=O)N2C[C@@H]3CCC[C@]3(N)C2)c(C)s1	AF2	-39.2887
ZINCjv000005OGpv	Z4273069407	C[C@@H](c1ccccc1)N1CCO[C@@H](c2cn[nH]c2)C1	AF2	-39.2702
ZINCjo000003M4g1	Z1870660795	Cc1ccc2ncc(CNCCC3CC(O)C3)n2c1	AF2	-39.228
ZINCiB000004MCA8	Z4365036290	O[C@H]1C[C@@H](CCNCc2csc3ccccc23)C1	AF2	-39.2005
ZINCjz000003wBsk	Z1777820559	C[C@H](c1nccs1)N(C)CCOc1ccc(O)cc1	AF2	-39.1657
ZINCnv000001MvuW	Z3320563983	Fc1cccc(-c2cnc(CN3CC[C@@H](c4cnn[nH]4)C3)o2)c1	AF2	-39.0995
ZINCnq000000frqf	Z3137793264	N[C@H]1C[C@H]2C[C@@H](C1)N(C(=O)c1ccnc(-c3ccccc3)n1)C2	AF2	-39.0822
ZINCpB0000017gx7	Z4777868018	N[C@H](c1ccccc1)c1noc(-c2cc(O)nc3ccc(F)cc23)n1	AF2	-39.0436
ZINCmz0000005E7M	Z7619689886	N[C@@H](Cc1nc(-c2cccc3[nH]ccc23)no1)c1nccs1	AF2	-39.0053
ZINCnw000005gZ7F	Z7619689819	Cc1nc2c(CNCc3ccc4c(c3)C(=O)NC4)cccc2o1	AF2	-39.0027
ZINCkv0000033mGw	Z7704260910	N[C@H](Cc1cncc(Br)c1)c1nc(-c2ccsn2)no1	AF2	-38.9112
ZINCkE000002eIqM	Z3642089507	CC[C@@H](NCC1CC2(CC(O)C2)C1)c1cccc(F)c1	AF2	-38.8425
ZINCnv000001Gvh4	Z7619692656	COc1cccc(C[C@@H](C)NCCc2ccc(O)c(OC)c2)n1	AF2	-38.7397
ZINChf000000mDNg	Z2457511637	CCCN(C(=O)c1cc[nH]n1)[C@@H]1CCN(C)C1	AF2	-38.7028
ZINCjn000003BfxR	Z4053548573	CCC[C@H]1CNCCN1C(=O)c1csc(=NCC)[nH]1	AF2	-38.6108
ZINCjs000005IVXs	Z4389907823	O[C@H]1C[C@@H](CCNCc2nccc3c2CCCC3)C1	AF2	-38.5851
ZINCmD000000kQvy	Z2922031725	O=C1C[C@@H](CCNCc2ccc(-c3cccc(Br)c3)o2)CN1	AF2	-38.5609
ZINCoE000002TK26	Z7704262288	NC[C@H]1Cc2cc(F)ccc2N(C(=O)Cc2cc(F)ccc2Br)C1	AF2	-38.5236
ZINCmC000000i1LY	Z3098911240	NCc1occc1-c1nc([C@@H]2CCCc3ccccc32)no1	AF2	-38.5003
ZINCoC000000OyoM	Z2393190959	Cc1cccc(OCCCC(=O)N2CCNCc3ccccc32)c1	AF2	-38.4896
ZINChB0000019EM7	Z3802304697	C[C@H]1CC[C@@H]1NCc1c(F)ccc2[nH]ccc12	AF2	-38.4462
ZINCjf000002STtY	Z4054622306	N[C@]12CCC[C@H]1CN(C(=O)c1cc(O)nc(Cl)c1)C2	AF2	-38.4196
ZINCon000001iMoF	Z2599135450	CN(CCc1cnn[nH]1)C[C@H](O)COc1ccc(C(F)(F)F)cc1	AF2	-38.3402
ZINClE0000031r0t	Z3345065379	CC(C)c1ncc(CN2CCC(Cc3cnc[nH]3)CC2)s1	AF2	-38.3394
ZINCki000005czor	Z2887596089	Cc1cn(C)nc1C(=O)N1C[C@H](N)Cc2ccccc21	AF2	-38.3315
ZINCkq000002TWim	Z7619689893	CCN(C(=O)c1cc(C)[nH]n1)[C@@H]1CCN(CC=CCl)C1	AF2	-38.2786
ZINCht000004A4rq	Z2452976350	Cc1cc(C(=O)N2C[C@H](N)C3(CC3)C2)sc1Br	AF2	-38.2164
ZINCku0000032bxK	Z2922032880	O=C1C[C@@H](CCNCc2ccc3ccccc3c2)CN1	AF2	-38.1165
ZINChr000000NBDr	Z2393995263	N[C@@H]1CC[C@H]2CN(C(=O)c3csc(I)c3)C[C@H]12	AF2	-38.1083
ZINCjz000003vGDV	Z4103488600	COc1ccc(CNCC2CC(=C3CC3)C2)cc1O	AF2	-38.0922
ZINCjy000003qBRA	Z3806384306	Cc1[nH]nc2c1C[C@@H](N[C@@H]1CCC3(CCC3)C1)CC2	AF2	-38.0764
ZINCij000001CoW7	Z4065185009	CCSC[C@H](N)C(=O)N1Cc2ccc(O)cc2C1	AF2	-38.0586
ZINCj8000002qGqH	Z2825713589	COc1cncc(C(=O)N2C[C@@H]3CC[C@@H](N)[C@H]3C2)n1	AF2	-38.0401
ZINCpv0000004qpE	Z2957572257	CN(CCc1nccc(C(F)(F)F)n1)Cc1ccc(S(C)(=O)=O)cc1	AF2	-38.0206
ZINCnr000000xjMP	Z3382848100	NC[C@@H]1CN(C(=O)c2cc(-c3ccccc3Cl)no2)CCCO1	AF2	-37.9257
ZINCiA000004LRYb	Z1984594974	C[C@H]1CCC[C@@H]1CNCc1ccc2nc[nH]c2c1	AF2	-37.9234
ZINCnw0000022TFi	Z2071714500	C[C@H](NCc1cn2ccccc2n1)c1ccc2nc(O)oc2c1	AF2	-37.8953
ZINCmw000001L4hs	Z3804485374	COc1ccc(OCCNCc2cc3n(n2)CCC3)cc1Cl	AF2	-37.8648
ZINCnx000002tKLm	Z3133202754	O=C(c1cccc(Nc2nccs2)c1)N1CC[C@@H]2CCNC[C@H]21	AF2	-37.8245
ZINCnr000000rWMR	Z1343402286	CS(=O)(=O)Cc1ccccc1CNCc1cnc2ccccn12	AF2	-37.8218
ZINCjk000003jrZr	Z2700011108	COc1ccc([C@H](C)NCCN2CC[C@H](O)C2)cc1	AF2	-37.8059
ZINCiq000001ouos	Z4154032166	O[C@@H](c1cccc(C2=CCCNC2)n1)C(F)(F)F	AF2	-37.6502
ZINCjh0000033n5d	Z4055822058	N[C@H]1CN(C(=O)[C@]2(F)CCOC2)Cc2ccccc21	AF2	-37.5848
ZINCkk00000cxZIK	WXVL_AN3729QS2588	C#CCN1CCN(Cc2c[nH]c3ncc(Br)nc23)CC1	AF2	-37.5741
ZINCkw000004kEe1	Z4405134922	CCCC[C@H](C)CN1CC(c2nc(C(=O)OC)co2)C1	AF2	-37.5653
ZINCjl000003rtmY	Z2958758404	Cc1cnc(C(=O)N2C[C@@H]3CC[C@@H](N)[C@H]3C2)c(C)c1	AF2	-37.5378
ZINCiB0000027XHq	Z3014751579	Oc1ccc(CCNC2CC(C3CCC3)C2)cc1	AF2	-37.5021
ZINCox000000R3KB	Z3018845540	O=C(Nc1ccc2c(c1)CCCN2)[C@H]1NCCOc2ccccc21	AF2	-37.4789
ZINCjg000009qlr7	Z3346715904	C=C(F)C1(Cc2nc(-c3cncn3C)no2)CNC1	AF2	-37.4727
ZINCjg000002UsGh	Z3701343143	CCN(C[C@@H](C)N)C(=O)c1nc(C)[nH]c2nccc1-2	AF2	-37.4587
ZINCjz0000051OI2	Z4195907722	CC[C@@H](NCCc1ccc(O)cc1)c1cc(C)on1	AF2	-37.4583
ZINCkA0000037PE6	Z2922031084	O=C1C[C@@H](CCNCc2cc(-c3cccs3)cs2)CN1	AF2	-37.4531
ZINCkn000005Vvzo	Z3517648910	O=C(Cc1ccc(O)c(Cl)c1)N1CC[C@H]2CCNC[C@H]21	AF2	-37.4528
ZINCnx000002cEj3	Z3497196950	CC1(C)C[C@H](NC[C@@H](O)COCc2ccccc2Cl)CC[C@H]1O	AF2	-37.4127
ZINCnr000000xroh	Z2832042069	N[C@@H]1CN(C(=O)[C@@H]2CCc3ccccc3O2)CC[C@H]1C(F)(F)F	AF2	-37.4088
ZINChC000001bHU2	Z2998224994	c1cc(CN2CCCC2)cc(-c2cc[nH]c2)c1	AF2	-37.3945
ZINCir000004FCZw	Z2778384622	Cc1cc(C)c(C(=O)N2C[C@H]3CCN(C)[C@H]3C2)s1	AF2	-37.3641
ZINCkC000001WoCG	Z2480657691	C=CC[C@@H]1CC[C@@H](NCCc2ccc(O)c(OC)c2)C1	AF2	-37.3636
ZINCkp0000069PN0	Z4138547417	COc1cccc([C@H](C)NC[C@H]2COC(C)(C)CO2)n1	AF2	-37.3227
ZINCov000003Hvlm	Z7619689892	CN(C(=O)c1cnn[nH]1)[C@@H]1CCN(CCc2cccc(Cl)c2Cl)C1	AF2	-37.2481
ZINChn0000095pQ6	Z3539378052	Cc1cc(C(=O)OCC2(C)CN(C)C2)c(C)[nH]1	AF2	-37.2087
ZINClC000002Okz5	Z3317047450	c1ccc([C@@H]2C[C@H]2N2CCC(Cc3cnc[nH]3)CC2)cc1	AF2	-37.1988
ZINCnc000000KUUO	Z3790355488	COc1ccc(CN(C)C(=O)[C@H](N)Cc2nccn2C)cc1O	AF2	-37.1804
ZINCkx000004q9Pg	Z2997725002	Oc1cc(CN2CC[C@H]3CCN[C@H]3C2)cc2sccc12	AF2	-37.1724
ZINCoz000003xE0S	Z7704259786	NC[C@@H]1CN(C(=O)CCc2cc(C(F)(F)F)ccc2Br)CCCO1	AF2	-37.1672
ZINCoC000004WDoL	Z7704261123	Cc1ccc(F)cc1-c1noc([C@H](N)Cc2cccc(C#N)c2)n1	AF2	-37.0884
ZINCnq0000004XDl	Z1529569275	CC[C@H](CO)N1CCN(C(=O)c2c(C)[nH]c3ccccc23)CC1	AF2	-37.0652
ZINCnj000001H73O	Z4008451154	Oc1nnc2n1CC[C@H](NCc1cc(-c3ccccc3)on1)C2	AF2	-37.0249
ZINCmw000001MjN2	Z2902849762	C[C@@H](c1noc(C2CN(C3CCCCC3)C2)n1)n1ccnc1	AF2	-36.979
ZINCk5000003VWwQ	Z7619689904	CC(C)[C@@H]1CN(C)C(N2CC(c3nnc(O)n3C)C2)=N1	AF2	-36.9745
ZINCiw000004q0jK	WXVL_BT0793LQ3901	CC(=O)Nc1cc(C2=CCCN(C)C2)ccc1C	AF2	-36.9196
ZINCju000002XMVi	Z3829135572	COc1sc(C(=O)N2C[C@@H]3CCC[C@]3(N)C2)cc1Br	AF2	-36.8545
ZINCkc000004ATvM	Z4056949365	NC(=O)[C@H]1CCN(C(=O)[C@H](N)Cc2cccc(Br)c2)C1	AF2	-36.8038
ZINCjD000003Rx9e	Z1922288294	CN(Cc1ccc(-c2cc[nH]n2)o1)Cc1cccs1	AF2	-36.7654
ZINCjA000005XAMe	Z3836967075	Cc1nc(CN2CC(c3ccc(O)cc3)C2)sc1C	AF2	-36.7599
ZINCnC000004h91Y	Z7619689883	N[C@H](c1nc(-c2ccc(O)cc2)no1)[C@H]1C[C@H]1c1ccccc1	AF2	-36.7443
ZINCoE000002MGPQ	Z4043542699	CCOc1cccc(CN2CC3(CCC(O)CC3)C2)c1OC(F)F	AF2	-36.7355
ZINCjE000003Yfcv	Z1537573105	Cc1ncc([C@@H](C)N[C@H](C)Cc2cccc(O)c2)s1	AF2	-36.7158
ZINChd000000jFiE	Z3504637629	Cn1ccc(CN[C@H]2CCc3nn[nH]c3C2)c1	AF2	-36.7059
ZINCkB000001Smbc	Z792131822	C[C@@H](NCCc1ccc(O)cc1)c1ccc(C#N)cc1	AF2	-36.6867
ZINCoB000003VJRu	Z1367279668	C[C@H](c1nc(-c2ccco2)no1)N(C)CCOc1ccc(O)cc1	AF2	-36.6615
ZINCms000000EJLd	Z3517217828	COc1ccc([C@@H](N)CC(=O)N(C)Cc2cnc[nH]2)cc1Br	AF2	-36.6602
ZINCpz000007E2Ye	Z4875582040	CC(C)(c1cccc(F)c1)c1noc(C[C@H]2CCCC3(CNC3)O2)n1	AF2	-36.6542
ZINClB000002x4yW	Z3517967757	C[C@@H](c1ncccn1)N1CCC[C@@H](c2ccc(O)cc2)C1	AF2	-36.6502
ZINCkA000003G4FO	Z7619689909	N[C@@H]1Cc2ccccc2N(Cc2cc(O)cc(Br)c2)C1	AF2	-36.6342
ZINChf000000nMaY	Z3383346467	C[C@H](N)CN(C)C(=O)c1cc[nH]c2nccc1-2	AF2	-36.6233
ZINChu000004nNSh	WXVL_BT0793LQ5401	CN1CCC=C(c2ncc(F)c3[nH]ccc23)C1	AF2	-36.6109
ZINChx000000uI2P	Z2170782144	Clc1csc(CN[C@H]2CCc3nc[nH]c3C2)c1	AF2	-36.601
ZINClA000002pzjo	Z1918318765	c1ccc2c(c1)C[C@H]2CNCc1ccc(-c2cc[nH]n2)o1	AF2	-36.549
ZINCk8000004jXxS	Z4055214865	O=C(C=CCn1cncn1)N1CC[C@H]2CCNC[C@@H]2C1	AF2	-36.5316
ZINCnx000002i66l	Z2045783178	COC(=O)[C@@H](Cc1ccccc1)[C@@H](C)NCc1ccc(F)cn1	AF2	-36.5112
ZINCnu000004Fr3r	Z2922025651	Cc1nn(-c2ccccc2Cl)cc1CNCC[C@H]1CNC(=O)C1	AF2	-36.4955
ZINCiy000001WlZN	Z1710071308	C[C@H](CCC1CC1)NCCc1ccc(CO)cc1	AF2	-36.4907
ZINCox000000S0VC	Z3803175384	c1cc(CNC[C@@H]2CC3(CCOCC3)CO2)cc(-c2cn[nH]c2)c1	AF2	-36.4525
ZINCna000000zQPV	Z1668432422	C[C@H](NCC(=O)N1CCNC(=O)C1)[C@@H]1Oc2ccccc2[C@H]1C	AF2	-36.4262
ZINCnu000001ve0w	Z5078982004	O=C1NCc2ccc(CNCC3=Cc4ccccc4OC3)cc21	AF2	-36.4209
ZINCnx000002djOr	Z2951704214	CCCC[C@@H](C(N)=O)N1CCC[C@@H](c2c[nH]c3ncccc23)C1	Cryo-em	-52.73
ZINCnr000007NX60	Z4184185757	COc1ccc(O)c(C[C@@H](C)NC(=O)CN2CCC(C)(C)C2)c1	Cryo-em	-50.5804
ZINCoE000000afKb	Z2863415781	O[C@H](CN1CCC(c2cccc3[nH]ccc23)CC1)c1ccccn1	Cryo-em	-50.148
ZINCnv0000062kzM	WXVL_AN2312QS0678	Clc1c[nH]c2nccc-2c1CN1CCN(C[C@@H]2CCCO2)CC1	Cryo-em	-49.5149
ZINCnu000006s9Nq	Z4591750784	Cc1n[nH]c(C)c1CCCNC(=O)[C@@H]1CC[C@@H](C(C)(C)C)CN1	Cryo-em	-49.4856
ZINCms000005eM5M	Z4275936496	C[C@@H](C(=O)NCC(F)(F)F)N1CC[C@@H](c2cccc(O)c2)C1	Cryo-em	-49.342
ZINCoC000000Eaa8	Z5247692566	CC1(C)CCO[C@H]1CN1CCOC[C@H]1Cc1c[nH]c2ccccc12	Cryo-em	-49.0581
ZINCnA000005bNTs	Z5247693797	Cc1[nH]c2ccccc2c1SCCNC(=O)CN1CC[C@@H](C)C1	Cryo-em	-48.9131
ZINCkp00000akEPJ	Z4079769557	Oc1ccc(Cl)c(Cn2cc(C[C@@H]3CCCN3)nn2)c1	Cryo-em	-48.6684
ZINCoB000005uBET	Z4196108224	C[C@@H](NCc1ccccc1-n1cncn1)c1ccc2c(c1)COC2	Cryo-em	-48.6543
ZINCj5000002dXKw	Z3323706860	C[C@H](C(=O)NC1CC1)N1CC[C@@](O)(c2cc[nH]n2)C1	Cryo-em	-48.552
ZINCoC000000S1Nx	Z3313431995	O=C1CCC[C@@H](CCN2CCC[C@@H](c3c[nH]c4ncccc34)C2)O1	Cryo-em	-48.5151
ZINCnx000002s0Cv	Z5247694056	O=C(CN1CC[C@](O)(c2ccccc2)C1)NCc1cc(Br)cs1	Cryo-em	-48.4978
ZINCpv000000be3T	Z5247694525	O=C(CN1CC[C@](O)(c2cccc(C(F)(F)F)c2)C1)NCC1CCC1	Cryo-em	-48.4134
ZINCoy000001jXuQ	Z5247692579	CCCN(C(=O)c1csc(NC(C)=O)n1)C1CCN(C(C)C)CC1	Cryo-em	-48.3752
ZINCns000006hCT1	Z3384857127	CN[C@H](Cc1ccccc1)C(=O)N[C@@H](C)Cc1ccc(O)cc1	Cryo-em	-48.358
ZINCkh0000053UuN	Z1978432644	C[C@@H](C(=O)NCCCc1nc[nH]n1)N1CCCCCC1	Cryo-em	-48.2988
ZINCmE000001XtiZ	Z3777234997	C[C@H](O)c1ccc(-c2cccc(CN3CCC[C@H](O)C3)c2)s1	Cryo-em	-48.2596
ZINCnB000005dHBB	Z5247693805	CC(C)CC[C@@H](C)N1CCC[C@@H](n2c(O)nc3cccnc32)C1	Cryo-em	-48.2172
ZINCow000000nIxH	Z2272242666	CCc1ccc(CN2CCN([C@H](C)c3nc(Cl)nc(=N)[nH]3)CC2)s1	Cryo-em	-48.1409
ZINCnx000002ul1H	Z5247692510	O[C@H](CNCCc1c[nH]c2cc(F)cc(F)c12)c1cccnc1	Cryo-em	-48.0752
ZINCnD000005qmC5	Z2998710099	Oc1cccc(CCCNC[C@H](O)c2cc3ccccc3o2)c1	Cryo-em	-48.0702
ZINCoz000006ZyZZ	Z4075214761	CCOc1ccc(C(C)=O)cc1CN1CCN(C23CC(C2)C3)CC1	Cryo-em	-48.058
ZINClD000002X78Q	Z2945906816	Cc1ccc(F)c(CN2CCC[C@@H](c3cc[nH]n3)C2)c1F	Cryo-em	-47.9928
ZINCpC000001tbWm	Z5247694473	Cc1cccc([C@@H](CO)N2CCN(Cc3cc(O)ccc3Cl)CC2)c1	Cryo-em	-47.8686
ZINCmC000003jKqg	Z5247693498	Oc1cc(CN2CCN3CCCC[C@@H]3C2)c2ccccc2c1	Cryo-em	-47.8411
ZINCmz000003r2N0	Z2350994355	C[C@@H](Cn1cc(Br)ccc1=O)N[C@H](C)Cc1ccc(O)cc1	Cryo-em	-47.6536
ZINCoC000000Lv9W	Z1440106684	C[C@@H](Cc1ccc(O)cc1)N[C@H](C)c1cn(-c2ccccc2)nn1	Cryo-em	-47.5415
ZINCmx000004op31	Z4470984180	CN1CC=C(CC(=O)N2CCCCc3c(O)cccc32)CC1	Cryo-em	-47.5091
ZINCjE0000056Gxx	Z5247693129	C=CC=CCCN1CC[C@](O)(c2cccc(Br)c2)C1	Cryo-em	-47.4579
ZINCnj00000kJm9b	Z5247692452	CC(C)CSCC(=O)N(C)C[C@@H]1C[C@H](F)CN1C(=O)CN(C)C	Cryo-em	-47.4005
ZINCnt0000010Pjt	Z2950993610	COC(=O)c1ccc(CN2CCC[C@@H]2[C@@H](C)O)c2ncccc12	Cryo-em	-47.3992
ZINCmr000000vPXW	Z1568365247	O[C@H]1CCC[C@H]1N1CCN(Cc2cccc3[nH]ccc23)CC1	Cryo-em	-47.2938
ZINCmA000003tiIE	Z4289405420	CCCN(Cc1ccccc1O)C(=O)[C@@H]1CCC[C@H](CC)N1	Cryo-em	-47.2845
ZINCmy000006IxKs	Z5247692422	Cc1[nH]c2cccc(Br)c2c1CCNC(=O)[C@@H]1NCC[C@H]1C	Cryo-em	-47.2256
ZINCpC000001r2rP	Z2493304238	Cc1[nH]c2ccccc2c1C(=O)[C@@H](C)N1CC[C@@H](c2nccn2C)C1	Cryo-em	-47.1705
ZINCmu000004c2IS	Z4315344256	CC(C)COC[C@H](O)CN1CCC(c2cccc(N)c2)CC1	Cryo-em	-47.1589
ZINCjr000005GzDN	Z4276296588	Oc1cccc(C[C@H]2CCN(CC3(O)CCC3)C2)c1	Cryo-em	-47.1536
ZINCnB000006RaOV	Z4621308392	COC1(OC)CC[C@@H]1CN1CCC[C@@H](c2cc(C(C)C)[nH]n2)C1	Cryo-em	-47.1021
ZINCnp00000oKYVc	Z5247692456	CN(Cc1cc(Br)cs1)C(=O)COC(=O)[C@]1(C)CCNC(=O)C1	Cryo-em	-47.0982
ZINCpx000006VfaZ	WXVL_AK2766TA0282	C[C@@H](CN1C(=O)c2ccccc2C1=O)NC[C@@H](C)c1ccc(O)cc1	Cryo-em	-47.0935
ZINCkB000001Tmc1	Z5247693173	Cc1c(Br)ccc(O)c1CN1CCN(C2CC2)[C@H](C)C1	Cryo-em	-47.0285
ZINCpt0000001Q3p	Z4057047943	CC1(C)CN[C@H](CC(=O)N2CCC[C@@H](c3nnc(S)n3C3CC3)C2)C1	Cryo-em	-46.9722
ZINCox000008ttH5	Z4209798650	CO[C@H]1CCN(Cc2cn(-c3ccc4[nH]ccc4c3)nn2)[C@H](C)C1	Cryo-em	-46.9256
ZINCmr000000krIB	Z1289666170	CC[C@H](O)CN1CCN(Cc2cc([N+](=O)[O-])ccc2Cl)CC1	Cryo-em	-46.8726
ZINCnA000005bnd5	Z4579728434	C[C@@H](Cc1ccc(O)cc1)NC[C@@H](O)C(F)(F)c1ccccc1	Cryo-em	-46.8399
ZINClE0000038WPo	Z3388118837	Cc1nc([C@@H]2CCCN([C@@H]3CCC4(CCCC4)C3)C2)n[nH]1	Cryo-em	-46.8119
ZINCkt000000wqql	Z2440063908	CC1CCN(CC(=O)Nc2ccc3c(c2)CCN3)CC1	Cryo-em	-46.7773
ZINCmD000001ySbt	Z1565343039	C=CCOc1ccccc1CN1CCC[C@@H](c2cc[nH]n2)C1	Cryo-em	-46.7705
ZINCny000002LCyh	Z5247694062	Fc1cccc(-c2n[nH]cc2CN2CCN(C3CCC3)CC2)c1	Cryo-em	-46.7203
ZINCnx000002nEJc	Z3653272811	C[C@H]1CN(CC(=O)NCc2cccs2)CCc2ccc(O)cc21	Cryo-em	-46.7166
ZINCmp00000ebBjq	Z4492609357	O=C1CCCc2cc(CNC(=O)[C@@H]3C4CCN3CC4)ccc21	Cryo-em	-46.6966
ZINCnC000005jzPx	Z1568863482	COC(=O)c1ccccc1CN(C)[C@@H](C)Cc1ccc(O)cc1	Cryo-em	-46.6945
ZINCos000004Zdi5	Z2406798947	N#Cc1ccc(OC[C@@H](O)CNCCCc2cccc(O)c2)cc1	Cryo-em	-46.628
ZINCnh00000cg4hH	Z3059787113	C[C@H]1CCN(CC(=O)N2C[C@@H](C)c3ccc(S(N)(=O)=O)cc32)C1	Cryo-em	-46.5499
ZINClk00000jWw0J	Z4485837911	O=C(N[C@H]1CCc2cc(O)ccc2C1)[C@@H]1C2CCN1CC2	Cryo-em	-46.5272
ZINCoA000000nhft	Z1429074662	CCN(C(=O)c1cnc(C)[nH]1)[C@@H]1CCN([C@H](C)c2ccccc2)C1	Cryo-em	-46.5214
ZINCki000005cEEN	Z2471149838	Cc1n[nH]cc1CCCNC(=O)[C@@H]1CC[C@H](C2CC2)N1	Cryo-em	-46.5089
ZINCli00000jAmE3	Z4245339465	CN(CC(=O)NCC(F)(F)c1n[nH]c2c1CCC2)C1CC1	Cryo-em	-46.5052
ZINClC000002MnpH	Z1348472291	Clc1ccc(C#CCN2CCC[C@@H](c3cc[nH]n3)C2)cc1	Cryo-em	-46.4532
ZINCow000000uHC7	Z3314342358	C[C@H](c1cn(-c2ccccc2)nn1)N1CC[C@@H](c2cnccn2)C1	Cryo-em	-46.429
ZINCnu000001pv6I	Z5212381132	C[P@@]1(=O)C[C@@H](O)[C@@H](N2CCC[C@@H](c3c[nH]c4ncccc34)C2)C1	Cryo-em	-46.4289
ZINCmC000001p7kl	Z3519443077	COC(=O)c1ccc(CN2CC[C@@H](c3ccon3)C2)c(Br)c1	Cryo-em	-46.4145
ZINCkj00000hafO0	Z4214491532	CC1=C(Br)CN(C(=O)c2[nH]nnc2[C@@H]2CCNC2)CC1	Cryo-em	-46.339
ZINCow000000B6Cr	Z3801294404	OC1(CNCc2cccc(-c3cn[nH]c3)c2)Cc2ccccc2C1	Cryo-em	-46.3254
ZINCnv000001DLIA	Z1416883819	COC(=O)[C@@]1(C)CCN(CC(=O)c2c[nH]c3cccc(C)c23)C1	Cryo-em	-46.3139
ZINCow000000woKM	Z1666155628	Cc1ccc([C@@H](C)N[C@@H](Cc2ccccc2)C(N)=O)cc1[N+](=O)[O-]	Cryo-em	-46.2928
ZINCks000003qlUp	Z4255386511	NC(=O)[C@H](NCCCc1cccc(O)c1)c1cccs1	Cryo-em	-46.244
ZINCkl000005A2RF	Z1929476469	C[C@@H]1CCCN1CC(=O)Nc1ccc2c(c1)C[C@H](O)C2	Cryo-em	-46.2137
ZINCml000007TBGM	Z4421719114	C[C@H]1OCCN[C@@H]1C(=O)NCc1ccc2cc(O)ccc2c1	Cryo-em	-46.2101
ZINCoz000003zCnL	Z2444863744	O[C@H](CN[C@@H]1c2ccccc2C[C@@H]1O)c1ccccc1C(F)(F)F	Cryo-em	-46.1957
ZINCny000006Lqpy	Z4171258292	O=C1O[C@@H](CN2CC[C@](O)(c3cccc(Br)c3)C2)CC12CCC2	Cryo-em	-46.1906
ZINCmw000006jhP7	Z4486711277	O=C(NCCc1c[nH]c2cccc(Br)c12)[C@@H]1C2CCN1CC2	Cryo-em	-46.1769
ZINCnD000001u5CQ	Z5247693764	C[C@@H]1CN(Cc2c[nH]nc2-c2ccc(Cl)cc2)CCN1C1CC1	Cryo-em	-46.1669
ZINCoE000002MqFD	Z2876442907	CCOC(=O)c1cnc(CNCCc2c[nH]c3cccc(C)c23)s1	Cryo-em	-46.1516
ZINCnA000000EEXX	Z5247693746	O[C@@H](CNCc1cccc(-c2nc[nH]n2)c1)c1ccccc1Br	Cryo-em	-46.1438
ZINCko00000dMzrJ	Z3359224473	C[C@H](N[C@H](C)Cc1ccc(O)cc1)C1(O)CCOCC1	Cryo-em	-46.1252
ZINCoE000000ae0V	Z2629642730	OCCOc1ccc(CN2CC[C@@H](Oc3ccccc3)C2)c(Br)c1	Cryo-em	-46.0506
ZINClj00000e7W3i	Z4261520744	C[C@@H]1CCCN1CC(=O)N1CC(c2n[nH]c3c2CCC3)C1	Cryo-em	-46.005
ZINCnv00000a91EH	Z4414977751	c1cc2[nH]ncc2cc1-n1cc(CN2CCC[C@H]2C2CC2)nn1	Cryo-em	-45.9942
ZINCls000000vLLP	Z3380892834	CN(Cc1ccccc1O)C(=O)C[C@@H]1CC2(CCC2)CN1	Cryo-em	-45.9738
ZINCnw0000029Nts	Z3395063667	O[C@@]1(c2cc[nH]n2)CCN(Cc2cc(C(F)(F)F)ccc2F)C1	Cryo-em	-45.9432
ZINChn00000cTyFp	Z4445054957	C=C(Cl)[C@H](O)CN1CCC[C@@H](c2cc[nH]n2)C1	Cryo-em	-45.9306
ZINCoB000005uyZy	Z2008994088	C[C@@H](Cn1cccn1)NCc1c[nH]nc1-c1cc2ccccc2o1	Cryo-em	-45.929
ZINCmk000001IBt0	Z1568364427	COc1cccc(O)c1CN1CCN([C@H]2CCC[C@H]2O)CC1	Cryo-em	-45.8869
ZINCnu000004oCfU	Z5247692514	C=CCCN1CC[C@@H](N(CCC)C(=O)c2n[nH]c3c2CCC3)C1	Cryo-em	-45.8868
ZINClj000007KM8v	Z3395063147	CC(C)Cn1cc(CN2CC[C@@](O)(c3cc[nH]n3)C2)cn1	Cryo-em	-45.8718
ZINCkf000004OVd9	Z1068694932	CN(C)CC(=O)Nc1cccc(-c2ccc(O)nn2)c1	Cryo-em	-45.8579
ZINClA000002pvZ8	Z5247693276	Oc1ncc(Br)cc1CN1CCCN(C2CCCC2)CC1	Cryo-em	-45.8212
ZINCms000003Rntc	WXVL_AN6969QS1064	CN(C1CN(Cc2c[nH]c3ncc(Br)cc23)C1)[C@H]1CCOC1	Cryo-em	-45.8082
ZINCio000001YAKY	Z3623233169	CC[C@@H](C(=O)NCc1ccc(Cl)c(N)c1)N(C)C	Cryo-em	-45.7833
ZINCmw000001FFY8	Z3865153101	CCN(Cc1cc(Br)ccc1O)C(=O)[C@@H](N)Cc1ccco1	Cryo-em	-45.769
ZINCnA000000pP8t	Z4057948093	CCSC[C@H](N)C(=O)Nc1cc(Cc2ccccc2)ccc1O	Cryo-em	-45.7548
ZINCko00000hBlpd	Z4471005119	O=C1CCc2ccc(NC(=O)[C@@H]3C4CCN3CC4)cc21	Cryo-em	-45.7392
ZINCm5000007bMpg	WXCD00110028_SB0201_SC0003	O=C(CN1CCCC1)N[C@@H]1[C@@H]2CN(C(=O)c3cc[nH]n3)C[C@@H]21	Cryo-em	-45.7382
ZINCnz000000jF0k	Z3055532518	O=C([C@H]1C[C@H]2CCCCN2C1)N1CCCCc2cc(O)ccc21	Cryo-em	-45.7311
ZINCmp000002vdIx	Z3600337919	CCN(CC(=O)NCC(=O)c1c[nH]c2ccccc12)C1CC1	Cryo-em	-45.7089
ZINCoD0000015esz	Z2226596771	C[C@@H](Cc1ccc(O)cc1)NCc1ccn(Cc2ccccc2)n1	Cryo-em	-45.7073
ZINCmv000004ikGm	Z989735430	Cc1ccccc1NC(=O)CN1CCC(c2cc[nH]n2)CC1	Cryo-em	-45.5806
ZINCkm00000dIKAw	Z2228878177	C[C@@H]1CCN(CC(=O)NCc2ccc([C@@H](C)O)cc2)C1	Cryo-em	-45.5788
ZINCpz000000icn7	Z3816129095	Cc1ccc2[nH]cc(Cc3nc([C@@H]4CN5CCC[C@@H]5CO4)no3)c2c1	Cryo-em	-45.5654
ZINCns000000S3Mn	Z1231815350	O=C(c1csc(Nc2ccccn2)n1)N1CCN2CCC[C@@H]2C1	Cryo-em	-45.5604
ZINClk00000e97iW	Z4285596112	CCN1CCC[C@H]1C(=O)N1Cc2ccccc2C[C@@H]1CO	Cryo-em	-45.5574
ZINCnp00000oUqa4	Z5247692457	C[C@]1(C(F)(F)F)C[C@@H]1C(=O)N[C@H]1CCN(C(=O)C2=CCSC2)C1	Cryo-em	-45.5544
ZINCml000001Ut69	Z2950280771	Cc1cccc([C@H](O)CN2CCN(Cc3cn[nH]c3)CC2)c1	Cryo-em	-45.5375
ZINCmA000000Pjcn	Z2171657289	CCOCc1nc([C@@H](C)N[C@H](C)Cc2ccccc2F)no1	Cryo-em	-45.5343
ZINCmo0000082GE0	Z5247693439	Cc1ccc(F)c(O)c1CN1CCN([C@@H]2CCC[C@@H]2O)CC1	Cryo-em	-45.5261
ZINCnq000000fMNs	Z4004132486	O=C(C[C@H]1CC2(CCC2)CN1)N1Cc2ccccc2[C@@H](CO)C1	Cryo-em	-45.5218
ZINCpd00000wKpQR	Z5247692668	CCc1c[nH]nc1C(=O)N1[C@H](CNC(=O)[C@H]2CCCN2C)C[C@@H]2C[C@@H]21	Cryo-em	-45.5204
ZINCmw000004loYL	Z1410855656	C[C@@H](Cc1ccc(O)cc1)N(C)CC(=O)NCc1cccs1	Cryo-em	-45.5106
ZINCnw000001UOmx	Z1327476378	CCOc1ccc([N+](=O)[O-])cc1CN1CCN(C2CCC2)CC1	Cryo-em	-45.5061
ZINCkp00000dP0vk	Z3776014696	Nc1ccc(Br)c(CN2CCN([C@H]3CCOC3)CC2)c1	Cryo-em	-45.475
ZINClt000000Jjqn	Z2781854405	CN(CC(=O)Nc1ccc([C@@H](O)C(F)(F)F)cc1)C1CC1	Cryo-em	-45.4722
ZINCly000001Uhoe	Z2629683785	C[C@H](Cc1ccc(O)cc1)NCC1(O)CCC(F)(F)CC1	Cryo-em	-45.4449
ZINCjs000002K0Pd	Z1997799854	C[C@H](CCc1ccc(O)cc1)NCC1([S@@](C)=O)CC1	Cryo-em	-45.4335
ZINCnv000001Jtid	Z1525112173	Cc1[nH]c2ccccc2c1CCNC(=O)CN(C)[C@H]1CCSC1	Cryo-em	-45.4293
ZINCjh0000032Mcf	Z3017776552	Cc1n[nH]cc1CCCNC(=O)[C@@H]1CC[C@@H](C)CN1	Cryo-em	-45.3948
ZINCnx000002oiJB	Z821834546	Cc1cc(C(=O)CN2CCN(CCc3cccs3)CC2)c(C)[nH]1	Cryo-em	-45.3811
ZINCox000000LB1q	Z2792386964	C[C@@H]1CN(Cc2ccccc2)CC[C@@H]1N(C)c1cc(Cl)nnc1O	Cryo-em	-45.3796
ZINCnD000005oKoT	Z5247693829	C[C@H](COC(=O)c1c[nH]nc1-c1cccc(Cl)c1)N1CCCC1	Cryo-em	-45.3644
ZINCnu000001mHzT	Z3317052990	COc1cccc([C@H](O)CN2CCC(Cc3cnc[nH]3)CC2)c1	Cryo-em	-45.3518
ZINCnp000002PhGj	Z1612290114	Cc1cc(C2=CCN(CC3OCCO3)CC2)cc([N+](=O)[O-])c1N	Cryo-em	-45.3378
ZINCow000000BaXf	Z5247692633	O[C@H]1c2ccccc2OC[C@@H]1NCc1cccc(-c2cn[nH]c2)c1	Cryo-em	-45.3262
ZINCjm000003tJAb	Z2828280684	CC(C)[C@@H](C(=O)NCc1cc(N)cc(F)c1)N(C)C	Cryo-em	-45.3225
ZINCpr00000a3PAW	Z5247692656	C[C@H](O)c1nc([C@@H]2CCN(C3CCCCC3)C2)n(-c2cnn(C)c2)n1	Cryo-em	-45.3217
ZINCjh000002ZCnF	Z3317053748	CCN(C)C(=O)CN1CCC(Cc2cnc[nH]2)CC1	Cryo-em	-45.3033
ZINCnh00000jLibC	Z5247692448	CN(C)C(C)(C)C(=O)N[C@H]1C[C@@H]1CNC(=O)C=Cc1cncs1	Cryo-em	-45.2982
ZINCox000000RZEy	Z5247694434	Oc1ccc(CN2CCN(CCO[C@@H]3CCCCO3)CC2)cc1Cl	Cryo-em	-45.2865
ZINCne00000c9hAM	Z4771542289	CC[C@@H]1CCCN(CC(=O)N[C@H]2CCc3nnc(O)cc3C2)C1	Cryo-em	-45.276
ZINClo00000kueTm	Z3519098337	C[C@H](Cc1ccc(O)cc1)NC(=O)[C@@H]1CC(F)(F)CCN1	Cryo-em	-45.2691
ZINCjA000003yOCQ	Z4113299449	C=CC1CC(N[C@@H](c2ccccc2)c2cnc[nH]2)C1	Cryo-em	-45.2627
ZINCnw00000aCCi4	Z3317052797	c1ncc(CC2CCN(CCCOC[C@@H]3CCCCO3)CC2)[nH]1	Cryo-em	-45.2456
ZINCnB000000In31	Z3317054649	CCCCc1noc([C@H](C)N2CCC(Cc3cnc[nH]3)CC2)n1	Cryo-em	-45.2399
ZINCkE000004GjgI	Z4404397240	C[C@@H](Cc1ccoc1)NCC(C)(C)c1ccc(O)cc1	Cryo-em	-45.217
ZINCoz000005k21S	Z5247694223	CS(=O)(=O)c1ccc(CN2CC[C@@](O)(c3ccccc3Br)C2)cc1	Cryo-em	-45.1934
ZINCmf0000015W6l	Z3132872478	N[C@]12CCC[C@@H]1CN(C(=O)c1ccc3c(c1)C(=O)NCC3)C2	Cryo-em	-45.1623
ZINCkv000000V6Xm	Z2589934375	COc1cccc(F)c1CN[C@H](C)Cc1cc(C)[nH]n1	Cryo-em	-45.1353
ZINCpn00000dT4dK	WXVL_AN2312QS1036	O=[N+]([O-])c1ccc2[nH]nc(CN3CCN(C[C@H]4CCCO4)CC3)c2c1	Cryo-em	-45.1245
ZINCkp00000dP2e3	Z4281342518	O=C(CN1CCCCC1)NCCCc1ccc(O)cc1	Cryo-em	-45.1184
ZINCkl00000cyxQx	WXVL_AN4224QS1842	c1ncc2c(CN3CC[C@H](N4CCCC4)C3)cnc-2[nH]1	Cryo-em	-45.1079
ZINCmy000006DIA3	Z2908243514	CCCN1CCC[C@@H](C(=O)Oc2cc(CON)ccc2Br)C1	Cryo-em	-45.0917
ZINCkw000004muaW	Z3323299127	FC1(F)CCCC[C@@H]1CN1CCO[C@@H](c2cc[nH]n2)C1	Cryo-em	-45.0725
ZINCnB000006X408	Z3522398862	N[C@@H](CC(=O)N1CCc2cc(O)cc(Br)c2C1)c1ccccc1	Cryo-em	-45.0365
ZINCn800000c2oQH	Z4303170406	C[C@H]1CN(C2CC2)C[C@H]1NC(=O)CCn1cc(Br)c(O)nc1=O	Cryo-em	-45.0321
ZINCm7000009qbTv	Z5247692348	CN(CC(=O)NCCCn1cc(C(C)(C)CO)nn1)C1CC1	Cryo-em	-45.03
ZINClv0000017Uz4	Z4008885341	CC1(C)CN([C@@H]2CCN(Cc3cc(C4CCC4)n[nH]3)C2)C1	Cryo-em	-44.9945
ZINCnC000007c5D6	Z4215446361	COc1cccc(CN2CC[C@@H](c3ccc(O)cc3)C2)c1C#N	Cryo-em	-44.9851
ZINCjA0000052JjI	Z5247693123	CC(C)N1CCCN(Cc2cc(O)cc(Br)c2)CC1	Cryo-em	-44.9635
ZINCpE000000dC3B	Z5247694495	C[C@@H](Cc1c(F)ccc(Cl)c1F)N[C@H]1CCCc2c1cnn2CCO	Cryo-em	-44.9614
ZINCoC000000MYAL	Z3790412826	C[C@](O)(CN[C@H]1CC[C@H](c2nc[nH]n2)CC1)c1ccc(Br)cc1F	Cryo-em	-44.9374
ZINClw000001vuNO	Z5247693243	Clc1ccc(-c2n[nH]cc2CN2CCN3CCC[C@H]3C2)o1	Cryo-em	-44.9369
ZINCjn000003B7dm	Z2091932403	CCCN(CCN1CCCCC1)C(=O)c1cnc[nH]1	Cryo-em	-44.9208
ZINCoE000004GTep	Z5247692629	Clc1ccc(-c2n[nH]cc2CN2CCN(C34CC(C3)C4)CC2)cc1	Cryo-em	-44.9162
ZINCnA000000sUio	Z5247693732	COC(=O)c1ccc(CN2CCC[C@@H]2[C@@H](O)C(F)(F)F)c(Cl)c1	Cryo-em	-44.8905
ZINCmw000001DWKy	Z3346367021	CC(C)[C@H]1CN(Cc2c[nH]nc2-c2cccc(F)c2)CCN1	Cryo-em	-44.8898
ZINCmk000001HaCd	Z2863047725	COC(=O)Nc1ccc(CNC(=O)CN2C[C@H]3C[C@H]3C2)cc1	Cryo-em	-44.8839
ZINCmt000005o54c	Z4266962922	CC(C)c1n[nH]c(CC2CCN(CC34CC(CO3)C4)CC2)n1	Cryo-em	-44.88
ZINCki0000059c37	Z3800669714	CCc1ncc(CN2CCN(C[C@@H]3CCCO3)CC2)[nH]1	Cryo-em	-44.8759
ZINCnz0000006f3q	Z5247692463	CC[C@H](c1ccccc1)N1CCN(Cc2nc(CO)cs2)CC1	Cryo-em	-44.8567
ZINCmE000001SKpu	Z5247693472	CC[C@H](c1ccccc1)N1CCN(Cc2n[nH]cc2Br)CC1	Cryo-em	-44.8493
ZINClE000003aWWN	Z1255618617	c1ccc2c(c1)CC[C@@H]2N(CCCc1cn[nH]c1)C1CC1	Cryo-em	-44.8486
ZINCpE00000060nA	Z5247694489	CCOc1ccc(CN2CCN(Cc3cccc(O)c3)CC2)c(C)c1	Cryo-em	-44.8452
ZINCpD000001OEaC	Z5247694478	C[C@H](c1nnnn1-c1ccccc1)N(C)CCc1ccc(O)c(Br)c1	Cryo-em	-44.8448
ZINCjd000002GhHX	Z2605749109	CC(C)NCC(=O)NCc1ccc2c(c1)CC(=O)N2	Cryo-em	-44.8334
ZINCmC000003jKs7	WXVL_AN0290QS0514	Oc1ccc(CN2CCN(C3CCC3)CC2)c2ccccc12	Cryo-em	-44.8075
ZINCkp0000067rEx	Z1827847866	CCC[C@@H](NC(C)C)C(=O)N[C@@H](C)Cc1cc(C)[nH]n1	Cryo-em	-44.8029
ZINCnr000006etUT	Z4210675526	C[C@@H]1C[C@@]12NC(=O)N(C[C@@H](c1ccccc1)N1CCCC1)C2=O	Cryo-em	-44.7879
ZINCox000000RoeK	Z3808146201	O=C(c1cc([C@@H]2CCNC2)[nH]n1)N1CC[C@H](c2cccc(Cl)c2)C1	Cryo-em	-44.7609
ZINCka000004pZv6	Z2452601821	COC[C@@H](N)C(=O)N(C)[C@H](C(N)=O)c1cccc(Br)c1	Cryo-em	-44.7541
ZINCjd00000fzXjz	Z3676146445	CC1(C)CN[C@@H](C(=O)NCc2cccc(O)c2)CO1	Cryo-em	-44.7511
ZINCm5000006gp3W	Z5247693411	N#Cc1c[nH]c(CN2CCN([C@H]3CCC[C@H]3O)CC2)nc1=N	Cryo-em	-44.7488
ZINCow000000rkbl	Z1620333270	COc1c(O)cccc1CN1CCN([C@H](C)c2cccnc2)CC1	Cryo-em	-44.7473
ZINCnA000005b3N5	Z4390313096	COc1ccc(CN[C@H](C)Cc2ccc(O)cc2)c([N+](=O)[O-])c1	Cryo-em	-44.7362
ZINCps000004TGbM	Z1568364772	O[C@@H]1CCC[C@@H]1N1CCN(Cc2c[nH]nc2-c2ccccc2F)CC1	Cryo-em	-44.7155
ZINCkl00000dGxrG	Z4039757018	CN(C)Cc1ccoc1C(=O)N1CCCC[C@@H](CO)C1	Cryo-em	-44.7035
ZINCls000000r6jF	Z3517963976	C=CCNC(=O)[C@H](C)N1CCC[C@@H](c2ccc(O)cc2)C1	Cryo-em	-44.6936
ZINCkl000005CNRt	Z4057113220	O=C(NCCCc1ccc(O)cc1)[C@@H]1CC[C@@H](F)CN1	Cryo-em	-44.6908
ZINCnw000006C9s7	Z4193639936	O=C1CCC2(CC1)CC[C@H](CN1CCC[C@@H](c3cc[nH]n3)C1)O2	Cryo-em	-44.6873
ZINCny0000065qiD	WXVL_AK1883TA0039	OC[C@@H](Cc1ccc(O)cc1)NC1CCc2ccccc2CC1	Cryo-em	-44.6697
ZINCne00000ijY7q	Z5247692434	Cc1c[nH]nc1C(=O)N[C@H](C)[C@@H](CO)NC(=O)C=C1CCCC1	Cryo-em	-44.6684
ZINCnw00000231TQ	Z2069403727	C[C@H](c1cccc(F)c1)N1CCN(Cc2cccc(N)n2)CC1	Cryo-em	-44.6517
ZINClA000002eezh	Z5247693273	CC(C)c1ccc(O)c(CN2CCN3C[C@H](C)C[C@H]3C2)c1	Cryo-em	-44.6346
ZINCnr000000owBx	Z2437647076	CN[C@H](CC(C)(C)C)C(=O)NCc1cccc(-c2nc[nH]n2)c1	Cryo-em	-44.6209
ZINCoA000000xc4h	Z2839606174	Oc1ccc(CN2CCN(C[C@H]3CCC4(CCCC4)O3)CC2)cc1	Cryo-em	-44.6197
ZINCnl0000021WPe	Z375474712	O=C(c1ccc([N+](=O)[O-])o1)N1CCCN(C[C@@H]2CCCO2)CC1	Cryo-em	-44.6113
ZINCnx000002gojC	Z3874868579	CCc1ccc([N+](=O)[O-])cc1C(=O)O[C@H]1CCN(CCCF)C1	Cryo-em	-44.6055
ZINCmy000006BTDZ	Z3522569380	CC1(C)CN[C@@H](CC(=O)N2CCc3cc(O)c(Br)cc3C2)C1	Cryo-em	-44.6042
ZINClE000003aSFT	Z5247693317	Oc1cc(Br)c(I)cc1CN1CCN2CC3(CC3)C[C@H]2C1	Cryo-em	-44.6002
ZINCnu000001jGpV	Z2102938040	COC(=O)Cc1ccccc1CN1CC[C@H](N2CCCC2)[C@H]1C	Cryo-em	-44.5821
ZINCoE000003II36	Z1441676226	COc1ccc(COCCN(C)[C@@H](C)Cc2ccc(O)cc2)cc1	Cryo-em	-44.5453
ZINCmb000007AMKb	Z4193940859	O[C@H](CN1CCN(Cc2cn[nH]c2)CC1)Cn1cc(Br)cn1	Cryo-em	-44.5283
ZINCjE000003V1Wf	Z3877973412	CC(C)c1cc([C@@H]2CCCN(C3CC=CC3)C2)n[nH]1	Cryo-em	-44.5277
ZINCoq0000001Vd4	Z5247694278	CC(C)[C@H](CNC(=O)NCCN1CC2(COC2)C1)c1ccccc1	Cryo-em	-44.5213
ZINCpC000001j828	Z2800567897	CN(CCc1ccccc1)CC(=O)N1CCC[C@H]1c1ccc(O)cc1	Cryo-em	-44.4961
ZINCmd00000aJZJY	Z2998708285	Oc1ccc2c(c1)CC[C@@H](NC[C@@H](O)C1(O)CCOCC1)C2	Cryo-em	-44.4888
ZINCly000001UN0u	Z5247693270	C[C@H]1C[C@@H]2CN(Cc3c(F)ccc4[nH]ccc34)CCN2C1	Cryo-em	-44.4796
ZINCky000003BM7s	Z2406430766	C[C@@H](Cc1ccc(O)cc1)NC[C@@H](O)CC1CCCC1	Cryo-em	-44.4784
ZINCnr000000lKuj	Z1565698487	CCOC(=O)c1n[nH]cc1CN1CCN(CCC(C)(C)C)CC1	Cryo-em	-44.4763
ZINCkr000000gXBp	Z4058064490	C[C@H](NC1CC1)C(=O)Nc1cccc(-c2cn[nH]c2)c1	Cryo-em	-44.4592
ZINCjq000002uC59	WXVL_AN0632QS1824	COC(=O)c1ccc(CN2CC[C@](C)(O)C2)c(Cl)c1	Cryo-em	-44.4514
ZINClq0000008cwt	Z3864224788	C[C@@H]1C[C@@H]2N[C@H](C(=O)Nc3ccc4[nH]ccc4c3)C[C@H]2O1	Cryo-em	-44.4346
ZINCiz000004L7Qo	Z4255244733	CN=c1nc(C[C@H](C)N[C@@H](C)c2cccs2)[nH]s1	Cryo-em	-44.393
ZINCkr000003nvC4	Z4594129860	COC[C@@H](C)N1CCN(Cc2cc(N)ccc2Br)CC1	Cryo-em	-44.3905
ZINCmy000006JxBW	Z4213811759	Cn1ncc(C#N)c1CNCCc1c[nH]c2cccc(Br)c12	Cryo-em	-44.3794
ZINCkp0000068MxK	Z3018730520	CN=c1[nH]c(N(C)C2CCN(C(C)C)CC2)ncc1F	Cryo-em	-44.3731
ZINCmo00000dTJuJ	Z5247692363	O=C([C@@H]1[C@H]2CCCCN[C@H]21)N1CCCc2ccc(CO)cc21	Cryo-em	-44.3577
ZINCpC000001d7Wy	Z5247694451	CC(C)[C@@H](N)CCN(C)C(=O)C(=O)Nc1cc2ccccc2cc1Cl	Cryo-em	-44.3542
ZINCnA000000AYJc	Z3503542507	Cc1nn(CCO)cc1CN[C@H](C)Cc1ccc(C(C)C)cc1	Cryo-em	-44.3097
ZINCnx000002mwD5	Z5247694018	C[C@@H]1C[C@@H]2CN([C@H](C)C(=O)c3c[nH]c4ccccc34)CCN2C1	Cryo-em	-44.2951
ZINCos000004WxdU	Z4296145141	CC[C@H]1CCC[C@@H](C(=O)Nc2cccc3[nH]nc(C(=O)OC)c23)N1	Cryo-em	-44.2909
ZINCmA000000LiHu	Z1262745049	C1=C(c2c[nH]c3ncccc23)CCN(CCOCC2CC2)C1	Cryo-em	-44.2758
ZINCnC000005jlaB	Z5247693811	CN(CCC(=O)OC(C)(C)C)Cc1cccc(-c2cn[nH]c2)c1	Cryo-em	-44.2736
ZINCme000000Zlav	Z5247693340	OCCO[C@H]1CCN(C2=NC[C@@H]3Cc4ccccc4CN23)C1	Cryo-em	-44.2723
ZINCmw000004l6pP	Z4312895798	COc1cc([C@H](C)O)cc(OC)c1OC[C@@H](C)N1CCCC1	Cryo-em	-44.2668
ZINCkA000001JWU2	Z2878253550	C[C@H](Cc1ccc(O)cc1)N[C@@H]1COC2(CCCC2)C1	Cryo-em	-44.2607
ZINCnt000006kNj3	Z2656479952	CC(C)c1ccc([C@@H](C)NC(=O)[C@@H](N)Cc2ncccn2)cc1	Cryo-em	-44.2505
ZINCov000000ff5U	Z2437670146	C[C@@H]1C[C@H](c2ccccc2)CN1C(=O)c1cc([C@@H]2CCNC2)[nH]n1	Cryo-em	-44.2457
ZINCny000006HU9i	Z3806765550	CCOC(=O)[C@@H]1CCC[C@H]1NCc1cccc(-c2cn[nH]c2)c1	Cryo-em	-44.2431
ZINCpf0000014rT1	Z3323706900	COc1ccccc1CN(C)C(=O)CN1CC[C@@](O)(c2cc[nH]n2)C1	Cryo-em	-44.2421
ZINCjx000003hNSQ	Z2877147889	CCc1ccc(CN2CC[C@@H](c3n[nH]c(C)n3)C2)s1	Cryo-em	-44.2405
ZINCis000004pw2C	WXVL_AN2584QS1891	Oc1ccc(CN2CC(N3CCCC3)C2)cc1I	Cryo-em	-44.2347
ZINCnr000005WUm9	WXVL_AN3729QS2070	C#CCN1CCN(Cc2c[nH]nc2-c2cc(F)cc(F)c2)CC1	Cryo-em	-44.2325
ZINCju000002YaDr	Z2330816274	C[C@@H]1CC(C)(C)CN1CC(=O)Nc1ccc(O)cc1	Cryo-em	-44.193
