## Supplementary material for "The selectivity implications of docking libraries with greater and lesser similarities to bio-like molecules": data_s5.xlsx

### Sheet: instock 5HT2A primary binding
Compound	Mean % 3H-LSD Bound	SEM
50585426	108.53	0.53
99344411	105.67	3.42
95291145	104.61	4.2
69303645	104.58	2.55
Z354586156	103.96	7.99
81206319	103.62	5.4
Z9327545879	103.4	5.55
Z2941837490	103.34	3.69
64402375	103.17	5.32
72533762	102.16	8.55
Z2736948589	102.05	0.94
Z2735407496	101.61	2.83
14792982	101.44	3.59
49425405	101.1	3.25
91794223	100.97	5.58
62332863	100.86	4.89
Z9327545896	100.8	1.91
Z9327545880	100.29	2.38
Z2737324211	96.86	0.3
50804756	96.78	6.68
32049201	96.51	8.51
49020414	96.09	2.82
52340583	96.01	2.88
39804952	95.9	4.79
64493006	95.59	1.73
Z1269668973	94.72	5.74
35095800	94.44	1.7
25607225	93.62	3.18
57686410	92.91	2.84
88032746	92.73	8.33
92593538	91.92	4.51
72277234	91.8	4.05
Z2736478324	91.3	1.25
86866138	91.19	4.41
Z2941763390	91.19	5.72
Z1874126245	89.2	6.48
Z9327545903	86.45	1.42
89075650	86.44	4.08
Z274595346	86.38	3.82
Z607875686	85.7	4.91
Z2736814281	85.3	1.38
72105169	85.13	1.05
31099660	84.52	5.28
Z2941762824	84.44	5.5
5866496	83.25	2.42
Z2734681948	82.29	4.33
Z3488535842	80.18	4.67
Z608523752	79.8	1.75
99433630	79.57	3.94
79908430	78.45	2.62
Z195554824	75.87	6.3
57913479	74.57	5.72
Z2932890355	71.09	2.08
5881413	70.47	3.27
Z9327547360	68.87	3.91
Z1443756195	67.73	3.66
50282523	67.29	2.21
Z990229798	67.23	4.86
Z2736773407	63.34	0.49
Z2982426753	61.32	2.13
Z2736217556	60.97	3.76
72129622	60.54	1.21
Z2736821896	59.82	2.98
Z2736808847	58.68	0.98
68641559	57.72	1.73
Z9327545871	49.53	1.87
94379553	47.69	3.63
9079584	47.65	1.53
16610192	47.63	1.57
16437172	46.52	1.23
78336566	46.37	2.84
Z1272176858	45.11	0.8
Z4058787687	42.14	1.32
Z2493737983	37.91	1.51
Z1343822629	36.8	3.56
Z9327545855	35.89	2.8
Z285767968	33.42	1.39
43558731	32.64	2.86
Z9327546921	22.23	1.36
51750862	19.98	2.06
Z319032320	14.72	1.47
Z2736057025	13.76	2.01
Z2601245574	9.73	0.7
Z319035182	6.88	0.51
30726708	6.34	0.94
