## Supplementary material for "The selectivity implications of docking libraries with greater and lesser similarities to bio-like molecules": data_s6.xlsx

### Sheet: Instock 2A Agonist Mode
Compound	Average	SEM
Z2736057025	0.955333	0.840609
Z9327547360	0.373	1.0502
Z1269668973	-1.18667	0.53348
99433630	-1.48267	0.503769
Z2736808847	0.997333	1.53449
5866496	-1.44933	0.710313
51750862	-1.39967	0.476722
25607225	1.68317	1.2252
Z2941837490	-1.28233	0.50049
Z9327545880	-1.481	0.516825
Z1343822629	-1.49567	0.437771
57913479	12.684	4.82331
Z2736821896	-0.648	0.332274
52340583	-1.547	0.471831
95291145	-1.49967	0.574366
72533762	-0.729	0.28029
Z2941762824	-1.204	0.420025
Z1272176858	-0.474167	0.407481
Z990229798	-1.11533	0.0973522
88032746	-1.66	0.502166
Z2932890355	-0.678333	0.464933
50804756	-1.61	0.45428
78336566	-1.66	0.502166
94379553	-1.354	0.567645
Z607875686	-0.926	0.50582
Z9327545896	-1.31233	0.327386
Z354586156	-1.464	0.445171
16610192	52.262	4.73893
Z2736814281	0.351	1.29244
72105169	-1.53267	0.553127
32049201	-1.56567	0.533086
49425405	-1.41533	0.565698
Z2735407496	-1.10933	0.220128
Z195554824	-1.09667	0.0840522
Z1874126245	0.301	1.24264
Z274595346	-0.195333	0.895991
Z2734681948	0.803667	1.88799
50585426	-1.52867	0.413637
30726708	-1.51567	0.483388
69303645	-1.38667	0.547779
Z2941763390	2.14667	0.776493
Z2601245574	-1.16667	0.312827
Z1443756195	-1.49567	0.437771
Z2736217556	0.153667	1.23894
Z2736948589	0.018	1.00753
91794223	-1.381	0.421436
68641559	-1.564	0.542566
16437172	-1.31967	0.602977
Z9327545871	-0.540333	0.380671
Z608523752	-1.24533	0.215523
Z3488535842	0.464	1.3073
Z2736773407	-0.515333	0.523142
86866138	-1.59567	0.533551
64493006	-1.57867	0.46202
72277234	-1.48	0.53508
Z4058787687	-1.041	0.343525
Z319032320	-1.56567	0.533086
99344411	-1.41833	0.535738
Z2493737983	3.545	1.53046
79908430	-1.59567	0.533551
49020414	-1.647	0.570547
72129622	0.289667	0.458673
Z9327545879	-1.205	0.586397
Z319035182	-1.43267	0.454551
92593538	-1.431	0.468891
Z2737324211	-0.446667	0.641208
14792982	-1.64567	0.581974
35095800	-1.564	0.542566
50282523	-1.45833	0.663738
Z9327546921	-1.284	0.477209
Z9327545855	0.964333	1.54394
89075650	-1.35267	0.579488
Z2982426753	-0.696667	0.394628
9079584	-1.514	0.493738
81206319	-1.59567	0.533551
43558731	-1.597	0.521128
57686410	-0.973667	0.225703
Z9327545903	-1.02433	0.815656
Z285767968	-0.692	0.184289
39804952	-1.25533	0.461388
Z2736478324	-1.21967	0.507885
5881413	-1.36967	0.47909
64402375	-1.41267	0.416777
31099660	-0.872	0.656046
62332863	-0.631667	0.848063

### Sheet: Instock 2B Agonist Mode
Compound	Average	SEM
Z2736057025	0.242	0.604947
Z9327547360	-1.11267	0.205953
Z1269668973	-0.786	0.344293
99433630	20.7143	2.55589
Z2736808847	0.125333	1.14933
5866496	-1.34	0.303317
51750862	-0.552667	0.144801
25607225	9.45333	1.79936
Z2941837490	-1.21933	0.162531
Z9327545880	-1.25567	0.160692
Z1343822629	-0.937	0.426184
57913479	30.52	2.59183
Z2736821896	-1.19067	0.327834
52340583	-1.18767	0.274776
95291145	-1.222	0.183001
72533762	-0.702	0.175569
Z2941762824	-0.885	0.156845
Z1272176858	-0.740667	0.163755
Z990229798	-0.675	0.395584
88032746	-0.599	0.357784
Z2932890355	-0.708	0.276437
50804756	-1.04667	0.417632
78336566	-1.15567	0.325659
94379553	-1.21933	0.0980227
Z607875686	10.285	1.76024
Z9327545896	-0.967667	0.323342
Z354586156	-0.304333	0.423236
16610192	-0.04	0.397435
Z2736814281	0.0466667	0.348829
72105169	-0.867	0.544389
32049201	-1.15367	0.311079
49425405	-0.409333	0.693443
Z2735407496	-0.858	0.249162
Z195554824	-0.965667	0.329454
Z1874126245	0.351333	0.382594
Z274595346	-0.116667	0.382798
Z2734681948	0.746333	0.797997
50585426	-0.644	0.539548
30726708	-1.26033	0.263717
69303645	-1.25933	0.161778
Z2941763390	36.8627	2.61584
Z2601245574	-1.00967	0.403101
Z1443756195	-0.719	0.504895
Z2736217556	0.19	0.303866
Z2736948589	0.0313333	0.468321
91794223	-0.604333	0.438579
68641559	-1.157	0.37055
16437172	-1.11133	0.206875
Z9327545871	0.900667	0.335258
Z608523752	-0.86	0.347289
Z3488535842	0.373	0.368893
Z2736773407	0.446333	0.28601
86866138	-0.564	0.50114
64493006	-1.11633	0.345709
72277234	-1.29133	0.129056
Z4058787687	-1.10267	0.0703547
Z319032320	-0.969667	0.330493
99344411	-0.894333	0.399518
Z2493737983	9.08	1.74806
79908430	-0.863	0.41089
49020414	-1.33667	0.242817
72129622	0.399	0.738821
Z9327545879	-1.22067	0.13262
Z319035182	-1.11933	0.399168
92593538	-0.821	0.31767
Z2737324211	-0.671667	0.336859
14792982	-1.18767	0.274776
35095800	-1.47833	0.163854
50282523	-1.44133	0.136281
Z9327546921	2.162	1.11986
Z9327545855	0.788667	0.643223
89075650	-1.26867	0.373159
Z2982426753	-0.93	0.364425
9079584	-1.15367	0.311079
81206319	-1.406	0.170868
43558731	-1.47567	0.0428421
57686410	-1.25833	0.286148
Z9327545903	0.844333	0.492027
Z285767968	0.307667	0.419677
39804952	-1.43833	0.101062
Z2736478324	-1.25233	0.135445
5881413	-1.477	0.101887
64402375	15.0333	2.59635
31099660	-1.13967	0.0333783
62332863	-0.292333	0.276954

### Sheet: Instock 2C Agonist Mode
Compound	Average	SEM
Z2736057025	19.922	4.37964
Z9327547360	1.751	1.01486
Z1269668973	1.904	1.34587
99433630	1.092	0.882024
Z2736808847	10.5327	6.78339
5866496	0.681	0.919659
51750862	1.25	0.530694
25607225	1.924	1.02881
Z2941837490	0.121	1.15987
Z9327545880	1.40333	1.0565
Z1343822629	2.96933	1.03173
57913479	14.0197	3.1684
Z2736821896	3.426	0.668016
52340583	2.81067	1.98186
95291145	1.15033	1.29584
72533762	0.13	0.91921
Z2941762824	0.373667	1.04084
Z1272176858	2.88433	0.469589
Z990229798	2.97	0.546052
88032746	3.655	1.60301
Z2932890355	2.911	0.418678
50804756	2.134	1.42428
78336566	1.922	1.06753
94379553	-0.258333	1.11278
Z607875686	0.469	0.535719
Z9327545896	1.96267	1.17562
Z354586156	4.23333	1.64049
16610192	90.944	2.54167
Z2736814281	4.04	0.600603
72105169	2.32367	1.44723
32049201	1.38033	1.38636
49425405	0.599667	0.801594
Z2735407496	1.922	1.04307
Z195554824	3.037	1.09446
Z1874126245	5.385	1.16039
Z274595346	5.28067	0.633712
Z2734681948	5.74633	0.594225
50585426	2.92833	1.3693
30726708	1.90833	1.17092
69303645	0.224667	0.998147
Z2941763390	17.4813	5.33535
Z2601245574	2.52233	1.29656
Z1443756195	3.30733	1.66661
Z2736217556	4.66233	1.22476
Z2736948589	5.53867	0.426169
91794223	3.222	1.17468
68641559	1.55633	1.61669
16437172	-0.140667	0.812565
Z9327545871	7.819	6.84646
Z608523752	3.98	1.55753
Z3488535842	7.208	0.986824
Z2736773407	5.47467	1.13129
86866138	3.28467	1.40668
64493006	2.42767	1.35585
72277234	-0.443	0.859174
Z4058787687	6.52267	7.04387
Z319032320	1.73667	1.35995
99344411	3.118	1.55348
Z2493737983	64.1473	1.17547
79908430	2.531	1.37739
49020414	1.412	1.28056
72129622	1.074	0.446377
Z9327545879	-0.127333	0.804141
Z319035182	2.11233	0.803851
92593538	2.67533	1.68328
Z2737324211	4.66233	0.664398
14792982	1.79567	1.19264
35095800	1.006	0.988141
50282523	-0.700333	0.703854
Z9327546921	-0.822	0.641893
Z9327545855	3.137	0.362726
89075650	1.55633	1.61669
Z2982426753	2.577	0.730523
9079584	1.71433	1.23134
81206319	1.02833	1.23415
43558731	20.71	5.78931
57686410	-1.13333	0.688198
Z9327545903	-1.17867	0.671998
Z285767968	-0.582667	0.372689
39804952	-0.348333	0.870817
Z2736478324	0.004	0.567699
5881413	-0.172333	0.95746
64402375	-0.673	0.781062
31099660	-0.858	0.493073
62332863	-1.59833	0.479528

### Sheet: Instock 2A Antagonist Mode
Compound	Average	SEM
Z2736057025	77.569	5.24644
Z9327547360	98.8767	0.418039
Z1269668973	93.8487	3.19353
99433630	102.021	1.04348
Z2736808847	79.9517	3.16114
5866496	98.807	1.98576
51750862	99.2613	1.74508
25607225	106.76	3.69514
Z2941837490	103.731	1.16144
Z9327545880	104.402	1.38716
Z1343822629	96.178	1.72572
57913479	100.842	2.70471
Z2736821896	91.4093	1.14785
52340583	101.972	1.54319
95291145	102.682	1.53826
72533762	107.849	3.46558
Z2941762824	102.775	1.4409
Z1272176858	76.7857	5.43022
Z990229798	93.6957	2.164
88032746	107.918	3.01003
Z2932890355	88.8047	3.36757
50804756	97.751	2.10326
78336566	101.156	1.37157
94379553	94.156	2.75093
Z607875686	104.13	1.18481
Z9327545896	100.361	1.20711
Z354586156	103.553	2.32186
16610192	71.7107	8.49812
Z2736814281	84.252	2.0449
72105169	101.987	2.63207
32049201	101.531	2.21321
49425405	96.9487	2.76141
Z2735407496	101.038	2.31481
Z195554824	100.841	1.96489
Z1874126245	91.3447	5.91476
Z274595346	93.6703	3.0691
Z2734681948	89.5803	4.94762
50585426	101.542	2.89112
30726708	94.7763	0.903689
69303645	101.609	4.68027
Z2941763390	102.92	1.49385
Z2601245574	86.96	5.61998
Z1443756195	104.047	1.93175
Z2736217556	82.6477	8.62665
Z2736948589	97.4127	2.61247
91794223	106.083	2.8065
68641559	106.187	1.85307
16437172	91.1027	1.6921
Z9327545871	104.021	2.44311
Z608523752	98.0347	1.91799
Z3488535842	99.7297	2.83037
Z2736773407	95.324	1.16599
86866138	105.544	2.31879
64493006	105.78	1.52147
72277234	99.9543	3.4261
Z4058787687	105.182	0.928241
Z319032320	85.7717	3.61939
99344411	110.306	2.59507
Z2493737983	86.4967	3.17553
79908430	102.142	2.16856
49020414	102.1	2.41777
72129622	73.8893	3.58115
Z9327545879	104.591	1.228
Z319035182	72.2797	7.38106
92593538	111.647	3.45718
Z2737324211	88.4837	6.23364
14792982	100.659	1.55753
35095800	101.391	1.75118
50282523	96.411	5.38445
Z9327546921	98.0117	0.809771
Z9327545855	81.1217	7.10288
89075650	104.78	1.71755
Z2982426753	85.034	5.96612
9079584	95.731	1.25438
81206319	99.18	1.3332
43558731	83.6017	1.8929
57686410	92.1793	2.7444
Z9327545903	95.7437	0.326477
Z285767968	72.3703	7.38752
39804952	101.088	1.31519
Z2736478324	97.5357	0.978793
5881413	98.0027	1.60771
64402375	101.236	1.59456
31099660	92.9003	2.65063
62332863	90.5603	3.71135

### Sheet: Instock 2B Antagonist Mode
Compound	Average	SEM
Z2736057025	86.3033	3.85568
Z9327547360	97.7197	1.04337
Z1269668973	63.5277	3.8494
99433630	87.779	2.30029
Z2736808847	86.4323	3.07384
5866496	100.587	1.7803
51750862	95.6207	0.450178
25607225	102.05	5.05706
Z2941837490	103.05	1.14386
Z9327545880	108.075	1.11552
Z1343822629	103.009	1.59842
57913479	92.5633	2.85735
Z2736821896	96.5897	0.629262
52340583	108.611	1.93213
95291145	107.442	0.290793
72533762	110.692	1.03065
Z2941762824	104.003	1.58175
Z1272176858	42.9675	3.46295
Z990229798	100.081	1.67223
88032746	118.015	2.40822
Z2932890355	90.9707	0.979704
50804756	105.188	1.14677
78336566	105.492	1.02636
94379553	105.646	1.52947
Z607875686	99.2197	2.64485
Z9327545896	106.53	1.82395
Z354586156	109.583	2.73847
16610192	119.961	3.55027
Z2736814281	89.021	1.92136
72105169	107.641	2.37988
32049201	107.762	2.05462
49425405	97.3813	3.97525
Z2735407496	107.163	2.07912
Z195554824	96.109	0.791177
Z1874126245	99.5693	0.854654
Z274595346	101.366	3.17288
Z2734681948	98.1473	5.20834
50585426	112.209	2.77709
30726708	110.711	2.56737
69303645	108.129	3.03037
Z2941763390	79.6643	3.83149
Z2601245574	89.2553	1.13903
Z1443756195	110.082	2.85344
Z2736217556	36.4553	6.13032
Z2736948589	102.771	0.551629
91794223	112.698	3.99524
68641559	115.748	2.88407
16437172	2.174	0.329673
Z9327545871	69.5363	3.94568
Z608523752	99.269	1.73608
Z3488535842	110.499	3.86232
Z2736773407	96.6313	2.6423
86866138	113.318	3.39254
64493006	112.563	2.37682
72277234	107.455	2.16634
Z4058787687	100.875	0.258437
Z319032320	28.325	2.903
99344411	118.893	3.34855
Z2493737983	67.4577	1.70887
79908430	110.585	3.07022
49020414	109.926	2.90571
72129622	44.2887	4.81392
Z9327545879	103.949	2.96806
Z319035182	57.5917	5.93017
92593538	116.368	2.56548
Z2737324211	95.1327	1.931
14792982	107.375	2.85758
35095800	106.671	3.03954
50282523	98.6187	1.72355
Z9327546921	93.371	0.745902
Z9327545855	81.5207	2.71834
89075650	103.723	1.45831
Z2982426753	88.8407	0.796921
9079584	78.3503	2.40778
81206319	103.321	2.32682
43558731	80.6003	2.34933
57686410	88.6067	0.844853
Z9327545903	86.013	2.03501
Z285767968	68.4993	4.06588
39804952	99.5007	3.17524
Z2736478324	97.4	0.818271
5881413	84.3247	1.19679
64402375	62.8103	1.69863
31099660	88.7467	2.28695
62332863	81.56	3.11568

### Sheet: Instock 2C Antagonist Mode
Compound	Average	SEM
Z2736057025	68.5103	6.35872
Z9327547360	88.5617	2.91728
Z1269668973	81.381	4.0057
99433630	107.738	0.421189
Z2736808847	65.59	17.1162
5866496	106.107	1.60177
51750862	107.139	2.06208
25607225	113.324	7.40869
Z2941837490	98.5383	4.72858
Z9327545880	105.262	3.30563
Z1343822629	90.963	5.57345
57913479	103.648	5.55273
Z2736821896	83.732	5.31706
52340583	109.718	3.03266
95291145	105.983	1.61499
72533762	108.57	1.48652
Z2941762824	94.7667	7.33436
Z1272176858	65.4927	5.1955
Z990229798	93.0607	4.0959
88032746	123.06	4.91256
Z2932890355	84.3037	5.78656
50804756	104.981	1.93825
78336566	106.319	2.46992
94379553	97.858	4.51947
Z607875686	105.215	4.03214
Z9327545896	97.3707	4.13664
Z354586156	106.1	2.54683
16610192	2.26867	3.29142
Z2736814281	71.5677	3.39016
72105169	111.428	2.38618
32049201	111.759	1.67122
49425405	94.5063	4.81809
Z2735407496	101.615	2.62028
Z195554824	98.4733	2.42057
Z1874126245	86.388	6.10752
Z274595346	93.5003	9.90186
Z2734681948	80.3553	9.89251
50585426	113.306	3.88524
30726708	118.318	3.82453
69303645	109.84	5.47559
Z2941763390	80.061	7.66614
Z2601245574	97.3243	7.21632
Z1443756195	107.901	3.45619
Z2736217556	87.934	11.3649
Z2736948589	93.8113	7.08722
91794223	120.331	2.4896
68641559	118.06	1.38334
16437172	92.281	2.44123
Z9327545871	87.1873	11.4873
Z608523752	90.1563	4.45138
Z3488535842	98.9713	7.236
Z2736773407	90.2433	6.05816
86866138	117.469	3.65618
64493006	113.146	0.905781
72277234	100.775	0.765478
Z4058787687	90.416	14.99
Z319032320	97.66	3.73009
99344411	121.691	5.46751
Z2493737983	26.1043	5.28968
79908430	115.213	4.13402
49020414	108.853	0.407965
72129622	59.117	8.94437
Z9327545879	99.9247	4.27513
Z319035182	89.7907	8.5981
92593538	119.22	3.34824
Z2737324211	83.8813	8.13274
14792982	109.11	2.35969
35095800	106.638	1.46058
50282523	103.222	1.59154
Z9327546921	96.3983	3.63635
Z9327545855	59.6533	10.4746
89075650	109.42	1.65634
Z2982426753	78.2157	7.36863
9079584	104.768	0.662315
81206319	104.219	1.19183
43558731	70.034	5.45079
57686410	89.527	4.05919
Z9327545903	88.725	2.55542
Z285767968	50.3013	7.93913
39804952	100.335	0.605671
Z2736478324	94.7633	1.68136
5881413	98.4177	2.48668
64402375	99.049	1.75004
31099660	90.656	4.6943
62332863	91.4317	2.11512
