## Supplementary material for "The selectivity implications of docking libraries with greater and lesser similarities to bio-like molecules": data_s7.xlsx

### Sheet: ZINC PRESTO-Tango
Compound	Z5247692629	Z2876442907	Z5247692566	Z1612290114	Z4486711277	Z2951704214	Z5247693123	Z4213811759	Z5247694434	Z4621308392	Z2825713589	Z4154032166	WXVL_BT0793LQ2118	Z3517967757	Z3881312504	Z3829135572
Receptor	Avg FC	Avg FC	Avg FC	Avg FC	Avg FC	Avg FC	Avg FC	Avg FC	Avg FC	Avg FC	Avg FC	Avg FC	Avg FC	Avg FC	Avg FC	Avg FC
CALCRb	1	1	0.9	1	0.8	0.9	1	0.9	1	1.1	1.1	1	1.2	1.2	1.1	1
CALCRL	0.6	0.8	0.7	0.5	0.8	1.5	0.9	1.3	0.8	0.8	0.8	0.9	0.9	0.5	0.8	1
GPR151	0.5	0.6	0.8	0.9	0.5	0.7	0.9	2.1	1	0.9	0.9	0.6	1.2	0.7	0.9	1
GAL2	0.7	2.3	1.2	1	0.7	1.1	1.4	1.3	0.8	1.1	0.7	0.5	0.7	0.9	0.6	1.4
LHCGR	0.5	0.4	0.5	1.2	0.2	1.2	1.1	0.8	1.5	0.6	0.6	1	1.1	1.2	1.1	0.6
CX3CR1	1.2	0.9	1.1	1.3	1	0.6	0.9	1.3	0.9	0.9	1.2	0.7	1.8	1.1	1.4	1.3
QRFP	1.1	0.4	0.8	0.9	0.4	1.1	1.1	0.8	0.9	1	1.1	1	0.7	0.7	0.7	1
GPRC5B	2.2	0.4	0.9	1	1	1.1	0.9	0.8	0.9	0.9	0.8	1.3	0.9	0.6	1	1
CCR6	0.9	1	1.1	1.4	0.9	1.1	1.2	1.2	0.9	0.8	1	1.1	1.2	0.9	0.7	1.1
GPR148	0.4	1.4	0.6	2	0.6	0.9	1.6	0.7	0.6	0.7	1.5	0.9	0.5	1.6	1.2	1.2
FPR2	0.7	0.8	1	1.1	1.2	0.9	0.7	0.7	1	1	0.4	1.4	0.5	1	0.9	1.5
RXFP3	1.5	0.4	0.7	1.2	1.5	0.5	0.7	0.9	1.2	1.2	1.2	1.1	1	1.5	1.1	0.4
TAAR5	0.6	1.3	0.6	1.5	1.5	0.5	1.3	0.4	1	0.9	0.5	1.1	1.4	0.7	1.5	0.5
GPR27	0.4	1.1	0.8	0.9	1.8	0.6	1.2	0.9	0.7	0.8	0.9	1.1	0.9	1.1	0.8	0.8
KISSPEPTIN	1.1	0.8	2.6	1	0.6	0.8	0.7	0.5	0.7	1.1	1.3	1	0.7	0.4	0.8	1.6
GPR114	0.8	0.5	0.7	0.9	0.6	0.6	0.5	0.9	0.8	0.8	0.9	0.8	2	1.1	0.9	0.4
MRGPRX3	3.3	0.7	1.3	0.8	1.3	1.4	0.9	1.6	0.7	0.9	1	0.8	0.6	0.9	0.7	1.6
GPR120	0.7	3.4	1.5	1	1.6	1.1	0.6	1.7	1	1.2	0.5	1.1	0.6	1.1	5.3	0.9
S1PR5	0.9	1	0.5	1.4	0.6	0.9	0.9	1.2	0.9	1.3	0.7	0.8	0.7	0.5	1.3	0.8
UTS2R	0.6	1.2	2.2	0.4	0.8	0.8	0.6	1	0.9	1.2	1	0.6	0.9	1.6	1.1	0.9
HCTR2	0.7	0.7	0.7	0.8	0.4	1.3	0.7	0.4	1.2	1.9	0.7	0.5	0.8	0.8	0.5	0.8
EDNRB	1.2	0.7	2	1.1	0.4	0.8	2	1	1.7	1	0.7	0.7	1.2	0.9	1.3	0.9
GPR62	0.9	0.5	1.6	0.8	1	1.2	0.6	1.8	1.4	0.8	1.1	0.4	1.3	0.8	0.5	0.9
CXCR6	1.3	1.5	0.7	1.4	1	1.1	1.6	1.1	0.8	0.6	0.6	1.1	1	0.4	0.4	0.3
HCTR1	0.8	0.2	1	1.1	1.3	1.4	1.8	0.7	0.6	0.7	0.7	0.6	1	1.1	0.9	0.6
GABBR1	1.1	0.4	0.5	1.2	1.3	0.8	1.1	0.5	0.9	0.9	0.9	2.6	0.3	0.8	0.8	0.9
OPRL1	0.7	1.1	0.9	0.8	0.9	0.5	1.3	0.5	1.3	0.9	0.9	0.7	1.1	1.8	1.4	1
ADRA2C	1	2.2	2.8	0.9	0.8	1.6	1.6	2	1	1.3	1.4	1.5	5.7	1.3	1.4	1.3
P2RY11	2.8	2.6	0.8	0.7	0.6	1.3	1.8	1.4	1.8	0.9	1.2	1.1	1.5	1	1.1	1.4
BDKBR1	0.6	0.7	1.6	1.7	1.1	1.1	1.6	1.3	1.6	1.1	0.9	1.2	1.6	1.5	1.6	1.2
DRD3	0.4	1	1.6	40.2	0.4	1.5	2	0.8	1.2	1	1.3	7.4	32.1	19.3	30.2	1
PTGFR	0.5	0.3	0.8	1.8	0.5	0.7	1.2	2.5	1	1	0.9	1.2	1	1.7	0.8	0.8
GIPR	1.3	0.8	0.6	1.4	0.3	0.8	1.1	1.2	0.6	0.5	1.3	1.2	1.2	1.1	1.1	0.8
PTGIR	0.9	1.8	2.4	1.1	0.6	1.2	3	2.4	0.7	0.6	0.9	0.4	0.3	1	0.9	0.5
GHRHR	1.6	1.1	0.5	0.2	0.6	3	1.9	1.5	1	1.8	1.1	0.9	0.3	0.6	0.4	0.9
NPY4R	0.7	1.1	1.3	1.2	0.7	0.5	1.4	1	0.6	0.7	1.3	0.7	1.3	1.1	1	1.7
GNRHR	0.2	0.8	2.6	2	1.4	0.3	1.4	0.7	1.4	1.8	1	0.6	2.9	0.4	0.8	0.7
GPR111	2	0.6	0.9	0.6	0.7	0.7	0.8	0.9	1.1	0.5	1	1.4	0.5	1.7	2.1	1.7
HRH3	1.1	1.3	1.2	0.7	1.1	2.3	0.9	0.7	1	0.8	1.6	1.2	1.3	0.3	1.2	1
CCR4	1.1	1.3	1	1.7	1	1.1	0.9	1	1.1	1.3	1.8	1.3	0.8	0.6	0.7	0.7
GPR146	1	0.3	0.4	0.6	0.5	0.9	0.6	0.6	0.7	0.6	1.1	0.3	0.9	0.7	1.1	0.6
GPR144	0.9	1.1	0.5	0.8	0.5	0.8	0.6	1	0.5	0.7	1	0.6	0.6	0.9	1.1	0.4
SSTR5	0.7	0.7	0.9	1.1	1.4	1.4	0.8	1	0.7	0.5	0.9	0.8	0.9	0.9	1.1	1
GRM5	0.8	0.5	1	1.3	0.5	1.9	0.8	0.3	0.7	0.9	1.1	0.4	1.1	0.7	0.4	0.5
ADRB3	1.2	1.1	0.9	0.6	0.9	0.9	0.8	1.2	0.8	1.3	0.7	0.5	2.1	0.7	0.9	1
CRHR1	0.9	1.2	0.9	1.1	0.7	0.8	0.9	0.7	1.4	1.5	1.1	1.7	1	1.2	0.8	1
NPFF1	1	0.9	1.4	0.8	0.7	0.9	0.7	1.1	1.1	1.2	0.8	2.5	1.6	1.4	1.5	0.9
GPR20	1.1	0.9	0.9	1	0.7	1.3	1.1	0.6	0.7	1.8	0.8	0.6	0.8	1.3	0.4	1.4
AVPR1B	0.7	0.5	0.9	0.9	0.6	0.6	1	0.5	0.9	1.1	0.5	0.5	1.4	0.7	0.9	1.7
GPR176	0.5	0.7	0.5	0.8	0.2	0.8	0.7	0.5	0.7	0.6	1.1	1.1	0.8	1.1	0.8	0.7
GPR149	0.3	0.7	1	1	1.2	1.2	1.2	1.4	0.7	0.9	1.6	1	1	1.2	1.9	0.8
GPR126	0.7	2.1	1.4	1.2	0.8	2.7	2.4	0.8	2.3	2	0.7	1	1.2	1.2	0.9	1.9
GPR162	0.7	1.4	0.7	1.4	1.7	1.1	1	1.2	0.9	1	0.8	0.6	1.2	1.2	0.8	1.7
GPR61	0.5	0.4	0.6	0.7	0.4	0.9	1	0.3	1	0.7	1.2	0.8	1.1	1	1.4	0.7
MLNR	0.5	0.7	0.9	1.1	0.6	0.9	1.2	0.6	0.8	1	1.9	0.5	1.1	1.4	1.6	0.4
MAS1L	2.4	0.7	0.3	0.8	1	0.6	0.8	0.4	0.8	0.5	2.1	0.7	1.1	1.7	1.2	0.3
C3AR1	1	0.4	1.7	0.9	0.8	0.4	0.8	1.2	1.2	0.6	1.2	1	1.1	2	1.2	0.8
OPN3	0.7	1.3	1.1	1.1	0.9	0.6	0.6	0.8	1.1	0.7	0.4	1.1	1	1	0.5	1.3
CHRM1	1.6	0.7	0.6	0.6	1.1	0.7	1.3	3	0.7	1.6	0.7	0.6	0.9	0.7	2.5	0.8
CXCR3	1	1.2	0.8	1.1	0.6	0.5	0.7	1.4	0.7	0.6	1.4	1.5	2	1.1	1.1	0.7
MCHR1R	1.2	0.8	0.6	0.9	0.5	0.9	0.9	0.4	1.1	0.7	1.1	1.2	1.6	0.8	1.3	0.8
RXFP4	0.7	1.1	0.9	1	0.5	1	1.5	0.8	1.4	1.5	1	1.2	0.7	1.5	1.2	1.4
CCRL2	0.7	0.6	0.5	1.3	0.7	0.5	1.3	0.7	1.6	1.5	0.8	1.1	1.2	1	1.4	1.1
TBXA2R	0.3	2.4	0.9	0.6	1	0.5	1	1.2	0.8	0.7	0.7	0.9	1.1	0.7	0.8	0.5
GPR21	1.6	0.9	0.8	1.2	0.5	0.8	1	1.4	0.7	0.9	2	1.2	1.3	1.4	1.3	1
GRM8	1.1	2	1.3	1	1	0.5	0.7	1.5	0.8	0.8	0.7	1.4	1.1	1.4	1.2	0.6
GPR25	0.9	1	0.6	0.6	0.6	0.6	1.5	3.3	0.5	1	1.1	1.7	1.9	1.3	0.9	0.6
GPR150	1.9	0.8	1.5	1.7	0.4	0.9	0.4	0.7	1.2	0.8	1.4	1.4	1	1.5	0.6	1.2
SSTR3	0.8	0.4	1	0.9	0.4	0.8	0.6	0.6	1	2	0.7	1.5	0.9	0.9	1.2	0.8
GRM6	1	0.9	1.3	1	0.9	1.2	0.4	0.9	1.2	1.3	2	0.4	1.2	1	1.1	0.7
SUCNR1	0.8	0.8	1.1	1.2	1.6	0.7	0.9	0.4	1.8	1.1	1.7	0.5	1.8	0.8	0.5	0.9
OXTR	1	1.1	1	1	2	1	1.5	0.8	0.9	0.3	1.5	1.4	1.4	0.3	2	1.4
ADRB2	0.6	0.6	0.7	0.5	0.5	0.7	0.9	1.1	0.7	0.9	1.6	0.9	2.5	1.8	0.7	1.4
GRM1	0.8	1.3	2.4	0.5	0.5	1.1	1	0.8	1.2	1.7	0.9	1	1	0.5	1.1	1
MCHR2R	1.4	0.7	0.6	1.1	0.4	1.3	1.3	1.1	1.1	0.4	0.3	0.8	1.3	1.2	1	1.1
GCGR	2.1	1.7	3.2	3.4	0.3	1.9	2.3	1.1	1.8	0.6	3.1	1	1.1	1.1	0.8	1.6
GPR157	1	1	0.7	0.8	0.9	0.4	0.7	0.9	1.1	1.2	0.7	0.9	0.8	1	1.2	1
GMR2	1.4	3.9	1	1.3	1	1.4	2.1	1.6	1	1.2	1.2	1.5	1.5	1.6	0.9	1.3
GAL3	1	1.1	1	2.6	0.8	1.4	1.2	1.2	1.4	1.1	1.1	1.8	3.5	2.4	2.6	0.9
PK2	0.6	0.6	0.8	0.7	0.9	0.9	0.9	0.7	0.9	0.7	0.5	0.5	0.6	1	0.9	0.7
GPR173	0.7	0.6	1	1.2	1	1.2	1.4	1.2	1.4	0.9	1.1	0.7	1.3	1.3	1.2	0.8
LTB4R	0.7	0.8	0.7	0.9	0.6	0.9	1.2	0.9	1.3	0.9	1	1	1.3	0.8	1	0.8
GAL1	1.2	1.1	1.5	1.6	1.2	0.9	1.1	1.7	1.1	1.5	1.3	1.6	1.4	1.2	2.4	1.1
SSTR2	1.3	0.7	1.1	1.1	0.7	0.6	0.8	0.7	1	0.8	0.9	2.4	1.8	0.9	0.4	0.6
CHRM4	0.6	0.9	0.5	0.5	0.4	0.5	0.6	0.5	0.6	0.5	1.3	8.4	0.9	0.9	0.5	0.7
AVPR1A	0.7	0.8	0.7	0.7	0.6	1.2	1.5	0.6	1.3	0.7	0.7	1.2	1.8	0.8	2.3	1.7
PK1	0.6	0.5	1.7	0.8	0.5	0.9	1.4	0.7	0.5	0.5	0.7	0.5	0.9	0.6	1	0.6
GPR119	0.7	0.4	1	1.2	0.4	1.3	0.8	1.3	1	0.4	0.9	0.7	1	1.1	0.7	0.8
MC2R	0.9	0.6	0.6	1.4	0.4	0.7	1.3	1	1.5	1.1	1.1	0.7	1.9	1.6	0.8	0.8
ADORA2A	0.9	0.6	1.7	1.7	1.1	0.8	3.7	0.8	1.6	1	0.7	0.5	0.8	0.7	1	1.2
MC1R	0.5	0.5	0.6	0.9	0.5	0.5	1.2	0.8	1	1.9	1.8	0.6	2.2	1.2	0.9	1.1
CNR2	0.5	0.5	1.8	0.5	0.4	0.6	1	2.6	0.9	1	1.1	0.7	1.2	1	0.8	1
PTGER2	1	0.7	0.4	0.9	1.9	0.7	0.6	0.5	1.2	1.7	1	0.7	1.2	1.2	0.6	1.8
PTGDR	1.3	0.8	0.6	1.2	0.3	0.7	0.8	1.1	1.1	0.7	0.9	0.6	0.8	1.1	1.1	0.8
GPR15	0.8	1.3	1.5	1.7	2.7	1	1.1	1.4	1.6	1.8	0.8	1.4	1.5	1	1.6	1.5
ADRA1D	1.1	0.9	0.5	1.1	0.4	0.9	1.4	1	0.8	0.8	0.8	1.8	0.6	0.8	0.5	1
DRD5	0.9	0.8	1	0.9	0.8	0.5	0.5	1.5	0.8	1.4	1	0.7	1.4	1.4	1.3	0.9
CCR5	1	0.5	0.5	0.5	0.5	0.7	0.9	0.6	0.9	1	0.8	1	0.8	1.1	1.2	0.7
TAAR2	1.9	1.1	1.1	3.8	1.7	0.5	0.9	0.9	1.5	0.8	0.8	0.5	1.1	1.5	0.7	1.8
ADORA2B	0.3	0.6	0.5	0.6	0.5	0.5	0.7	0.6	1	1.1	1	0.8	1.2	1.5	0.8	0.5
HRH2	0.9	1	1.3	1.1	0.9	1.8	1.1	3.8	1.1	0.7	0.7	1.5	1	0.8	2.1	0.9
PTH1R	0.8	0.4	0.5	1	0.3	0.6	0.9	0.5	1.3	0.9	1	2	0.6	1	0.9	0.8
OXER1	0.9	0.5	1.7	0.3	0.5	0.5	0.9	1	0.4	0.6	0.9	0.7	0.6	1.5	1.1	0.5
GRM7	0.5	1.5	0.9	1	2.8	0.9	0.7	0.7	2.9	1	0.3	1.6	1	1.4	2.3	1
GPR78	1.1	1.9	1.3	1.3	1.1	1.4	0.9	1	0.8	0.9	1	2.3	0.6	1.4	1	0.9
MC3Rb	0.5	0.9	0.7	0.8	0.4	0.6	1	0.8	1.5	1.4	0.8	0.8	1.2	1	1.7	1.7
HCA3	1.5	0.5	1.8	1.6	0.6	0.9	0.3	0.6	1.9	1.4	0.8	0.6	1	1	0.7	0.8
VIPR2	0.5	1.6	0.9	0.7	0.6	1.1	1.1	1	1.6	1	1	0.9	1.5	1.6	4.2	0.6
NTSR2	2.3	2	0.7	0.9	0.4	1.4	0.9	0.6	0.5	1.2	1.4	2	1.2	1.7	1.8	1.5
CYSLTR1	1.2	0.7	0.7	1.2	0.5	0.8	0.9	0.8	0.6	0.5	1.1	0.9	1	0.6	1	1
GPRC5C	1	0.7	1.1	1.4	0.9	0.7	1.3	0.6	1.3	1.3	0.7	0.7	0.9	1	1.6	1.2
CCR7	0.5	1.6	1.4	0.4	1.4	1.1	0.6	0.9	1.5	1	1	0.6	0.9	1.5	1.1	1.9
S1PR3	1.1	0.4	0.5	0.8	0.6	0.7	0.7	0.4	0.9	0.9	1.2	0.8	1.1	0.9	1.1	0.8
GPR97	1.6	0.8	0.9	1.8	0.5	1.3	1	0.8	1	1.1	1	1.1	1.5	2	1.7	0.7
OPRM1	1.2	0.5	1.8	0.8	1.1	1.7	1.5	1.5	0.6	1.3	0.8	1	1.7	1.5	1.7	1.4
DRD1	0.7	0.3	3	0.5	0.5	0.9	0.8	1.1	0.6	0.8	1.8	0.8	1	1.1	1.4	0.7
PTGER1	1.3	0.6	1.9	1.1	1.5	2.3	1.1	1.2	2.3	0.8	1.3	0.7	1.5	1	1.7	1.2
ADRA2B	0.8	1	2.4	2.4	1.1	1.7	1.2	3.2	1.2	1.1	1.5	3.1	11.7	5.6	6.5	1.1
HTR6	0.8	0.7	1	2	0.7	0.8	0.6	1.3	1	1.2	1.6	3.3	6.2	0.6	2	0.6
NPS	0.9	0.8	0.8	0.8	0.7	0.6	0.7	0.8	1	0.6	1.3	1.2	0.8	1	1.1	1.2
NPBW1	4.6	5.7	0.9	1.2	5.6	1.8	1.9	1.6	1.1	1.1	4.6	5.5	0.7	5.1	5.3	1.1
GPR88	1.5	1.9	1.3	1.4	1.3	1.5	1.3	1.9	1.2	1.2	0.8	1.6	1.3	1.3	1.5	1.2
DRD2	0.9	6.5	1.2	58	0.5	17.6	1	3.7	1.2	1.7	0.9	29	46	54.1	46.9	1.7
RXFP1	0.9	1.6	0.8	1.2	0.9	0.6	0.9	0.8	1	0.9	1.1	1.1	2.2	1.5	1.5	0.8
FFA1	0.9	1.2	1.1	1.1	0.8	1	1.2	1.1	0.9	1.1	1	1.1	0.7	1	1.2	1.1
CYSLTR2	0.9	1.4	1.1	1	0.8	1.1	0.8	1.7	1.2	1.1	1	1.4	1.3	1	1.5	1.1
GPER	0.9	0.6	0.9	0.6	0.8	1	1.2	1.1	1.1	1	0.9	0.8	0.3	0.4	0.3	0.8
NMUR1	0.5	0.5	0.8	0.6	0.7	1.3	0.9	1	1.4	0.9	0.8	0.7	0.9	0.6	0.6	0.8
F2R-L1	0.2	0.2	0.4	0.7	0.2	0.6	0.8	0.7	1.2	0.6	0.3	0.2	1.3	0.2	0.3	0.6
CNR1	0.6	0.4	0.6	1.1	0.4	0.6	1.3	0.7	0.8	0.6	1	0.8	1.3	0.7	0.8	0.7
SSTR4	1.8	1.6	2.5	1.6	2	2.9	4.9	3.6	2	3.2	1.3	0.8	1	2.2	3	1.5
GPR113	0.9	0.7	0.6	1.5	0.6	0.7	1.3	2.3	1.3	1.4	1.3	0.7	0.9	0.8	1.1	0.9
HCA1	1.9	0.6	0.9	1	0.7	1.5	0.6	1.2	1	1.2	0.8	1.4	0.9	1.1	0.5	0.6
F2RL3	0.9	1	1	0.8	0.6	0.8	0.7	0.9	0.9	0.8	0.8	0.7	1.4	1	1	0.8
ADRB1	0.5	0.5	0.5	1.4	0.5	0.6	0.4	0.6	0.6	0.8	1.2	1	1.6	0.8	1.4	0.6
AGTR1	0.8	0.4	0.7	1	0.5	1.1	1	0.9	1.2	1.2	0.7	1	1.3	0.6	1.1	1
P2RY12	1.3	0.6	2.4	1.4	0.5	1.1	1.1	0.9	0.9	1.1	1.1	1.7	1	1.2	1	1.3
PRRP	1.3	0.9	1	1.6	0.7	0.9	1.1	1.7	0.9	1	1.6	1.2	1.1	1	1.7	1
SCTR	1	0.9	1.2	1.2	1.2	1.2	1.6	1	1.5	1	1.5	1.4	1.1	1.4	1	1
RXFP2	0.5	0.4	0.6	1	0.2	0.7	1	0.6	1	0.7	1.2	0.7	1.4	1.1	0.9	0.5
FFA2	0.9	1.1	0.6	0.9	0.4	0.7	1.2	0.7	1.2	0.7	1.3	0.8	1.4	1.2	1	0.9
HTR2C VNV	1.3	0.5	0.5	0.6	0.6	0.4	0.6	0.4	0.7	0.6	1.1	0.5	1.3	1.2	0.8	0.4
CCKBR	1	1.8	1.1	1.3	1.2	0.9	1.3	1.8	0.9	1.1	1.1	1.3	0.9	1.1	1.3	1.3
CRHR2	0.7	0.7	0.8	1	1	0.9	1.2	1.1	1.4	0.7	1	0.9	1.1	1	1	1.1
GPR171	0.7	0.5	0.8	1.2	0.5	0.7	0.9	0.9	0.8	1	1.1	0.9	1.3	0.9	0.7	1.3
NPY1R	0.5	0.7	1.1	1	0.7	1.1	1.5	1.3	2.7	0.8	1.2	0.9	1.1	1.3	0.9	1.1
DRD4	1.2	3.6	1.3	8.2	2.3	2.1	2.1	3.1	10	1.6	1.8	3.9	11.4	2.1	17.5	1
CCR2	0.6	0.4	0.8	0.9	0.9	0.8	1.9	0.6	1.3	1	1.2	1.1	0.6	1.2	1.6	0.7
GPR142	0.5	0.6	0.7	0.8	0.4	1.6	1	0.8	0.8	1	0.9	0.4	1.1	1.1	1.7	0.6
GPR156	0.8	1	1.2	1	0.9	0.8	0.9	1.1	1.2	1	1.1	1.3	1.7	1.1	1.3	1.2
NPFF2	0.7	0.9	0.5	0.5	0.3	0.6	0.8	0.2	0.6	0.7	0.9	1	1.3	1.1	0.5	0.6
GPR135	0.9	0.6	1.1	1	0.6	1	1	0.6	1	1.8	0.8	1.1	1.3	1.6	1.3	0.9
TSHR	0.4	0.3	0.6	0.8	0.4	0.7	1.7	0.4	0.9	0.8	0.7	0.7	0.8	0.9	0.9	0.6
GPR45	0.6	1.2	0.7	1	0.2	0.4	1.3	0.6	0.7	0.8	1	0.6	1.3	1.3	0.7	0.5
GPR50	0.5	0.2	0.6	0.9	0.4	0.8	1.1	0.5	1.1	0.5	0.9	0.7	2.2	1.7	0.8	0.4
LPAR2	0.5	0.8	4.8	0.9	0.7	0.7	1.9	2.1	1.7	0.9	1.1	0.6	42.9	0.7	0.8	1.3
CD97	2.1	1.7	1.2	1.4	0.6	2	1.3	2.4	1.8	1.9	1.1	1.7	1.9	1.2	0.6	0.8
VIPR1	0.7	1	1.2	1.7	0.6	1.8	1.5	1.4	1.9	1.1	1.2	1.1	1.6	1.1	1.5	1
GPR143	1	0.9	1.2	1.3	0.8	1.1	1.7	1.4	1.3	1.2	1.3	1.5	1.6	1.2	1.6	1.1
PTH2R	2	1.6	0.5	0.8	1.4	0.6	0.9	0.9	1.2	0.7	2.4	2.1	1.5	2.3	1.9	0.6
MRGPRX4	1.8	1.3	0.8	1.1	1.5	0.9	1.2	0.9	1.1	1.4	1.7	2.8	1	2.1	1.6	1.3
GPR39	0.7	0.4	0.9	1	0.5	0.9	1.2	0.7	0.9	0.7	1.5	0.9	1.8	1	0.8	0.8
FPR1	1.6	1.3	1.2	1.1	1.4	1	1.1	1.2	1	1.1	1.7	1.7	3.3	1.1	1.8	1.1
MRGPRD	0.9	0.4	1.1	0.9	0.5	1	0.8	1.2	1.1	1.4	1	1.1	1	1	1	1.2
GPR183	1	0.9	1.8	1.2	0.7	0.8	1.6	1.1	1.2	1	1	1.1	1	1.4	1.3	1.1
CASR	1.9	1.6	1.9	1.8	2.3	2	2.3	2	1.8	1.8	2.4	1.8	1.4	1.9	2.4	1.4
LPA4	0.9	0.4	0.8	1.1	0.7	0.9	0.9	1	1	1	1.2	1	0.8	1	1.2	1.1
CMKLR1	0.4	0.3	0.6	1.3	0.3	0.8	0.9	0.8	0.8	0.7	0.4	0.4	1.1	0.4	0.4	0.6
LPAR5	1	0.8	1	1	0.6	1.2	1.1	1.1	0.9	1	0.9	1	0.7	0.8	1	0.9
FFA3	1	1	1	1.1	0.9	1	1.1	1.1	1.1	1	1	1.1	1.1	1.1	1.1	1
GPR174	0.8	0.3	0.6	1.1	0.4	0.9	0.7	0.8	0.7	0.9	0.8	0.6	1.3	0.6	0.6	0.6
GLP1R	0.4	0.3	0.5	0.9	0.3	0.7	1	0.7	1.2	0.6	0.9	0.7	1.1	1.1	0.9	0.6
MRGPRX1	0.7	1	0.8	0.9	0.8	1.1	0.8	1.1	1.5	1	0.8	1	1.1	1.1	1.6	0.9
CCKAR	0.6	0.3	0.6	0.9	0.2	0.8	1	0.6	0.9	0.7	1	0.7	1.4	0.9	0.9	0.6
CCR8	0.8	0.4	0.6	1.1	0.6	0.7	1.1	0.9	1.1	0.9	0.8	1.5	1.1	1	1.2	0.8
GPRC5D	0.8	0.9	0.7	1.1	0.5	0.8	1	0.7	1.2	0.7	1.3	1	1.3	1	1.2	0.7
ADRA1A	1.3	1.1	1.1	1.1	0.9	0.9	1.6	1.2	1.5	1.2	0.9	1.6	1.4	1.3	1.3	1.1
TACR1	1.2	1.2	1.2	1.1	0.9	0.9	1.1	1.3	1.1	1.2	1	1.3	2.2	1.2	1.2	1.1
NMBR	0.8	1.4	1.4	1.4	0.6	1	1.1	1.3	1.3	0.9	0.7	1.1	1	1.1	1.2	0.9
P2RY10	1.4	0.5	1	1	0.6	0.9	1	1	1.2	1.3	0.9	1.9	1	0.7	0.6	1.1
GPR158	0.6	0.6	0.6	1	0.4	0.6	0.8	0.6	1	0.7	1	0.8	0.9	0.9	0.8	0.9
TAAR9	1.2	0.9	0.7	0.8	1.2	0.9	1	0.7	1	0.7	1.4	1.3	3.8	1.3	1.8	0.7
GRPR	0.6	0.4	0.9	0.8	0.4	0.6	1.1	0.5	0.7	0.7	0.9	0.8	0.8	1.2	1.3	0.6
HTR4	1.3	0.9	1	1.1	1.8	1	1.3	1.6	1.5	1.2	0.9	1.6	1.1	1.4	2	1.5
MTNR1B	0.8	1.4	1.3	1.8	1.1	1.1	1.2	6.6	1.8	1.3	1.3	1.8	1.3	1.1	1.3	1.2
GPR3	1	0.5	0.9	1	0.7	1	1.1	1	1.2	0.9	1.1	1	1.3	1.2	1.3	1
LPAR6	1.7	1	0.9	1	0.6	0.8	0.8	0.9	1.6	1	0.9	0.9	1	1.4	1.2	1.2
CCR10	1	0.5	0.9	1.3	0.6	1.3	1.3	1.6	1.7	1.2	1.5	1.2	1.5	1	1.8	1
TAAR8	0.8	0.5	0.6	0.9	0.6	0.8	0.9	0.5	0.8	0.6	0.7	0.6	0.7	0.8	0.7	0.7
FSHR	0.4	0.3	0.4	0.6	0.2	0.7	0.6	0.4	0.6	0.5	0.5	0.5	0.4	0.6	0.5	0.3
CXCR1	0.9	0.4	1.4	1.1	0.5	1	1	1.4	1.7	1	0.5	1	1	1.1	0.8	0.9
OPRD1	1.3	0.5	0.7	1.4	0.7	0.8	1	1.2	1	1.1	0.9	0.9	1.2	1.2	0.8	1
HRH4	0.8	0.6	1	1.2	10.4	1	1.6	1.2	1.5	0.8	1.6	1.4	2	1.2	1.6	1.2
GPR83	0.9	0.4	0.5	0.9	0.5	0.7	1.1	0.5	0.9	0.7	1.2	1	0.7	0.7	0.6	0.5
BDKBR2	1.8	1.5	1.7	2	1.8	1.4	1.1	1.8	1.1	1.4	1.7	2.5	0.8	1.7	2.1	1.7
GPR26	0.6	0.5	1	1.2	0.5	1.7	1.2	2.8	1	2.8	1.4	1.2	0.6	1.1	1.4	0.9
MC4R	0.9	0.4	1.2	1.1	0.4	0.9	1.7	1.9	1.4	0.8	1	0.8	0.5	1.8	1.3	1
GPR18	1.5	0.7	0.8	1.4	0.5	1.1	1.1	1.2	1.7	1.1	0.9	0.6	0.4	1.2	1.7	0.9
ADRA1B	0.6	0.3	0.6	1	0.2	0.7	1	0.6	0.9	0.6	1	1.2	3	1.4	1.5	0.5
GPR124	0.6	0.4	0.6	0.9	0.4	0.7	0.9	0.6	1.2	0.7	1	0.8	1.2	1	0.8	0.5
P2RY1	1.3	0.6	1.3	0.9	1.4	1.3	0.9	1	1.1	1.2	1.1	0.9	1.1	0.8	1.1	1.4
GPR34	1.6	1.3	1.6	1.4	1.2	1.1	1	1.4	1.2	1.3	1.5	0.9	0.7	0.8	1.3	1.5
SSTR1	1.3	2.3	1.3	1.6	0.9	2.4	1.3	2.1	1.6	1.9	3	0.7	1.6	0.8	2.5	1.8
GPR44	1.5	2	1.2	1.3	1	1.2	1.1	1.5	1.1	1.2	1.5	1.7	2.4	1.6	1.4	1.1
APJ	1	1	1.2	1.4	0.6	1.3	1.1	1	1.1	1.2	1.1	1.1	1.1	1.1	1.7	1.5
CXCR5	1	0.6	1	1.1	0.5	1.1	0.9	1.3	1.2	1.1	1.1	1	1.1	1.2	1.4	0.9
MRGPRE	1.1	0.7	1.4	1.3	1.1	1.3	1.3	1.5	1.1	1	0.9	1.1	1.4	1.2	1.7	1.2
NMUR2	0.7	0.2	0.3	1	0.3	0.5	0.8	0.3	1	0.7	1.1	0.7	0.8	1.2	1	0.5
S1PR1	1.5	1	1.9	1.8	1.4	0.9	1	1.4	0.8	1.1	1.1	1.3	1.1	1.2	2.3	1.2
CXCR7	0.5	0.8	0.7	1	1	0.8	0.8	0.9	1.8	1	0.7	0.5	2.2	0.8	0.7	0.8
GPR32	0.5	0.3	0.9	1.1	0.6	0.9	1	1.1	1.1	1	1	1.2	1.2	1.1	1.2	0.9
GPR22	0.9	0.9	0.8	1	0.4	0.7	0.9	0.9	1	0.8	1.1	0.9	1.2	1	1.3	0.8
HTR2CVGV	1.1	1.1	1.3	1.3	0.5	1.2	1.6	1.5	1.6	1.4	0.8	2.5	1	1.8	1	1.4
OXGR1	1.1	0.6	0.9	1.2	1.2	0.8	1.1	1.1	1.1	0.8	0.8	1.7	1.1	1.5	1.3	0.9
ADRA2A	1.5	0.6	1.3	1.2	1.3	0.9	1.7	1.6	1.5	0.8	0.9	1.3	4.8	1.8	4.2	1.1
MC5R	1	0.9	0.8	1.2	0.8	0.9	1.3	1.1	1.1	1	1.7	1.1	1.4	0.8	1.3	0.8
NPY5R	2	1.2	1.3	1.3	1.1	1.3	1.3	1.9	1.2	1.1	1.2	1.4	1.2	1.3	1.3	1.3
GPR116	1.3	1.8	1.2	1.3	0.8	1.1	1.2	1.8	1.1	1.2	1	1.1	1	1	1.2	1
EDNRA	0.8	1.4	0.7	1	0.8	1.2	1	0.8	0.7	0.9	0.9	1.4	1	1.9	0.7	1
GRM4	1	1.5	1.1	1.1	0.8	0.9	0.9	1	1	1	0.9	1.4	0.7	1	1	1.1
MTNR1A	0.6	0.9	0.9	1.3	0.6	0.9	1.1	1.7	1.1	1	1.2	1	0.9	1.2	1.1	1
HTR7	1.5	0.9	0.9	1.4	1	0.9	1.3	1.3	1.5	2.6	1	2.7	4.1	1.3	2.9	1.2
NPBW2	0.9	1.7	1	1.1	0.7	0.8	1.1	1.6	1	1	1.3	1.3	1.6	1.2	1.8	0.8
NPY2R	0.7	0.5	0.5	0.7	0.4	0.7	0.8	0.6	0.8	0.8	1	0.8	0.9	1.2	1	0.7
ADCYAP1R1	1.1	0.9	0.9	0.9	0.7	0.9	1	0.9	1	1.1	1.1	1.2	1.7	1.1	1.2	0.9
MRGPRF	1.4	0.9	1	1.4	1	0.9	1.3	1.4	1.1	1	1	1.3	1.3	1.2	1.3	1.1
GPBA	1.4	0.7	1.2	1.3	1.1	1	1.3	1.8	1.1	1.2	0.9	1.2	1.9	1.3	1.4	1.1
OPRK1	1.2	0.8	1.3	0.9	0.9	0.8	19.6	1.3	0.9	1.1	1.5	0.8	1.3	1.7	6.3	0.8
TACR2	1	0.5	0.6	1.2	0.5	0.7	1	0.8	1	0.9	1	0.9	2.3	0.9	1	0.9
CHRM3	1.1	1.5	1.4	0.9	1.8	1.2	2	1.7	0.9	1.8	1	8.3	1	1.3	1.6	1.3
GPR37L1	0.4	0.3	0.4	0.7	0.2	0.6	0.7	0.4	1	0.7	0.8	0.8	1.4	1.4	0.8	0.5
PTGER4	1	0.5	0.7	1	0.6	1.2	0.7	0.6	1.2	0.8	1.3	0.8	1	0.9	0.8	0.6
CXCR4	1	0.6	0.8	1.1	0.5	1.1	1.1	1	1.2	1	1.1	1.4	1.2	1.2	1.1	1.1
GPR110	1.3	1.5	0.7	1.2	0.6	0.7	0.6	1.2	0.8	1.4	1.1	1.1	1.3	1.4	1.1	0.9
HTR2A	0.7	1.1	2	1.7	1.1	1.3	1.4	5	2.7	1.4	6.5	10.1	2.7	0.8	5.2	0.6
GLP2R	0.5	0.3	1	1	0.2	0.6	0.6	0.4	1.5	0.6	1.5	0.8	1.8	0.7	1	1.1
LTB4R2B	0.5	0.4	0.3	0.8	0.3	0.6	0.8	0.7	1.3	0.7	0.8	0.8	0.3	0.9	0.8	0.4
ADORA1	1.7	2.8	7.2	2.5	1.2	1.7	1.4	4.5	3.2	0.9	1.6	1.8	2.5	1.3	1.9	1.4
MRGPRG	0.9	0.8	1	1.1	0.8	1	1.1	1	1.1	1	1.3	1.4	1.5	1.2	1.2	1
GPR152	0.5	0.3	0.6	0.8	0.2	0.9	1.5	0.8	1.2	0.7	1	1.1	1.1	1.1	0.9	0.5
TA1	1.1	0.8	0.8	0.9	1.1	0.8	0.9	0.7	1	0.9	1.2	1.4	0.6	0.5	1.3	1
AVPR2	1	0.8	1.1	1.3	0.9	1	1	1.2	1.3	1.1	1.1	1.1	1.4	1.2	1.2	1
PTGER3	1.2	1.2	1.2	1.3	1.3	0.9	1.3	1.6	1.2	1	1	1.4	1.5	1.3	1.7	1.2
GPR160	0.4	0.7	0.5	1	0.4	0.7	1.1	0.7	1	0.6	1.3	1.1	3.7	1.4	1.1	0.6
GPR52	1.1	0.6	1	1.3	0.7	1	1.1	1.4	1.3	1.2	1.4	1.1	9.6	1.2	1.5	1.2
ADORA3	0.6	0.2	0.5	0.9	0.1	0.7	0.8	0.5	1	0.7	1	0.7	0.9	1.1	0.8	0.6
GPR133	0.5	0.2	0.4	0.9	0.2	0.9	0.7	0.5	1	0.5	0.8	0.5	1.1	1	0.6	0.4
C5A	0.6	0.2	0.6	0.9	0.2	0.8	0.8	0.6	1.1	0.8	1.2	0.8	1.2	1.2	1.3	0.8
F2R	0.5	0.7	0.6	0.9	0.5	0.8	1.1	0.8	1.1	1	1	1	1.1	1.1	0.9	0.8
GPR75	1.5	1.3	0.9	1.2	0.8	0.9	1	1.1	1	0.9	0.8	1	0.9	1.5	1.4	1.1
GPRC5A	1	0.6	0.6	1.5	1.3	0.5	0.9	0.9	0.8	1.2	2.7	0.8	1.3	0.7	1	0.7
GPR123	1	0.5	0.7	1	0.4	0.9	1	0.8	1.1	0.7	0.7	1	1.6	0.8	0.7	0.7
HTR1D	1.6	0.7	1.4	2	1.1	1.6	1.8	2.4	2	1.2	0.7	8.1	8.2	1.8	5.3	1.1
GPR153	1.3	1.2	1.2	0.9	0.6	1.1	1.1	1.2	1.2	1.1	1.8	1.1	1.6	1.9	1	0.9
BB3	1.4	0.8	1.9	1.1	2.7	1.1	0.9	1.4	0.9	1.5	1.3	2	1.7	0.5	3.2	1.1
CHRM2	0.7	1.8	0.9	1.2	0.8	0.9	1	1.4	1.2	0.9	0.6	12.1	1	0.7	0.8	1
GPR68	0.6	0.4	0.5	0.8	0.7	0.7	0.8	0.6	0.9	1	0.9	0.4	0.8	1.3	1	0.8
GPR4	0.7	0.3	0.9	1.1	0.5	1	1	1	1.1	0.9	1	0.9	0.9	0.9	1.3	0.7
P2RY4	11.6	1.4	1.1	1.2	3.7	0.8	1.4	1	1.2	1	4.7	7.4	1.7	3.7	4.9	1.2
GPR12	1.2	0.9	1.1	1.2	0.8	1.3	1.1	1.5	1.2	0.9	1.2	1.3	1.2	1.1	1.2	1.2
S1PR2	1.3	0.8	1.4	0.9	1	1.1	0.9	1	1.1	1	1.8	1.1	1	0.6	1.4	1
GPR182	0.5	1.2	1.6	2	0.7	2.2	2.2	2.1	2.2	2.4	0.7	0.8	1.1	0.8	0.5	2
GPR85	1.4	0.9	0.9	1.2	2.2	0.8	0.9	1.1	1.1	0.8	2.2	2.2	1.6	1.4	2.5	1.1
GPR63	0.7	0.9	0.7	0.7	0.2	0.8	1.1	0.8	0.8	1.3	0.8	0.8	1	1	0.9	0.8
GPR1	0.5	0.4	0.8	1.1	0.4	0.9	1	0.9	1	1	0.6	1	1.6	1.2	1	0.9
OPN5	2.7	1.1	1.2	1.2	2.1	1	1.2	1.5	1.2	1.3	3.1	2.6	1.4	2.4	2.5	1.2
GPR56	0.6	0.7	0.8	1.3	0.4	0.8	0.7	1.3	0.9	0.9	1	1.1	1	1.2	1.3	0.9
GPRC6A	0.6	0.5	0.6	1	0.2	1	0.9	0.7	1.1	0.7	1	0.9	1.9	1.2	0.8	0.6
GPR64	1.3	1.5	0.8	0.9	1.1	0.8	1	0.7	0.8	0.7	1.1	1.2	0.9	1.1	1.7	0.5
CCR3	0.9	0.6	0.9	1	0.7	0.9	1.1	0.9	1.1	0.9	1.1	1.1	1	1.2	1.5	1
P2RY2	0.7	0.4	0.7	1.3	0.6	1	1.4	1	1.1	0.7	1.1	1	0.8	0.8	1.4	1
GPR55	1	0.7	1.7	1.6	1	1.7	2	1.7	1.4	1.8	0.9	1.1	1.2	1.1	1.3	1.7
HCA2	0.8	0.8	0.8	1.3	0.7	0.7	1	1.2	1.1	0.9	1.1	1.1	1.1	0.9	1.1	0.9
GPR19	0.4	0.3	0.4	0.7	0.2	0.6	0.8	0.4	0.7	0.7	0.8	0.8	1.1	0.7	0.8	0.5
HTR1A	0.8	0.8	1.6	0.7	1	0.8	1.1	5.3	1.6	2	1.4	9.9	45.8	1.1	3.3	0.7
GPR77	0.9	0.6	0.8	1.2	0.9	1.1	1.2	1.4	1.1	1	1.1	1.3	1.6	1.5	1.6	1
GPR141	1.4	1.6	1.2	1.1	0.9	1.3	1.7	1.7	1.4	1.4	1.3	1.2	1.4	1.2	1.4	1.4
HTR1F	0.6	0.8	0.8	1.4	0.7	0.5	0.7	1.6	1	0.9	1.1	22.5	35.7	1.6	4.3	1
GPR132	0.6	0.4	1	1.2	0.3	1.1	1.1	1.1	1.3	0.9	1	1.1	1.8	1.2	1.6	1
P2RY6	1	0.7	1.1	1.3	0.9	1	1.3	1.2	1.1	1.1	1.2	1.2	2.9	1.1	1.3	1.1
ELTD1	1	1	1	1.1	0.7	0.8	0.9	1	1	1	1.1	1.1	1	1.1	1.1	1
GPR37	1	1	1	1.1	0.9	0.9	1.1	1	1.1	1	1.2	1	1.1	1.1	1.3	1
TACR3	1.4	1.1	1.2	1.4	0.9	1	1.2	1.2	1.2	0.9	1.2	1.8	1.5	1.5	1.6	1.3
GPR161	0.9	0.6	0.8	1	0.7	0.8	0.8	0.9	1	0.9	1	1.2	0.9	1	0.9	0.8
HTR1B	1.5	1.3	1.1	1.4	0.9	1	0.9	1.4	1.1	1.1	1.4	3.8	2.6	1.7	2.6	0.9
GPR84	0.9	0.9	1.1	1.1	0.9	1	1.1	1	1.1	1.1	1.2	1.2	1.7	1.2	1.2	1
NTSR1	0.9	1	0.9	1.1	0.7	0.9	1	1	1.2	1	1.1	1.1	1.2	1	1.4	1
S1PR4	1	0.8	1.2	1.1	0.8	1.1	1.2	1.2	1.2	1.2	1	1.1	1.1	1.1	1.2	1.1
HTR5	0.8	0.9	1.2	1	2.8	1	1	1.6	1.2	1.1	1	3.5	4.3	1	0.8	1.2
GPR31	2.3	2.6	2	2	2.4	1.9	2.2	1.9	1.8	1.5	2.2	2.4	1.7	2.2	2.4	2.1
GPR101	0.6	0.5	1	1.1	0.7	1	0.9	1	1.1	0.9	1.2	1	0.7	0.8	0.9	1
MRGPRX2	1.3	1.3	1.2	1.2	1.2	1.1	1	1.3	1.1	1	1.2	1.6	1.7	1.3	1.6	1.7
GPR82	1	0.5	0.9	1	0.6	0.8	1	0.8	1	1	1.2	1.1	1.1	1.2	1.1	1
GPR87	1.1	0.9	1	1.1	0.9	1	1.1	1.1	1.1	1	1	1.2	3.7	1.2	1.3	1
P2RY8	0.5	0.3	0.4	1.1	0.4	0.5	0.9	0.6	1	0.6	0.9	0.9	1.1	1.3	1.1	0.6
GPR6	1	0.6	1	1	0.8	0.9	1	1	1.1	1	1.1	1.1	1.4	1.1	1.1	1
GPR35	0.9	0.5	1	1.1	0.7	0.8	0.8	1	1	1	1.2	1	1.1	1.3	1.2	1
GPR17	1	0.9	0.9	1.1	0.7	0.9	0.9	1	1	0.9	1.1	1.2	1	1.1	1.2	1
GPR125	0.7	0.6	1.4	0.6	0.7	0.8	0.8	0.6	0.6	0.7	1	1.2	0.8	0.8	1	0.6
LPAR1	0.9	0.8	0.5	0.5	0.9	0.5	0.5	0.4	0.5	0.5	0.8	0.7	3.1	0.6	0.9	0.6
AGTR2	1.1	0.6	1.1	1.1	0.7	0.9	1	1.1	1.1	1	1.2	1.2	1.2	1.1	1.2	1.2
HTR2C INI	0.9	0.8	0.5	0.4	1.2	0.7	0.5	0.5	0.5	0.4	1	0.9	2.6	0.9	0.9	0.4
GPR65	0.5	0.5	2.3	2	0.3	1.6	2.9	1.4	2.3	2.6	1	0.9	1.1	1	1	2.4
F2RL2	0.5	0.2	0.6	1	0.1	0.8	0.9	0.6	1.1	0.8	1	0.7	1.2	1.1	0.9	0.8
P2RY14	1.1	1.2	1	1.1	0.8	0.9	1.1	1.1	1	1	1.1	1.3	1.3	1.3	1.5	1.1
FPR3	1	0.8	1.2	1.7	0.9	0.9	1.7	1.8	1.9	1.8	1.1	1.4	1.1	1.1	1.3	1.7
MAS1	1.2	0.3	0.9	1.3	0.6	1	1.1	1.2	0.9	1.3	1.1	1.3	1.5	1.2	1.3	0.9
GPR115	0.5	0.3	1.3	1.2	0.2	1.6	1.1	1.2	1.2	1.1	1	0.8	1.2	0.9	0.9	0.9
TAAR6	0.5	0.5	0.5	0.8	0.3	0.6	0.9	0.5	0.9	0.7	1	0.8	0.7	0.8	0.7	0.6
HTR2B	0.7	1.3	1.7	0.8	0.6	0.8	0.4	1.5	0.6	0.3	5.1	2.6	1.5	1.1	1.3	0.8
P2RY13	1	0.6	1.6	1.2	0.6	1.3	1.3	1.2	1.1	1.3	1.2	1.5	1.3	1.3	1.1	1.3
CXCR2	0.8	0.4	1	1.1	0.6	1	1	1.1	1.1	1	0.9	1.1	1.1	0.8	0.9	1.1
PTAFR	1.7	1.6	1.8	1.5	1.8	1.4	1.8	1.4	1.7	1.9	1.9	1.7	1.4	1.8	1.9	2
HRH1	1.1	0.5	1.2	0.8	0.9	1	2.3	0.6	0.9	2	1.6	1.5	1	1.3	1.8	1.3
GHSR	1.2	0.4	1	1.4	1.5	1.1	1.3	1.5	1.4	1.2	1	1.4	1.5	1.3	1.3	1.1
HTR2C VSV	1	0.8	0.8	0.7	1.1	0.7	0.6	0.4	0.6	0.7	1.4	3	0.7	1	1.1	0.6
CHRM5	0.7	0.2	0.8	1.1	0.3	0.9	1.2	0.7	1	1	1.1	1	1.4	1.1	1.1	1
HTR1E	0.8	1.7	1.5	1.5	0.8	1.4	1.6	2.3	1.1	1.6	1.3	2.6	2.5	1.2	1.5	1.2

### Sheet: Instock PRESTO-Tango
Compound	30726708	Z319035182	Z2601245574	Z2736057025	Z319032320	51750862	Z9327546921	43558731	Z285767968	Z9327545855	Z1343822629	Z2493737983	Z4058787687	78336566	16437172	Z1272176858	16610192	9079584	94379553	Z9327545871
Receptor	Avg FC	Avg FC	Avg FC	Avg FC	Avg FC	Avg FC	Avg FC	Avg FC	Avg FC	Avg FC	Avg FC	Avg FC	Avg FC	Avg FC	Avg FC	Avg FC	Avg FC	Avg FC	Avg FC	Avg FC
CALCRb	1	1.1	1.3	1.9	1.2	1	1.4	1	1	1	1.1	1.1	0.6	1	1	1.5	1.1	1	1.1	1.6
CALCRL	1.3	0.7	1.1	2.7	0.6	0.6	0.5	0.7	0.6	0.5	1.5	0.8	0.6	0.6	1.1	0.85	0.9	0.6	0.7	2
GPR151	1.2	0.7	1.4	0.9	1	0.6	0.6	0.7	0.8	0.7	1.1	0.8	0.7	0.8	0.8	0.8	0.6	0.7	1.5	1.4
GAL2	0.9	0.9	0.8	1	1.1	1.1	0.7	1	1	1	0.9	0.9	1.1	1	1	0.75	0.9	0.5	1.1	1.4
LHCGR	2.8	2.8	1.6	1.8	2	3.4	0.9	3	2.1	2.2	3.1	2.1	0.7	2.7	2.5	1.7	1.9	2.4	2.2	0.9
CX3CR1	1.4	1.3	1.3	2.7	0.8	0.9	0.8	2	1	0.6	1.2	1.4	1.6	0.8	0.9	1.35	0.6	1.3	1.2	0.7
QRFP	1.5	1.4	1.1	1.1	1	1	1.2	1.2	0.8	0.7	0.8	1.4	0.9	1.1	1.4	0.75	2.5	1.5	1	2.4
GPRC5B	1.1	1.1	0.8	2.1	1.1	1.2	1	1	1.1	1	1.1	1.3	0.6	1	0.5	0.5	0.9	1.2	1.5	2.4
CCR6	1.1	1.2	1.5	0.7	1.1	1.3	0.7	1.3	1.3	1.1	1.2	1	0.7	1	1	0.9	1	0.7	1.8	0.5
GPR148	1	1.3	0.7	0.8	0.9	0.9	0.7	1.5	0.8	0.5	1	1	1.1	1.1	1.2	1.05	0.9	0.7	1.3	0.7
FPR2	1.1	0.4	1.1	2.1	1	0.8	3.4	1	0.6	1.2	1	1.2	1.1	1.1	0.9	1.05	1.8	0.8	0.9	1.2
RXFP3	0.9	0.9	0.6	0.9	0.5	0.7	0.7	1.2	0.9	1	1.9	2	0.9	1	1.1	1.2	0.9	0.7	0.6	0.6
TAAR5	0.3	0.4	1.3	1.7	0.3	0.4	0.6	0.3	0.5	0.3	0.4	0.3	1.1	0.4	0.2	0.8	0.7	0.4	0.3	1.1
GPR27	0.9	1.2	1.1	1.9	0.8	0.7	1.5	1	1.7	0.7	0.8	0.4	1.2	0.9	0.6	2.3	1	1	0.8	1.1
KISSPEPTIN	1.1	0.8	1.3	1.5	0.8	0.4	1.6	1.4	0.4	1.1	1	0.9	1.2	1.8	1.3	1	1.1	1	0.6	0.4
GPR114	0.8	0.7	0.7	1	1.6	1	1	0.8	0.9	1	0.6	1.5	1.9	1.1	0.8	1.05	1	2.4	0.9	0.8
MRGPRX3	0.8	0.4	1.1	1.5	1.4	0.9	1.6	0.6	1.5	1.6	0.5	1.4	0.7	0.9	0.4	0.8	1	0.8	0.6	1.6
GPR120	1.5	1.6	0.7	0.7	0.8	0.8	0.8	1.9	2	0.7	1.5	1.7	0.8	1.3	0.5	1.75	0.7	3.3	1	0.9
S1PR5	1.1	0.7	1	1	0.5	0.6	0.7	0.9	2.9	1.1	1	1.7	0.8	1.2	0.8	1.55	2.1	1.7	0.6	0.6
UTS2R	0.6	1.1	1	0.7	1.2	1.4	0.9	1.6	0.7	1.2	1	1	1	0.9	1.6	1.15	1.2	1.1	0.9	0.6
HCTR2	0.8	1.2	1	0.8	1.1	1.4	1	1.8	0.7	1.2	1.9	1.2	0.8	1.1	1.6	1.4	1.4	0.6	0.8	0.6
EDNRB	1.5	0.9	1.7	1.1	0.7	0.5	1.4	1.4	1.6	1.4	1.2	0.9	1.3	1	1.2	0.6	1	0.5	1.1	0.5
GPR62	1.8	0.5	1.9	0.6	1.1	0.8	1.2	1	0.9	1.5	1	0.8	0.8	1	1.1	0.8	1.1	1.6	0.5	1.6
CXCR6	1	1.1	0.9	1.3	0.9	0.7	1.8	1	0.7	1.6	0.7	1.8	0.7	1.6	0.5	1.5	1.1	0.6	1.2	2.2
HCTR1	1.1	2	0.7	0.5	1.2	2.1	1.4	0.5	1	1.3	0.2	0.5	0.9	0.7	0.4	1.1	1	0.6	1	1.4
GABBR1	0.6	1.5	0.8	1	1.1	0.4	0.3	0.5	0.4	0.6	0.8	0.8	1.6	0.8	0.7	0.75	1	1.5	0.9	1.5
OPRL1	0.4	1.5	0.8	1.2	1.3	1.4	0.9	0.5	1.3	0.8	0.7	0.9	0.9	1.1	1.1	1.45	0.9	1.1	2.1	0.7
ADRA2C	1.1	1.3	2	1	1.1	1.2	0.7	2.3	0.9	1.1	1.1	1	1.1	0.5	1.4	0.9	1.1	1.1	2.2	3.4
P2RY11	1.2	0.8	2.1	1.1	1.4	1.3	1	1.5	0.4	0.8	1.7	1.5	1.8	0.5	0.6	1.35	0.6	1.3	2.6	0.6
BDKBR1	0.6	0.9	1.6	1.1	1.2	1.2	1.3	2.1	1	1.7	0.6	4.6	1.6	2.4	2.7	1.5	1.8	1	1	0.9
DRD3	1	0.8	1.3	0.4	0.7	40.2	1.2	0.9	0.5	0.9	1.8	1.5	0.3	0.9	1.7	22.6	0.3	0.6	0.5	0.8
PTGFR	1.1	1.8	1.8	1.1	0.4	2.2	1	0.3	1.1	1.9	0.8	1.7	1.4	0.7	0.6	1.35	1.4	0.9	1.4	1.7
GIPR	1.2	0.5	1.4	1.2	2.2	0.6	0.3	1	0.8	1.2	0.8	1	0.5	2	1	0.9	0.5	0.8	0.6	1.7
PTGIR	1	1.1	1.9	1.1	0.8	0.4	0.6	1.1	1.4	0.6	1.3	0.9	1.5	2	0.5	1.85	0.3	1.1	0.7	0.7
GHRHR	1.4	0.8	0.9	0.8	1.6	0.3	1.5	0.7	0.6	1	1.1	1.1	1.3	1.1	1.1	0.75	1.3	0.5	1.4	1.3
NPY4R	2.8	1.4	0.7	1.3	1.4	1	0.4	0.7	1.9	1.2	1.2	0.9	0.9	0.8	0.9	1.3	0.6	0.8	1.4	0.7
GNRHR	1.8	0.4	1.8	1.2	0.7	2.3	0.5	0.8	1	1	1	1.4	0.9	1.3	1.7	1.05	2	0.6	0.7	1.1
GPR111	0.8	0.7	0.6	0.8	0.9	1.5	1.8	0.7	2.2	1.1	0.8	1.3	1	0.4	0.4	0.5	1.2	2.1	1.1	0.5
HRH3	0.6	1	1.3	2.3	0.9	0.9	1	1.2	0.8	0.5	1.9	0.4	0.4	1.1	0.9	1.25	1.1	1.1	1.6	1
CCR4	1.2	1.8	0.6	1.2	1.2	1.7	1.3	2.3	1.1	0.9	1.9	1.5	1.3	1.3	0.8	0.85	1.7	1.2	1.9	1.4
GPR146	1.1	0.5	0.8	1	0.6	1	1	1.1	0.5	0.2	1.2	0.8	1	0.6	0.8	0.55	1.4	1.1	0.6	1.3
GPR144	0.6	0.6	0.6	1.4	0.5	0.7	0.7	0.8	0.8	0.6	0.7	0.5	0.9	0.6	1.2	0.85	0.7	0.7	0.8	1.9
SSTR5	0.6	0.7	1.1	1	0.8	0.6	1.2	0.8	1.2	1.1	1.2	0.7	1.8	0.7	0.7	0.9	0.8	1.2	1.2	0.6
GRM5	1.3	1.4	0.8	0.8	1.2	0.5	3	0.7	0.5	0.5	0.8	0.6	0.4	0.8	0.8	0.85	0.8	0.9	0.9	0.7
ADRB3	0.7	1.1	0.7	1.2	0.7	0.5	0.4	0.7	0.6	1	0.6	1.3	1.8	1.3	0.9	1.1	1.5	0.7	1.5	1.1
CRHR1	3.3	0.7	1	0.8	0.9	0.5	0.7	0.7	1.9	0.6	1.2	0.7	1.1	1	0.8	0.9	0.8	1.3	0.6	0.9
NPFF1	0.7	1.5	1.2	0.8	1.1	1.6	0.7	1	1	0.6	1.2	1.1	0.7	1	0.7	1.1	0.9	0.9	0.7	1
GPR20	0.5	2	1.5	1.1	1.1	0.5	1.3	1.2	0.9	0.5	0.9	0.8	1.4	1.1	0.6	1.2	1.1	0.7	1.9	1.5
AVPR1B	1.4	1.1	1.5	1.5	1.4	1.2	1.1	1	1	0.8	1	0.7	0.8	0.6	0.9	1.15	1.5	1.2	1	0.6
GPR176	0.9	0.8	0.7	0.6	1	0.9	0.4	0.6	0.8	0.9	1	1	0.7	0.9	0.6	0.4	0.9	0.8	0.7	0.5
GPR149	1.1	1.4	1.5	0.5	1.4	0.6	2	0.9	0.7	1.3	0.7	2.3	2	0.5	0.6	1.35	1	1.1	1	0.7
GPR126	1.4	1.6	1.1	1.9	2.1	2.5	0.6	0.9	1.6	1.1	1.3	2.7	0.9	1.7	1	0.95	2.1	2.3	2.6	1
GPR162	0.6	1.1	0.9	1.4	0.9	2.4	1.4	0.3	1	0.7	0.6	1.1	1.2	1	0.9	0.7	1.2	2.9	1.6	2
GPR61	1	1.5	1.6	0.5	1.3	2	0.7	0.8	1.6	0.6	0.9	0.6	1.6	1.2	0.5	0.6	1	0.8	1.3	0.8
MLNR	1.1	1.3	1	0.8	1.2	1.2	0.8	1	0.7	0.4	0.7	0.5	1.2	1	0.9	0.9	0.8	0.9	1.5	0.7
MAS1L	1	0.7	0.9	0.7	0.9	0.9	0.9	0.7	0.6	0.5	0.9	1.1	1.2	0.8	0.5	0.45	0.7	0.5	0.6	0.4
C3AR1	0.9	0.8	0.6	0.7	1.7	1.1	0.9	1.1	0.4	1	0.9	1.8	1	1.3	0.8	0.75	0.8	0.8	1.5	1
OPN3	1.1	0.8	1.2	1.7	0.9	1.1	1.4	1	0.9	1.5	1.1	0.6	0.5	0.8	1.6	0.8	0.9	1.2	0.9	0.9
CHRM1	1.3	1.6	0.9	1	1.2	0.8	0.8	0.4	0.5	0.7	1.4	1	2.5	0.9	1.5	0.9	0.9	0.7	0.9	0.8
CXCR3	0.8	0.6	1.2	1.3	1	1.5	0.9	0.6	0.5	1.1	1	1	0.9	0.9	0.6	1.1	1.1	1.2	1.5	1.2
MCHR1R	1.2	1	1.4	0.6	0.9	0.6	0.8	1.5	0.8	0.8	1	1	0.8	1.8	1.9	1.2	1.4	0.7	0.8	0.4
RXFP4	0.9	0.7	0.9	0.9	1.2	1.8	0.8	0.7	1.1	0.7	0.8	0.7	1.6	1.5	1.4	1	1.3	1.8	1.2	1
CCRL2	0.9	1.3	0.9	1.7	1	0.6	0.6	0.8	1.3	2.8	1	1.2	0.3	0.6	1.7	0.65	1.6	0.7	0.8	0.6
TBXA2R	0.7	1.1	0.6	1.5	1.1	0.9	1.1	0.8	1	1.1	1	1.3	1.2	1.7	1.2	1	1.8	0.8	0.5	4.7
GPR21	1.2	1.2	1.2	1.3	1	1.4	0.7	0.8	1.3	1.2	1.1	1.4	1.7	1.7	2	0.95	0.9	0.5	1.5	0.7
GRM8	0.5	1	0.9	0.6	0.8	0.7	0.6	1.3	1.5	0.9	1.2	0.9	1.3	0.9	0.6	1.2	1.3	0.5	0.5	1.3
GPR25	1.1	2.2	1.2	0.8	2.4	1.9	1.6	1	0.7	1.2	0.5	0.8	2.3	0.9	1.8	1.45	1.9	0.7	1.9	1.9
GPR150	1.8	0.5	2.6	1	1.2	0.5	0.7	0.7	0.7	1.4	1.9	1.5	1	1.2	2.4	0.5	1.7	1.3	1.8	1.1
SSTR3	1	1	1.2	0.9	1.1	0.4	1.6	1	0.7	1.1	1.2	0.9	1.1	0.7	0.9	0.85	1.5	0.8	1.2	1.1
GRM6	0.7	0.9	2.1	0.8	0.9	1.4	0.9	1.1	1	0.6	1.2	1	1	0.4	0.7	0.7	0.7	0.9	1.8	1.8
SUCNR1	0.5	1.1	1.1	1.1	1.1	0.4	0.7	1.3	0.6	1.3	3	1.1	1.2	2.6	0.8	1.2	0.3	0.4	0.9	0.9
OXTR	0.3	2	0.7	0.8	2	1.5	1	0.8	0.8	0.8	1.1	1.2	1.2	0.4	1	1.7	1.4	0.9	2.3	2.6
ADRB2	1.1	0.6	1.2	2.2	0.7	0.9	1	1	0.9	1	1.1	1	0.6	0.6	0.8	1.35	0.7	0.9	1.3	2.5
GRM1	1.1	0.8	0.6	0.9	2	1	1.4	0.8	0.4	1	0.9	0.9	0.7	0.7	0.7	0.9	1	1.1	0.9	1.6
MCHR2R	0.8	2	0.7	1.5	1.6	0.6	1.1	3.5	0.5	1.4	1	2	1.2	1	1.2	1.15	1.2	2.5	0.8	1.1
GCGR	1.8	0.8	1.5	1.1	1.3	0.9	1.2	1.9	2.1	0.6	0.9	1.8	0.9	1.4	1.3	0.8	1	0.8	0.9	0.8
GPR157	1.4	1	0.7	1.5	0.9	0.9	1	1.1	1	1.5	1	0.7	0.5	1.6	1.3	1.6	2.7	1.1	1.2	1.1
GMR2	0.6	1.2	1.6	0.6	1.1	1.1	1	2	1.9	1.6	2.3	1.7	0.4	1.1	1.1	1.2	1.5	0.9	2.1	0.8
GAL3	1.6	1.3	1.5	0.9	1.3	2.7	1.3	1.4	1.4	1.3	1.5	1.2	1.2	2.1	1	1.45	1	1	2.2	1.3
PK2	0.7	1	0.6	0.8	1	0.5	1.1	0.7	0.8	1	1.6	0.9	1.5	0.7	0.8	0.95	0.7	0.7	0.8	0.8
GPR173	1	0.9	0.8	0.8	0.9	1.3	0.8	1.3	1.2	0.8	1	1.4	2.5	2.3	1	0.75	1	0.5	1.6	0.7
LTB4R	1.3	0.6	1.5	1.2	0.8	1.1	1.2	1.2	1	0.7	1.5	0.6	0.6	1	1	1.4	1.2	1.6	1.2	0.6
GAL1	1.2	1.8	1	1.1	1.3	1.1	1.7	1.9	2	1.9	0.9	1.3	4.3	1.3	1.5	1.9	0.7	1.8	2.1	0.4
SSTR2	0.6	0.6	1	1.1	1.1	0.4	5.8	1.2	1.2	0.5	2.3	1.3	1.4	0.8	0.4	1	0.4	0.6	0.5	1.6
CHRM4	1.1	0.6	1.1	1.7	1.8	1.6	1.2	1.4	0.9	0.8	1.2	0.9	0.9	1.5	0.8	0.9	0.6	0.5	1.4	1.7
AVPR1A	1.5	0.9	0.8	0.9	0.9	0.4	0.7	1	0.5	1	1.2	1	1.2	0.7	1	0.85	1.4	1	1.3	1
PK1	0.9	0.6	0.9	1.6	0.7	0.7	0.6	0.6	0.8	1	0.6	0.6	1.2	1.1	0.4	0.7	0.7	1.5	0.4	0.5
GPR119	1	0.7	1.3	0.8	0.8	0.8	0.7	1.1	1	1.1	1.1	1	0.9	0.6	0.6	0.65	0.4	0.8	1.1	0.7
MC2R	0.8	1.1	2	0.8	0.8	1.2	1.7	1.3	0.6	1.1	0.7	1.7	0.8	1.7	1.6	1.4	1.6	1.2	1.3	1.2
ADORA2A	1	1	1.1	1.1	1.2	0.8	0.9	1.1	1.3	1.6	1.3	1.3	0.8	0.7	0.8	1.3	0.8	0.5	1.2	1.2
MC1R	0.8	1.3	1.8	1.1	1.8	1.3	1	0.8	0.9	0.6	1.4	0.6	0.8	5.7	0.8	1.05	1.4	1.6	0.6	0.5
CNR2	1.6	1.4	1.3	0.4	1.1	1.2	0.9	1.1	1.2	0.9	1.6	1.5	1.8	1	1	0.95	1.6	0.8	1.2	1.3
PTGER2	1.3	0.6	1	1.9	1.2	0.7	1.4	1.8	1.8	0.9	1	1.1	1.4	0.9	0.4	1.2	1	1	1.2	1.1
PTGDR	1.5	0.6	1.1	0.7	1.1	1.1	0.9	1.6	1.3	1.2	0.8	1	0.7	1.5	0.6	0.7	1.5	0.5	1.4	1
GPR15	1.2	1.3	0.5	1.3	1.9	1.1	0.8	2.2	1.2	1	0.6	2.1	0.7	1.6	0.7	0.75	0.7	1.4	3.3	0.7
ADRA1D	1	1.3	0.5	0.9	1.7	0.9	1.6	1.2	0.9	1	0.4	1.6	0.5	0.7	0.9	0.75	1.1	1	2.9	1.3
DRD5	0.6	1.1	1.4	1.5	1	0.8	0.7	0.4	0.7	1	0.6	0.9	1	1.1	0.5	0.9	0.7	1.2	1.1	0.5
CCR5	1.4	1	1.3	0.7	1.4	0.8	0.7	0.9	0.8	1.1	0.9	0.7	1	1.1	0.9	0.95	1	1.7	1	0.7
TAAR2	2.5	1.3	1.6	1.4	0.4	0.8	0.6	1.4	1.1	1	1	0.5	0.9	0.8	0.8	0.6	1.1	0.5	0.6	1.2
ADORA2B	1.4	0.9	1.6	0.9	1.1	0.6	0.7	0.7	2	0.8	0.7	1.4	0.6	0.9	0.9	0.85	1.9	2	0.9	1.2
HRH2	0.6	0.7	0.8	1.1	0.4	1.8	1.9	0.3	0.8	1.1	1.2	1	0.4	0.9	0.9	1.25	1.4	1.8	2.3	1.6
PTH1R	1.2	0.7	0.8	1	1.4	0.9	1	1	0.5	1.1	1.2	1.3	0.5	0.6	0.3	0.65	0.8	0.7	1.2	0.9
OXER1	0.6	0.3	1.6	1.3	1	0.8	0.8	0.9	0.6	0.9	0.2	1.1	1.6	0.8	0.5	1.85	0.4	0.8	1.4	1.4
GRM7	0.6	0.6	1.1	2.4	0.9	0.7	1.6	0.6	0.7	0.9	0.4	1.1	1.6	1.4	0.8	1.2	0.7	0.6	1.7	0.6
GPR78	0.9	1.6	1.7	0.7	1.3	1.2	1.2	0.5	1.1	0.9	0.8	0.8	0.7	0.9	0.8	1.45	0.8	0.9	0.8	0.5
MC3Rb	1.8	1.4	0.6	1.3	1	1.2	0.9	0.5	0.7	0.9	1.3	0.6	1.1	0.8	1	1.1	0.5	1.2	2.8	0.5
HCA3	1.5	0.8	0.7	0.7	2.2	0.9	1	0.6	0.6	1.6	0.7	1.7	0.9	0.8	0.9	0.5	1	0.8	1.2	0.8
VIPR2	1.1	0.5	0.8	1.2	0.8	2.4	1.1	1	0.5	1.3	0.9	3.5	1.3	1	0.7	1.45	0.5	1.1	0.6	1.2
NTSR2	1.5	1.1	0.9	4.4	1.2	1	1.6	1	1.9	0.9	1.2	1.9	0.9	1.1	0.4	1	0.8	1.2	2.1	1.2
CYSLTR1	1	0.7	1.4	0.6	0.8	1.1	0.9	2.7	1.3	0.7	1.1	1.4	0.4	1.2	0.8	0.7	0.9	1.8	0.6	0.6
GPRC5C	0.8	0.9	1.7	0.9	1.4	0.7	0.7	0.6	0.8	1	1	1	1	0.8	0.4	0.8	0.8	1.4	0.2	0.9
CCR7	1.3	2.1	0.7	0.8	1.5	0.4	0.7	0.8	0.6	1.4	2.4	0.9	1.9	0.5	1.8	1.3	1	1.8	1.2	0.9
S1PR3	1.8	0.7	1	1.3	0.9	0.8	0.8	1.1	1.5	1.7	0.6	1.3	0.9	1.4	0.4	1.1	1.2	1	1.4	1.4
GPR97	1	1.4	1	0.9	1.6	1	0.9	1.9	1.4	1	1.8	0.8	1.3	0.9	0.8	0.85	0.9	0.8	1.3	0.8
OPRM1	0.7	1	1.5	1.8	2.1	0.5	1.5	1.5	1.8	3.4	1.2	1.5	1.3	1.5	1.4	2.1	0.6	0.9	1.3	0.4
DRD1	0.9	1.5	4.5	1.2	0.6	1.4	1.6	0.7	1.5	0.6	0.7	1.5	1.2	1.7	0.5	1.05	0.8	1.2	1.1	2.1
PTGER1	2.5	0.9	0.9	2	1.7	2.2	2	1.7	1.5	1.1	1.3	1.2	1.3	1.1	1.3	2.35	0.8	0.9	1.8	0.7
ADRA2B	1.3	1.4	0.7	1.9	1.7	1.8	0.8	1.3	2.4	4.2	2	2.4	1.7	1.3	2	3.45	2.4	0.3	2.5	2.7
HTR6	0.9	1	1	1.4	0.8	1.5	1.6	1.1	0.6	2.8	2	0.3	0.6	0.9	1.1	1.15	0.9	1.2	1.1	0.7
NPS	0.5	0.9	0.6	1.4	2	0.8	0.5	0.9	0.4	0.7	0.8	1.1	0.7	1.2	1.1	0.7	0.9	0.7	1.2	0.7
NPBW1	1.6	1.5	1.4	1.2	1	1.2	0.9	1.1	0.7	1.2	1.1	1.2	0.8	0.9	1	1.05	1.2	0.8	1.6	1.4
GPR88	1.2	1.1	1.4	1	1.2	0.8	1.2	1	1.3	1.3	1.3	1.1	1.1	1	1.2	1.15	1.4	0.8	1.2	1.3
DRD2	1	1.7	1.3	1.9	0.7	55.9	1	1.9	3.3	4.8	10.5	2.3	1	41.5	1.5	35.45	0.6	0.9	24.8	0.8
RXFP1	0.7	0.9	0.7	0.6	0.5	2.1	0.9	1	0.4	2	0.7	0.4	0.8	1.1	0.8	2	0.8	0.6	0.8	1
FFA1	0.9	1	1.2	1.4	1.1	0.8	0.8	1	0.6	1.3	1.2	1.1	1	1.1	1	0.95	1	0.8	0.8	0.7
CYSLTR2	1.2	1.2	0.7	0.9	1.2	1.2	1.3	1	1.1	1.6	1.5	0.9	1	1.1	0.9	1.05	1.3	1.2	2.5	1.1
GPER	1	1.3	1.3	0.8	1.3	0.3	0.8	0.9	0.9	1	0.9	1.1	0.8	0.5	0.8	0.5	1.3	1	1.6	0.8
NMUR1	0.3	1.2	0.6	0.8	0.7	0.8	0.7	1	1	1	1.5	1.6	1.1	0.8	0.5	1	0.8	1	0.9	1
F2R-L1	0.9	0.5	1.1	1.2	1.2	1.3	0.9	0.7	1.3	1.4	0.9	1.2	0.5	0.8	0.5	0.7	0.7	0.7	1.3	0.5
CNR1	0.8	1.1	1.6	1.1	1.1	2	1.7	1.2	1.5	0.8	1	0.9	0.8	1.2	1	0.65	1.1	0.7	1.5	1.2
SSTR4	21.9	2	0.6	0.6	1.3	0.9	0.6	11	2.7	2.5	1.3	3	0.5	1.4	1.1	1.25	1	1.1	5	0.5
GPR113	1.6	1	0.6	1.5	0.8	0.8	0.7	1.5	0.5	0.9	0.8	1.2	2.7	1.7	0.9	1.05	1.2	0.5	0.6	0.8
HCA1	0.9	1	1.1	2.5	0.7	0.3	0.8	1	1	0.8	0.8	1	1.1	0.9	1	1.05	0.8	0.9	0.9	0.5
F2RL3	0.8	1.3	1.3	0.9	2.2	2.1	1.7	1	2.4	1.4	2.2	1.1	1.6	2.2	1.2	1.1	2	2.7	1.7	1.3
ADRB1	0.6	1	0.8	1	1.2	1.4	0.7	1.2	1.1	0.4	1.1	1.7	1	1.3	0.8	0.95	0.6	0.9	1.2	1.6
AGTR1	0.9	1	0.5	1.3	1	0.6	0.7	1.4	0.6	1.2	1.2	1.5	1	1.1	1.3	1	0.8	0.7	1.3	1
P2RY12	1.5	1.3	0.8	1.1	1.2	1	1.4	0.9	1.1	1.2	0.9	0.8	0.7	0.7	1	1.25	1	1.2	1.4	1.2
PRRP	1.2	1	1	0.8	1.1	1.3	0.6	1.3	0.6	1.1	1.5	1.1	2.1	0.9	0.8	0.9	1.1	1	1.5	1.1
SCTR	0.8	1.6	1.2	0.6	1.2	1.5	1.5	1.7	1.7	1.1	1.1	1.2	0.6	0.8	1.4	1.05	0.6	0.7	1.5	1.1
RXFP2	0.9	0.9	0.5	0.9	0.8	1.1	0.8	0.8	1.2	0.7	0.8	1	1.7	0.9	0.4	0.85	0.6	0.7	1.2	1
FFA2	2.4	0.9	0.6	0.4	1.3	0.9	0.8	1.5	1.3	1.5	1.3	1.2	1	0.9	0.8	0.9	0.7	0.3	1.2	1.6
HTR2C VNV	0.6	0.5	0.4	0.7	0.6	1	0.7	0.4	0.6	0.5	0.7	0.7	1.3	0.5	0.7	1	0.7	0.8	0.4	2.7
CCKBR	0.9	1.5	1.5	1.1	1.5	1.2	1	1.2	3	1.2	1.7	1.2	0.6	0.9	1.4	1.15	1.1	0.9	1.6	1
CRHR2	1.1	0.9	1.2	0.7	1.1	1.2	0.6	1.3	0.9	0.8	1.2	0.8	1.2	0.6	0.5	0.8	0.7	1	1.5	0.7
GPR171	0.8	0.5	0.4	0.8	1.6	1.6	0.6	1.3	2.8	1	1.4	0.9	1.2	1	1.2	1.05	1.1	0.6	1.7	0.4
NPY1R	0.7	0.7	0.8	1	1.1	1.4	0.8	0.9	0.6	0.7	1.9	0.9	0.8	0.7	1	0.7	0.9	1.3	1.2	0.6
DRD4	4.7	4.1	4.5	0.5	5.6	13.7	1.4	1.1	9.1	3.3	2.7	1.5	0.4	3.5	2.5	10.25	0.9	1.5	11.7	3.6
CCR2	0.7	0.7	0.7	0.6	1	2.6	1.2	1.6	1.5	0.9	1.1	1.1	1.5	0.9	0.2	1.45	0.7	1.2	1	0.7
GPR142	1.5	1	1.2	0.8	0.7	1.2	1.6	0.9	0.4	1.1	2.9	0.7	1.3	0.6	0.9	0.85	0.9	0.9	1.3	0.8
GPR156	1	1.1	1.4	0.6	1.2	0.6	0.4	0.8	1	0.8	1.2	0.6	0.7	2.1	1.3	1.05	0.6	1.4	0.2	0.4
NPFF2	0.5	0.8	0.8	1.2	0.7	0.5	0.6	0.7	0.3	0.7	0.8	0.9	0.9	0.3	0.6	0.55	1	1.9	0.5	0.7
GPR135	2.5	1.3	0.7	1.2	0.9	2.2	1.4	1.8	0.5	0.8	0.6	1.7	1.3	1.7	0.4	0.65	1	0.8	0.6	0.4
TSHR	0.8	1.4	1.3	0.9	1.7	1.8	0.9	0.8	1	1.1	0.9	0.6	1.1	0.9	1.2	0.75	0.8	1.4	1.6	0.9
GPR45	0.9	2.2	1.9	0.8	1.1	0.6	1.2	1.2	0.6	1.4	1.1	0.6	2.4	1.5	1.1	1.3	0.8	1.6	1.6	1.9
GPR50	0.7	1.2	1.2	0.7	0.9	0.9	0.8	1.8	2.7	0.9	3	2.4	1.7	1.9	0.5	0.7	1	1.4	1.2	2
LPAR2	1.3	2.6	0.8	1.7	2	1.6	1.7	1.7	0.8	1.8	1.4	1	1	1.4	1.2	1	1.9	1.3	4.2	1.3
CD97	0.8	2	0.9	0.9	2.1	1.5	1.5	1.7	1.4	1.5	1.7	2.2	1.5	1.8	1.5	1.2	1.2	1.2	2.7	0.9
VIPR1	2.1	0.3	1.1	2.6	1.7	1.9	1.1	2.2	2.3	1.5	2.6	1.3	0.7	2	1.9	1.1	2.3	1	2.3	1.1
GPR143	1.3	1.5	1.1	1.9	1.3	1.4	0.5	1.5	1.3	1.3	1.5	1.4	0.8	1.3	1.2	1.15	1.1	1.1	1.7	1
PTH2R	3.4	4.5	2.5	1.8	2.6	4	1	4.5	4.5	3.7	3.7	3.8	0.8	2.6	3.8	2.45	4.4	2.6	3.4	0.9
MRGPRX4	1.3	1.5	1	1.5	2.1	1.2	1.3	2.1	1.1	1.5	1.2	1.4	0.5	1.8	1.4	1.05	1.3	1.4	1.4	1.3
GPR39	1	1	0.7	1.5	1.4	1.3	2	0.9	0.6	0.4	1.2	1.2	1	1.3	0.8	0.8	0.9	1.3	1	0.9
FPR1	1	1.1	1	0.9	1	1.1	1.5	1	0.9	1.2	1.4	1	1.3	1.1	1.1	1.1	1.1	1	1.1	0.8
MRGPRD	1	1.1	0.8	1.1	1	1	0.5	1	0.7	1.1	1.1	1.1	1	1	0.9	0.9	1	0.9	1.2	0.9
GPR183	0.9	1.3	2.3	0.8	1	0.9	1	0.8	0.8	1.1	1.2	1	1.2	1.1	0.9	0.7	1.3	1	1	0.8
CASR	2.2	3	2	1.6	3	3.9	1.2	2.3	2.5	2.5	2.9	2.3	0.5	3.2	1.7	2.75	2.1	2.5	2.2	1.9
LPA4	0.8	0.9	0.9	0.8	0.9	1.1	1	0.8	0.8	1	1	1.1	1.2	1	0.9	0.65	0.9	0.9	1.1	0.6
CMKLR1	0.4	0.4	0.6	1.3	0.4	0.3	0.7	0.4	0.4	0.3	0.4	0.4	1.1	0.4	0.3	0.8	0.3	0.4	0.5	0.9
LPAR5	0.8	1	0.7	0.8	0.8	0.9	0.8	0.9	1	0.9	1.1	1.1	0.7	1.1	0.8	0.75	1.1	1.2	1.3	0.6
FFA3	1	1	1.1	1.2	1	1.1	0.8	1.1	0.9	1.1	1.1	1	0.8	1.1	1	1	1	0.9	1.1	0.9
GPR174	0.3	0.3	1.3	1.1	0.3	0.3	1	0.2	0.4	0.3	0.4	0.2	0.7	0.4	0.4	0.3	0.3	0.3	0.3	1.3
GLP1R	0.7	0.9	2	0.9	0.7	0.9	1.1	1	0.5	0.5	0.9	1.1	0.7	0.9	0.5	0.75	0.6	0.3	0.9	1.2
MRGPRX1	1.3	0.8	1.7	1.1	1.3	0.9	1.6	1.7	1.1	0.9	0.9	0.8	1	0.8	1.2	0.9	0.9	0.8	0.9	0.9
CCKAR	1.1	1.1	0.8	1	1	0.9	1.2	0.7	1	0.9	0.8	1	0.9	0.9	0.7	0.7	0.8	0.8	1.1	1
CCR8	1.7	1.4	0.7	0.8	1	1.2	1.3	1.3	1.5	1	1.5	1.1	1.3	1.1	0.7	0.95	0.8	0.4	2.5	0.6
GPRC5D	1	1.1	0.9	0.8	1	1	1.5	1	0.9	0.8	1.2	1	0.5	1	0.5	0.7	0.8	0.6	1.4	0.8
ADRA1A	1.2	1.6	1.7	1.7	1.7	1.3	1.6	1.3	1.3	1	1.7	1.2	1.4	1.3	1.2	0.95	1.1	1.1	2.2	0.8
TACR1	0.9	1	1.2	1.1	1.1	1.1	0.8	1.4	0.8	1.1	1.3	1.1	1.2	1.1	1	0.95	1	0.9	1.3	0.8
NMBR	0.5	1.4	0.8	0.9	1.7	1.3	0.7	1	0.8	1	2	1.3	1.7	0.7	1	0.85	0.8	1.4	2.1	1.2
P2RY10	1.5	0.9	1.5	0.9	1	0.9	1.7	1.3	0.7	1.7	1	1.3	0.7	0.8	1.2	1.2	0.8	0.6	1.3	1
GPR158	1	1.2	0.9	0.8	1	1.4	0.9	0.9	0.7	1	1.2	1.1	1.1	0.8	1.3	0.8	1.3	0.7	0.7	1
TAAR9	1	0.9	0.9	1.2	0.7	0.7	0.9	0.9	1.2	0.8	0.9	1.1	0.6	0.9	0.9	0.8	0.8	0.9	0.8	0.9
GRPR	0.7	0.8	0.9	1	1.5	1.1	0.5	0.9	0.4	0.7	0.8	0.7	0.3	0.8	1	0.75	0.5	0.6	0.7	0.6
HTR4	1.4	0.7	1.3	0.7	1.8	0.9	2	1.4	1.1	0.9	1.3	0.7	0.8	1.3	1	0.85	0.8	0.4	2.3	1
MTNR1B	0.8	1.9	0.5	1.8	1.1	0.6	0.8	1.5	0.9	1.4	1.2	1.1	1.1	1	1.1	0.95	1.3	1	1.4	0.4
GPR3	0.9	1	0.8	0.9	1.1	1.1	0.8	1.1	0.9	1.2	1.2	1.2	1.1	1.1	1.1	1	1.1	1.1	1.3	1.1
LPAR6	0.7	1	0.7	1	0.8	1.2	1.5	1	0.9	0.9	1	1	1.1	2.4	1.4	0.85	0.7	0.9	0.9	0.6
CCR10	0.9	1.1	3.8	0.8	1.1	1.1	1.8	1	0.7	1.1	1.4	1	1.4	1	0.8	1.15	1.3	0.6	1.9	0.5
TAAR8	0.8	0.5	0.9	0.5	0.4	0.8	1.2	0.8	0.6	0.7	0.8	1	2.8	0.8	0.8	1.15	0.8	0.8	1	0.8
FSHR	0.6	0.4	1.5	0.8	0.6	0.6	0.9	0.6	0.4	0.5	0.5	0.7	1	0.6	0.4	0.65	0.5	0.5	0.7	0.5
CXCR1	0.5	1.1	1.5	0.8	1.7	1.1	1.8	1.2	1.1	1	1.8	1.5	0.9	0.9	0.9	1.1	1.4	0.4	1.8	0.7
OPRD1	1.6	0.7	1.1	1.3	1.6	1.1	1	0.7	1.1	1.3	1.4	0.5	1.1	1.2	1.2	1.05	1.8	0.7	2.8	1.2
HRH4	1.4	1.6	1.5	1	1.3	1.2	1.4	0.9	2.3	1.4	1.2	1.3	0.6	1.6	1.1	1.1	1.1	0.8	3.1	0.8
GPR83	1	1.8	1.1	1.3	1.1	2.1	1.5	1.2	0.7	0.8	0.7	1.1	1.3	1.2	0.8	0.9	0.7	0.5	1.2	1
BDKBR2	1	1.1	1.9	2.3	1.8	2	1.4	1.9	2.8	2.2	1.7	2.2	1.7	1.2	1	1.1	1.7	1.4	1.9	1.3
GPR26	1.9	1.2	2.7	2.7	1.7	1.9	1.4	0.8	2	2.1	1.2	1.5	0.7	2.4	1.8	0.8	1.3	0.5	1.6	0.8
MC4R	1.6	1.5	4	1.6	1.2	1.2	2	1.4	1.7	1.3	1.5	1.3	1.6	1.6	0.9	1.2	1.4	0.8	3	2.5
GPR18	2	1.1	2.7	1.9	1.1	1.6	0.8	2.4	1.3	1.7	1.7	2	1.9	1.5	1.4	1.1	1.2	0.6	2.8	1.5
ADRA1B	0.9	0.9	1.1	0.9	1.2	1.4	0.8	1.1	0.8	1.1	0.9	1.4	0.8	0.9	0.7	0.7	0.9	0.6	1.3	0.7
GPR124	0.8	1.3	1	1.1	1	1.4	0.3	0.8	0.8	1.1	0.7	1	0.8	1.2	0.7	0.55	0.8	1	0.8	0.7
P2RY1	1.6	1.4	0.5	0.9	1.4	1.3	0.7	1.2	2.5	1	1.6	0.7	1.2	1.2	1.1	1.25	0.8	1.1	2.2	1
GPR34	0.9	1.3	1.4	1.1	1.2	1	0.7	1.4	0.9	1.1	1.2	1.1	0.9	1.1	1.2	1.3	1.1	0.9	1.3	1.2
SSTR1	1.4	2	1.5	0.8	2.1	1	0.8	2.2	1.9	1.3	1.5	1.7	1	1.6	2.5	1.2	1.5	1.7	1.8	0.9
GPR44	1	1.3	0.8	1	1.4	1	0.8	1.7	1.7	1	1.8	1.2	0.4	1.1	1.6	1.3	1	1.6	1.3	0.4
APJ	0.9	1.1	1.2	1.4	0.9	1.3	0.6	2.5	1	1.4	1.3	1	1.7	1.1	0.9	0.95	1.1	1.1	1.4	0.9
CXCR5	0.8	1.1	0.9	1	1.3	1	1.1	0.7	1	1.2	1.2	1	0.9	0.9	0.9	1.4	0.8	0.6	1.6	0.7
MRGPRE	1.1	1.1	1.5	3.8	1	1.6	0.9	1.5	1.6	1.5	1.3	1.2	2	1.2	1	1.2	1.2	1	2.2	0.8
NMUR2	1	1	1.6	2.7	0.8	0.7	1.2	0.9	0.5	0.9	1	1.1	1.3	0.6	0.3	0.55	0.4	0.6	0.6	0.8
S1PR1	1	1.2	1.1	1.1	1.6	1	1.1	1.5	1.6	0.7	1.2	1.1	1.1	1.2	1.4	1.2	0.9	0.9	1.7	0.7
CXCR7	0.7	2.2	3	5.2	1.4	0.8	1.1	3.6	1	2	2.5	3.2	1.2	1.4	0.8	1.3	0.9	1.5	5.3	1.8
GPR32	0.8	0.8	0.7	0.8	0.9	0.9	1.2	0.7	0.5	0.7	1.6	1.1	0.8	0.9	0.7	0.85	0.7	0.6	1.2	0.7
GPR22	1	1.3	2.8	0.9	1.3	0.8	0.9	1.7	1.9	1.3	1	1.3	0.9	1	0.7	1	1.1	0.6	1.1	1
HTR2CVGV	0.8	0.9	0.7	0.5	1.3	1.4	0.3	1.2	0.8	1.7	1.2	0.7	0.6	1.1	0.5	0.75	2.5	1	1	0.6
OXGR1	0.9	1.1	0.6	1.2	1.1	1.2	0.9	1.1	0.6	1	1.4	1.3	0.9	0.8	1.3	0.95	1	1	1.5	1.4
ADRA2A	1.3	1.3	0.6	1.1	1.1	2.9	1.1	1.9	1.6	1.9	1.9	2	4.1	1.1	1.4	1.9	1.1	0.9	3.2	1.1
MC5R	0.9	1.2	0.3	1.6	1.5	1	1.6	1.4	1.2	1	2	1.2	2.7	1.1	1.1	2.5	1.1	0.9	2.5	1.7
NPY5R	1.1	1.3	0.7	2.3	1.4	1.1	1.4	1.5	1.8	1.4	1.4	1.1	0.8	1.2	0.8	1.55	1.1	1.6	2.5	1.2
GPR116	1.5	2.4	0.7	1.1	1.9	1.4	1.7	1.5	1.2	1.5	2.5	1.6	1.4	1.9	1.7	1.5	1.3	1.4	3	1.3
EDNRA	1.2	1.1	1.5	0.8	0.6	0.6	6.9	0.7	0.9	0.6	0.9	0.9	1.3	0.8	0.7	1.15	1.1	1.2	0.5	1.8
GRM4	0.5	0.6	1.1	0.8	0.9	1.1	1.5	1.4	0.6	0.4	0.9	1	2.6	1	0.7	0.7	0.9	0.8	0.9	2
MTNR1A	1.4	1	0.4	0.8	1.4	1.3	1.6	2.2	0.8	1.2	1.1	0.9	0.7	1.6	1.1	1	1.2	0.9	1.2	2
HTR7	1.6	2.2	2.3	0.9	2.9	3.3	1.3	1.1	2.1	2.2	4.6	2.5	1	1.4	2.1	1.05	1.1	1.3	2.8	1.1
NPBW2	1.1	1.3	1	1.6	1.3	0.7	2.6	1	1.3	1	1.1	1.2	1.6	1.1	0.8	2.55	1	0.8	1.3	1.7
NPY2R	1.3	1	1.4	1.8	0.6	1.5	1.3	1.2	0.7	0.6	0.6	1.1	1	0.9	0.6	0.5	0.5	1	0.8	1.4
ADCYAP1R1	1.2	1.2	1.1	0.7	1.3	0.9	1.1	1.1	1.2	1	0.8	1.1	0.6	1.2	0.9	1.25	0.9	0.6	1.5	0.6
MRGPRF	1	1	0.8	0.8	1.2	1.2	1.6	1.1	1.3	1.4	1.2	1.1	1	1.1	0.9	1.15	1	0.9	1.2	0.5
GPBA	1.1	1.5	0.7	1.2	1.3	1.3	0.3	1.4	1.4	0.8	1.4	1.2	0.8	1.2	0.9	1.35	1.7	1.1	1.4	0.5
OPRK1	1.2	1.3	1.3	0.9	1.4	1.1	1.2	1.7	1.1	1.2	1.2	1.3	1.1	1.2	1.3	1.05	1.4	1	1.7	0.8
TACR2	1.3	1.4	1.7	1.1	1.2	1.5	0.8	3.1	1.8	1.4	1.2	1	0.8	1.1	1	1.35	0.9	0.7	2.4	1.1
CHRM3	0.8	0.8	1.2	0.4	0.8	1.1	0.8	0.9	2.4	1	1.4	1.1	1.2	1.5	0.9	1.3	1.1	0.5	2.1	2.1
GPR37L1	0.7	0.8	0.3	0.9	0.8	0.7	0.7	0.9	0.5	0.8	0.5	0.5	1.3	0.8	0.5	0.65	0.6	0.7	0.7	1.2
PTGER4	1.2	1	1.3	0.9	0.9	0.9	0.6	0.8	1.8	0.9	0.9	1.6	1.9	1.2	0.8	0.6	0.4	0.6	1.1	0.6
CXCR4	1	1.1	0.6	1.4	1.1	1.5	0.7	1.5	0.7	1.3	1.3	1.2	0.8	1.1	1	1	0.8	0.9	2.1	0.9
GPR110	0.7	0.9	1.1	0.7	0.8	0.7	0.5	0.6	0.7	0.8	0.9	0.5	1.4	0.5	0.5	0.9	0.9	0.4	0.8	1.9
HTR2A	1.1	1.8	1	1.1	1.4	0.7	1.2	1.2	0.7	1	0.8	1.9	0.9	0.6	1.7	1.15	3.2	0.8	0.4	1.4
GLP2R	1	1.8	1.4	1.7	0.9	1.7	0.8	0.7	1.5	0.9	0.8	0.8	1.5	1	0.6	0.5	0.8	0.7	1.3	1.8
LTB4R2B	0.7	1	1.3	0.4	1	1.1	1.2	0.7	0.7	0.6	0.7	0.8	1.5	0.9	0.5	0.5	0.7	0.5	0.6	0.8
ADORA1	2	2.8	1	2	1.4	2.2	0.8	2.7	1.4	2.4	2.4	1.1	1.2	2.5	1.5	1.5	1.3	1.2	0.6	1.1
MRGPRG	1.1	1	1.1	1.4	1.1	1.1	1.2	1.1	1.2	1.1	1.2	1.1	0.6	1.1	1	0.9	1.1	1	1.2	0.9
GPR152	0.9	0.8	0.8	1	0.9	0.5	0.3	1.1	0.6	0.9	0.5	0.7	1.2	1.2	0.9	0.65	0.7	0.2	1	1.2
TA1	1.3	1.7	1.2	1.5	1.7	1.5	1	1.5	1.5	1.4	1.7	1.1	0.5	1.5	1.1	0.95	1.2	1.2	1.6	1.1
AVPR2	1	1.2	0.9	1.2	1	1.3	1.3	1.3	1.2	1.2	1.2	1.1	1.3	1.1	0.9	1.15	1	1	1.5	0.7
PTGER3	2.6	2.4	1.4	1.2	3.1	3.9	1.2	3.2	4	2.8	2.9	2.6	1.6	2.6	2.1	1.95	2.2	2.6	3.4	1.3
GPR160	0.5	1.1	1.4	1.4	0.7	0.8	1	0.8	0.7	1.2	2.3	1	1.4	0.4	0.4	1.15	0.9	0.7	1.2	0.7
GPR52	1.2	1.3	1.2	0.6	1.4	1.3	1.1	1.4	1.9	1.3	1.9	1.2	0.8	1.4	1.3	1.3	0.9	1	2.3	1.2
ADORA3	1.1	1	1	0.6	0.9	1.3	0.9	1.1	0.7	0.8	1	1.1	1	1	0.6	0.65	0.8	0.7	0.8	0.6
GPR133	0.7	1	0.3	0.7	0.5	0.8	0.8	0.5	0.7	0.5	0.5	0.5	0.7	0.4	0.4	0.65	0.5	0.4	0.4	0.8
C5A	1.3	1.3	1.5	0.8	1.5	1.4	0.8	0.6	1.1	0.6	2	1.6	0.6	0.6	0.6	1.05	0.5	1.4	0.9	1.7
F2R	1.1	1.1	0.7	0.6	1.1	1.1	0.6	1.5	2	1.2	1.1	1.1	0.5	1.1	0.5	0.55	0.9	0.7	1.2	0.6
GPR75	1	0.8	0.9	0.9	0.9	1.3	0.8	1.6	0.8	1.1	1.3	1.2	1.3	0.6	1	0.8	1	0.7	1.5	1.1
GPRC5A	2.1	2.2	0.7	0.8	1.5	0.6	0.8	0.8	0.7	1.4	2	1.4	1.6	0.9	0.4	1	2.3	1.1	0.9	1
GPR123	1	1.2	1.3	1	1.1	1.6	1	1.8	1.1	1.4	0.7	1	1	1.3	0.5	0.95	1.4	1	1.5	0.8
HTR1D	1.1	3.6	1.5	1.9	2	2.4	0.9	1.9	1.9	3.1	1.8	1.3	0.8	1.4	1.8	1.7	1.1	2.4	2.8	1
GPR153	0.8	1	1.2	0.8	1	1.8	1	0.7	0.8	0.7	1.4	1.3	0.9	1.4	0.9	0.95	1.1	0.7	1	1.1
BB3	1.2	1.9	1.7	0.8	1.7	0.6	0.2	1.5	1.8	1.6	1.1	2.2	1.3	1	1.9	0.9	1.5	1.2	1.7	1
CHRM2	0.6	0.8	1.4	1.2	1	1.5	0.4	1.1	1.4	1	0.8	1.2	1.4	0.8	0.8	0.75	1	0.6	1.1	0.8
GPR68	1.1	0.5	1.2	1	0.5	0.6	0.8	0.6	0.5	0.4	0.6	0.8	1.2	0.6	0.5	0.8	0.8	0.4	0.6	0.5
GPR4	1.4	1	1.2	1.1	1.1	0.9	1.3	1.1	0.3	1.2	1	0.8	1.8	1	0.8	0.75	0.8	0.5	1.4	1.3
P2RY4	1.4	1.2	0.6	1.1	1.4	2	0.6	1.8	1.1	1.7	1.5	1.7	1	1.8	1.5	1.2	1.3	1.4	2	1
GPR12	1	1.1	1.7	0.9	0.9	1	0.6	1.4	2.5	1.2	1.3	1.2	0.7	0.9	1	1.35	1.3	1.2	1.8	1.3
S1PR2	1	1	0.9	1.1	1.4	1.1	1.2	2.4	1	1.4	1.4	2	0.5	1	1.3	1.25	1.2	1.6	1.8	1
GPR182	3.6	3.6	0.7	1.3	2.7	4.9	1.2	3.3	2.3	3.3	2.7	2.4	1.7	4.9	3.3	1.65	3.3	2.8	3.6	1.2
GPR85	0.9	1.1	0.9	0.7	1.1	1.1	0.8	1.5	1	0.9	0.9	1.2	0.7	1.1	0.9	1.15	0.9	0.8	1.9	0.6
GPR63	0.9	0.7	0.9	1	0.9	0.9	0.9	0.7	0.7	0.8	0.8	0.9	0.9	0.7	0.6	1	0.6	0.9	1.2	0.9
GPR1	1.2	0.7	1.3	1.2	0.7	0.9	0.7	1.1	1.7	0.6	1.7	1.4	0.9	1	0.9	0.9	1.3	0.8	1.4	0.8
OPN5	1.1	1.1	0.8	1	1.1	1.1	0.7	1.3	0.8	1.5	1.3	1.3	0.9	1	1	1.2	1.1	1.2	1.5	1.3
GPR56	0.1	0.8	0.9	0.6	0.5	0.2	0.7	0.1	0.3	0.1	0.3	0.5	1.3	0.1	0.1	0.85	0.3	0.2	0.1	1.3
GPRC6A	1.3	1.4	0.6	1.5	1.8	1.7	1.1	1.3	1.2	1.4	1.2	1.7	0.7	1.6	1.2	1.15	1.5	1.3	1.2	0.5
GPR64	2.3	1.9	0.8	0.7	1.5	2.5	1.7	1.8	1.2	1.8	1.5	1.8	1.5	2.5	1.9	1.6	1.5	1.2	2	1.1
CCR3	1.3	1.1	1	1.2	1.2	1.2	1	1.2	0.9	1	1.4	1.1	0.7	1.4	1.1	0.95	0.9	0.9	1.7	0.9
P2RY2	1.5	1.1	0.8	1.1	1.4	1.1	1.1	1	0.6	0.8	0.8	0.7	0.9	0.9	1.2	0.95	1.4	1.2	1	0.5
GPR55	1.2	1.1	1.4	2	1.1	1	1.1	1	0.7	1.1	1	1.1	0.8	1.1	1	0.8	1	1.1	1	0.8
HCA2	1.1	1.1	1	1	1.1	1.1	1	1.2	0.7	0.9	1.1	1	1.1	1	1	1.05	1.1	0.8	1.2	1
GPR19	0.8	0.7	0.9	0.9	1.1	0.8	1	0.9	0.7	0.6	1	1.1	0.8	1	0.6	0.7	0.6	0.7	0.8	1
HTR1A	0.7	1.5	0.5	1	1.3	32.8	0.8	1.9	2.1	1.4	0.8	2.7	1.2	0.8	0.9	1.3	1.1	0.8	21.6	0.6
GPR77	0.6	0.6	1.4	2.3	0.6	0.8	1.1	0.6	0.5	0.9	1.1	0.8	3.5	0.9	0.6	1.05	0.8	0.4	1	1.3
GPR141	0.4	0.7	0.7	0.9	0.7	0.6	0.5	0.3	0.5	0.4	0.5	0.4	0.7	0.4	0.4	0.65	0.4	0.5	0.3	0.5
HTR1F	1.2	11.3	1.8	3	7.8	7.6	0.5	3	1.7	3.4	2.4	2.2	1.5	1.5	1.8	1.2	1.5	1.9	2	1.3
GPR132	1.2	1.1	1.3	0.8	1.2	1.3	0.5	1.6	0.8	1.4	1.3	1	0.9	1.3	0.8	0.95	1	0.7	1.7	1.1
P2RY6	1.1	1.2	1.1	0.6	1.1	1.1	1	0.9	1.6	1.3	1.2	1.1	0.8	1.1	1.2	1.1	1.1	0.9	1.5	1.2
ELTD1	1.1	0.9	1	1.1	1	0.9	1.7	1	1.6	1	1.2	0.8	1.9	0.9	0.8	1.05	0.9	0.8	1.1	1.1
GPR37	1.2	1	0.9	0.8	1.1	1.2	1.1	1.1	1	1	1	1	1.3	1	1	1.05	1.1	1.1	1.2	0.6
TACR3	1.3	1.8	1	0.9	1.4	1.4	1.1	1.2	1.9	1.3	1.4	1.4	0.9	1	1.1	1	1.1	0.9	1.5	1.1
GPR161	1	0.8	1.4	0.8	0.9	0.9	1.1	1.2	1	0.8	1.1	0.9	1.1	1	0.6	0.65	1.2	0.7	1.1	2.3
HTR1B	1.2	2	1.1	1.1	1.3	1.5	0.7	1	1.3	1.1	1.5	1.1	0.7	1.2	1.1	1.35	1	1.5	1.1	1.1
GPR84	1	1	1.3	1	1.1	1	0.7	1.1	0.9	1.4	1.2	1	0.9	1	1	1.05	0.9	1	1	1.1
NTSR1	1	1	1.1	0.8	1	0.9	1.3	1.2	0.9	1	1.3	0.9	1.1	1	1	1.05	0.9	0.9	1.2	1.1
S1PR4	1	1	0.8	1	1.3	1	1.1	1	1.6	1.2	1.3	1.1	1.3	1	0.8	1.15	0.8	0.9	1.3	0.9
HTR5	1.1	1.1	0.8	0.7	1.2	1.1	0.9	1.1	0.9	1.2	0.7	0.9	0.8	1.1	1	0.9	0.9	0.9	1.1	1.1
GPR31	2	1.8	0.9	1.1	2.1	2.2	0.7	2	2.3	1.7	1.8	2.3	1.1	2.6	2.5	2.1	2.2	2.1	2.1	1
GPR101	0.9	1.1	1.5	1.1	1	1	0.9	1.2	1.1	1	1	1	1.1	1	1	0.9	0.9	0.9	1.2	0.6
MRGPRX2	1.2	1.1	1.5	0.9	1.3	1.2	1.3	1.3	1.5	1.2	1.4	1.2	0.5	1.1	1.1	1.4	3.2	1.1	1.7	1.1
GPR82	1	1	1.7	1.2	1	0.9	1.1	1	0.6	1	1.1	1	1.6	1	1	1	1	0.7	1.1	0.8
GPR87	1.1	1	0.9	1.2	1.1	1	0.9	1.1	0.9	1.2	1.1	1.1	0.9	1	1.1	1	1	1.1	1.2	1.1
P2RY8	0.8	0.7	0.6	0.7	0.6	0.8	1	0.7	0.4	0.6	1	0.9	1	1	0.6	1.35	0.8	0.6	0.8	0.6
GPR6	1.1	1.1	0.9	1	1	1	0.8	1	0.9	1.1	1.1	1	1	1	1.1	1.15	1	0.9	1.1	0.9
GPR35	1.1	0.8	0.8	0.8	1	0.8	0.9	0.8	0.6	1	1.1	0.9	1.3	0.9	0.8	0.9	1.1	1.1	1.2	1.5
GPR17	1	0.9	0.8	1.1	1.1	0.9	0.9	1.3	0.9	1.1	1.1	1.1	1.1	1	0.9	1.35	1.1	0.9	1.2	0.8
GPR125	0.7	0.7	1	0.9	0.8	0.8	0.9	0.6	1.2	0.7	0.5	0.5	1.1	0.9	1	0.7	0.5	0.5	0.6	3.3
LPAR1	0.8	0.9	1.1	1.4	0.9	1	0.5	1	8.4	0.9	0.8	0.9	0.9	0.8	0.8	0.75	0.7	1	1.3	0.6
AGTR2	1.1	1.1	1.2	1.1	1.2	1	0.8	1	1	1.2	1.2	1	0.8	1	1	0.95	1.1	0.8	1.2	0.9
HTR2C INI	0.8	0.8	1.3	1.6	0.7	1	1.8	0.7	0.8	1.2	0.7	0.9	1.7	1.4	1	1.05	1.1	1.2	0.6	1.7
GPR65	2.4	0.9	0.7	1.2	1.9	2.6	0.2	2.6	1.5	1.9	1.4	3	1	2.3	2.7	2.3	2.4	2.3	2.3	1.3
F2RL2	0.8	0.8	1.4	1.3	0.8	1.1	1.2	0.9	0.7	0.7	1.2	1	0.9	0.9	0.8	0.45	0.9	0.6	0.8	1.1
P2RY14	0.6	0.5	1.3	0.6	0.5	0.7	1.1	0.6	0.7	0.6	0.6	0.6	0.5	0.7	0.6	0.7	0.6	0.7	0.6	0.9
FPR3	0.9	1	1.1	1.1	1.1	1.1	0.8	1.1	0.9	1.1	1.4	1.1	1	0.9	1.1	1.15	1	1	1.3	1.2
MAS1	1.1	1.3	1	0.7	1.1	1	1.2	1.3	1.4	0.9	1.3	0.9	0.4	1.2	0.8	1.15	1.1	0.5	1.5	0.6
GPR115	0.8	0.9	1.6	1	1	0.9	0.9	1	0.7	0.9	0.7	1.1	0.9	0.9	0.8	0.7	1.1	0.8	0.8	0.7
TAAR6	0.9	0.9	1.3	1	0.9	0.9	0.9	0.8	0.7	0.9	1.1	0.9	0.8	0.9	0.6	0.6	0.8	0.6	0.9	0.7
HTR2B	0.3	0.2	0.4	0.7	0.3	0.4	0.8	0.4	0.7	0.5	0.8	0.5	0.6	0.9	0.2	0.45	0.9	0.2	0.3	0.5
P2RY13	1.2	0.8	1.7	1.1	1.3	1.4	0.7	1.2	1.2	1.5	1.1	1.2	1.8	1.2	1.4	1.6	1.2	1.8	1.5	0.9
CXCR2	1	1	1	1.4	1.1	1.1	1	1.2	1.5	1.1	1.2	1.1	1.1	0.8	0.9	1.25	0.9	0.8	1.5	1.6
PTAFR	1.3	1.6	1.1	1.4	1.8	1.1	1	1.3	1.2	1.6	1.4	1.6	1	1.2	1.5	1.3	1.6	1.9	1.7	1.3
HRH1	0.4	1.2	1	1.2	0.8	0.5	1.1	0.5	0.5	1.3	0.6	1.7	1.1	0.4	0.6	0.6	0.7	1.1	1.2	0.9
GHSR	1.3	1.1	1.2	2.5	1.2	1.4	1.2	2	1.2	1.4	1.6	1.3	1.5	1.3	1.6	1.6	1.5	1.2	2	2.5
HTR2C VSV	0.7	0.8	1	1.3	0.8	0.7	0.7	0.8	0.6	0.7	0.7	0.9	0.5	0.7	0.6	0.85	0.7	0.8	0.7	0.7
CHRM5	0.9	1.2	1.5	1.7	1.1	1.2	1.3	1.1	0.9	1.1	1.2	1.3	1.6	1.1	0.7	0.75	0.9	0.9	1.1	0.9
HTR1E	1.3	2	1.2	1.5	1.5	1.2	1	1.4	1.1	1.2	1.7	1.3	1.2	1.3	1.3	1.05	1.4	1.5	1.4	1.3
