## Supplementary material for "The selectivity implications of docking libraries with greater and lesser similarities to bio-like molecules": data_s8.xlsx

### Sheet: %Radioligand Displacement
Compound	Z5247692629	Z2876442907	Z5247692566	Z1612290114	Z4486711277	Z2951704214	Z5247693123	Z4213811759	Z5247694434	Z4621308392	Z2825713589	Z4154032166	WXVL_BT0793LQ2118	Z3517967757	Z3881312504	Z3829135572	Z2736057025	Z9327545871	Z4058787687	Z9327546921	Z1272176858	Z2601245574	Z319032320	Z319035182	Z9327545855	Z285767968	Z1343822629	16610192	Z2493737983	9079584	51750862	78336566	30726708	43558731	94379553	16437172
Receptor
5-HT1A	10.52	34.35	32.38	17.87	27.11	19.2	26.06	-8.13	-0.94	15.28	18.81	33.5	99.33	3.8	31.8	-4.92	48.49	20.62	14.45	-8.85	30.915	28.65	25.94	20.57	26.78	31.87	30.14	12.68	-15.43	-3.95	57.6	-15.11	-10.19	19.82	18.94	58.48
5-HT1B	-1.72	12.11	8.63	12.75	9.18	12.35	28.99	45.35	0.47	-0.88	3.03	50.39	74.3	4.69	38.08	-3.66	12.15	9.77	2.48	33.28	33.47	40.88	19.36	78.75	26.13	25.71	7.55	0.99	5.19	27.41	12.62	22.06	12.2	7.45	4.64	3.67
5-HT1D	3.63	44.39	0.56	34.72	12.64	26.17	25.61	79.78	29.06	11.74	11.15	94.01	90.13	8.77	65.95	8.5	22.84	16.05	5.19	33.88	31.445	61.28	37.43	92.18	31.78	39.93	10.87	5.56	9.03	29.27	35.57	43.45	24.94	27.69	25.4	21.76
5-HT1F	-14.78	-1.3	14.02	39.81	6.05						-15.62	89.83	86.1	5.2	60.86		74.85	13.48	9.04	30.74	23.385	42.95	74.53	85.5	40.58	5.31	4.39	7.77	23.41	43.85	83.97	17.87	13.59	66.74	-6.12
5-HT2A	3.76	23.87	5.15	20.2	27.36	28.77	52.53	56.22	51.49	28.07	14.04	32.29	85.1	2.06	88.88	4.63	71.89	17.43	23.97	50.63	10.79	67.86	66.61	83.47	33.43	51.92	33.81	24.04	30.73	32.15	57.19	37.52	76.89	41.11	40.61	33.2
5-HT2B	17.88	74.94	37.54	79.8	89.75	53.86	98.03	90.42	47.16	100.35	86.72	86.4	100.79	3	93.21	10.15	102.5	104.35	73.55	73.27	91.13	92.57	99.57	97.53	62.74	75.25	45.47	36.94	95.02	97.8	59.4	-3.92	54.11	76.36	63.57	109.49
5-HT2C	-14.38	-96.68	25.71	1.71	38.38	-8.94	11.51	80.68	8.04	44.84	10.13	63.75	91.77	7.08	54.62	3.64	18.79	7.34	-6.51	17.51	5.405	32.19	33.34	22.55	-14.05	-13.55	-21.09	58.52	53.33	-1.06	-11.74	-2.36	-10.59	24.61	-29.28	14.96
5-HT3	9.27	9.14	22.13	18.49	20.64	4.65	16.45	14.87	0.21	-3.88	13.55	13.42	57.42	4.72	39.79	20.41	8.64	11.12	-10.98	8.9	80.025	19.55	-4.43	22.88	-2.69	-10.86	-7.19	2.98	-5.29	-3.19	1.25	2.66	3.81	21.35	-4.8	-2.89
5-HT4	2.54	-3.11	5.73	26.93	31.87	1.52	0.09	19.85	-3.25	-6.78	0.73	3.62	-1.45	5.5	8.07	28.3
5-HT5A	0.74	-5.57	-17.02	-11.76	79.25	26.6	11.22	26.24	8.28	15.84	-19.74	7.08	72.92	5.61	47.62	1.9	23.47	-10.04	-9.1	-1.11	16.015	23.36	-11.47	12.25	2.04	2.24	25.93	0.99	15.29	-7.11	6.96	-1.27	-11.11	0.64	-7.04	11.87
5-HT6	6.84	1.49	-14.77	8.16	-29.15	-5.32	53.11	25.43	44.25	10.1	-9.22	40.85	97.33	4.32	41.61	-2.82	51.72	4.13	42.18	24.47	5.805	22.92	19.4	50.15	27.96	56.41	8.66	10.4	-1.65	41.12	4.91	6.52	-0.5	18.47	-8.51	40.89
5-HT7A	28.8	84.13	-6.5	15.46	19.13	45.96	25.23	95.84	0.4	59.28	8.37	101.78	99.27	38.11	94.15	4.73	77.35	20.32	4.84	43.68	71.695	105.23	67.05	86.68	45.87	29.09	95.45	28.36	64.63	42.56	59.73	92.01	38.23	55.36	31.19	88.32
D1	-3.25	-4.8	-4.03	-1.58	22.63	2.1	49.11	-32.38	-9.68	-9.6	-22.87	-9.91	34.74	3.27	-3.27	33.28	15.57	19.59	10.82	11.81	17.46	51.1	27.42	46.14	25.46	48.64	24.08	2.18	8.63	17.91	18.65	25.4	20.34	20.81	13.2	57.23
D2	1.64	10.43	-3.32	36	-17.36	-7.31	9.22	-4.62	15.31	-0.72	-3.35	7.36	69.18	15.98	0.43	-1.66	1.09	6.89	-4.64	6.25	37.905	18.08	7.98	76.54	0.74	-1.07	3.9	-1.66	-3.37	41.68	38.19	8.1	-6.85	-4.37	2.43	-0.02
D3	2.34	5.05	-1.14	84.37	14.78	9.34	56.62	11.3	21.37	23.42	-0.73	83.47	92.15	20.23	81.32	2.63	8.7	8.08	0.53	9.69	36.595	17.27	12.87	76.83	11.52	-3.15	-10.82	4.48	9.91	74.51	70.79	20.6	-8.23	8.77	12.83	27.16
D4	10.1	41.9	9.75	61.22	29.92	3.68	85.54	18.04	93.61	8.6	14.24	14.79	76.2	14.99	40.81	3.95	55.39	72.96	4.33	6.52	98.25	83.65	42.92	43.96	54.99	39.99	8.43	1.53	-0.55	46.34	47.25	35.34	23.5	5.87	57.98	35.12
D5	-2.83	-0.06	-9.31	-16.62	-9.79	2.48	10.29	12.74	4.25	-2.85	-15.59	-16.09	24.66	-7.74	0.44	-4.23	-0.71	6.48	12.16	17.88	9.405	21.92	15.66	20.28	23.79	25.07	16.77	-5.16	-6.08	-0.7	0.8	5.6	4.11	17.5	-1.18	17.13
DAT	25.59	5.66	90.66	33.83	-2.58	87.32	53.27	40.47	50.47	12.75	2.66	35.64	74.47	93.58	49.27	41.57	60.22	60.9	48.42	84.96	77.22	43.59	67.45	63.45	67.95	91.41	43.24	9.19	23.39	46.8	11.77	32.24	26.2	15.71	46.92	30.82
NET	15.28	38.03	43.53	38.06	63.57	57.93	22.17	16.22	30.98	6.04	20.72	33.98	83.92	77.83	54.61	5.79	86.08	53.17	34.97	48	86.045	59.42	42.04	32.6	62.29	42.49	62.85	2.23	19.29	55.21	22.66	73.1	17.15	41.34	35.57	41.76
SERT	13.13	79.25	-9.63	39.43	47.14	94.17	76.16	37.29	13.24	6.52	6.89	102.33	51.3	28.11	34.89	52.3	72.77	80.45	50.38	70.72	92.82	48.8	97.66	96.64	52.21	72.67	13.54	20.22	21.18	70.15	1.23	22.21	24.51	57.17	72.81	88.67
Sigma 1	97.91	28.31	92.58	96.19	88.89	92.94	98.71	24.39	99.24	97.37	10.46	81.37	87.74	50.03	94.07	72.26	99.09	98.6	95.67	77.15	97.955	99.54	91.01	98.25	98.82	34.91	86.03	2.69	41.51	97.35	92.26	77.18	58.86	99.39	98.28	96.24
Sigma 2	69.26	43.67	58.92	68.83	84.65	98.49	98.66	54.52	94.29	94.11	6.81	63.09	69.94	57.69	98.82	29.61	85.53	97.03	24.39	78.33	95.03	96.02	93.9	86.77	95.05	58.34	29.77	7.48	62.77	88.12	74.24	83.35	43.39	94.46	95.17	87.81
Collection	ZINC	ZINC	ZINC	ZINC	ZINC	ZINC	ZINC	ZINC	ZINC	ZINC	ZINC	ZINC	ZINC	ZINC	ZINC	ZINC	Instock	Instock	Instock	Instock	Instock	Instock	Instock	Instock	Instock	Instock	Instock	Instock	Instock	Instock	Instock	Instock	Instock	Instock	Instock	Instock
