## Supplementary material for "The selectivity implications of docking libraries with greater and lesser similarities to bio-like molecules": data_s9.xlsx

### Sheet: Sheet1
Group	Compound	Receptor	Avg pKi	SEM
ZINC	Z5247692629	Sigma 1	8	0.02
ZINC	Z5247692629	Sigma 2	5.44	0.12
ZINC	Z2876442907	5-HT2C
ZINC	Z2876442907	5-HT7A	5.93	0.06
ZINC	Z2876442907	5-HT2B	6.03	0.1
ZINC	Z2876442907	SERT	6.22	0.22
ZINC	Z5247692566	Sigma 1	6.27	0.02
ZINC	Z5247692566	Sigma 2	5.32	0.07
ZINC	Z5247692566	DAT	6.46	0.12
ZINC	Z1612290114	Sigma 1	6.86	0.06
ZINC	Z1612290114	Sigma 2	5.37	0.07
ZINC	Z1612290114	D3	6.75	0.05
ZINC	Z1612290114	D4	5.58	0.06
ZINC	Z1612290114	5-HT2B	6.19	0.08
ZINC	Z4486711277	5-HT5A	5.87	0.09
ZINC	Z4486711277	5-HT2B	6.47	0.15
ZINC	Z4486711277	Sigma 1	6.3	0.14
ZINC	Z4486711277	Sigma 2	5.9	0.1
ZINC	Z4486711277	NET	5.79	0.2
ZINC	Z2825713589	5-HT2B	6.39	0.05
ZINC	Z4154032166	5-HT2C	5.76	0.19
ZINC	Z4154032166	5-HT1F	6.25	0.18
ZINC	Z4154032166	5-HT7A	6.25	0.08
ZINC	Z4154032166	Sigma 2	5.27	0.04
ZINC	Z4154032166	Sigma 1	5.85	0.02
ZINC	Z4154032166	SERT	6.39	0.15
ZINC	Z4154032166	5-HT1B	5.45	0.17
ZINC	Z4154032166	5-HT1D	6.49	0.12
ZINC	Z4154032166	5-HT2B	6.21	0.12
ZINC	Z4154032166	D3	6.55	0.02
ZINC	WXVL_BT0793LQ2118	SERT	5.87	0.12
ZINC	WXVL_BT0793LQ2118	5-HT2A	6.12	0.2
ZINC	WXVL_BT0793LQ2118	NET	6.36	0.15
ZINC	WXVL_BT0793LQ2118	DAT	5.78	0.06
ZINC	WXVL_BT0793LQ2118	Sigma 2	5.68	0.05
ZINC	WXVL_BT0793LQ2118	Sigma 1	6.51	0.03
ZINC	WXVL_BT0793LQ2118	5-HT1F	7.06	0.22
ZINC	WXVL_BT0793LQ2118	5-HT5A	5.9	0.06
ZINC	WXVL_BT0793LQ2118	5-HT2B	7.85	0.04
ZINC	WXVL_BT0793LQ2118	5-HT2C	6.76	0.09
ZINC	WXVL_BT0793LQ2118	5-HT1B	5.45	0.1
ZINC	WXVL_BT0793LQ2118	5-HT1D	6.86	0.17
ZINC	WXVL_BT0793LQ2118	D4	5.63	0.15
ZINC	WXVL_BT0793LQ2118	D2	5.48	0.12
ZINC	WXVL_BT0793LQ2118	D3	6.94	0.04
ZINC	WXVL_BT0793LQ2118	5-HT7A	6.57	0.18
ZINC	WXVL_BT0793LQ2118	5-HT1A	6.82	0.17
ZINC	WXVL_BT0793LQ2118	5-HT3	5.57	0.26
ZINC	WXVL_BT0793LQ2118	5-HT6	7.09	0.1
ZINC	Z3517967757	NET	5.97	0.1
ZINC	Z3517967757	DAT	5.93	0.12
ZINC	Z3517967757	Sigma 2	5.25	0.11
ZINC	Z3517967757	Sigma 1	5.7	0.05
ZINC	Z3881312504	5-HT2C	5.71	0.17
ZINC	Z3881312504	5-HT7A	6.09	0.07
ZINC	Z3881312504	D3	6.36	0.03
ZINC	Z3881312504	5-HT2B	6.36	0.16
ZINC	Z3881312504	5-HT1D	5.49	0.08
ZINC	Z3881312504	5-HT2A	6.4	0.17
ZINC	Z3881312504	5-HT1F	5.96	0.09
ZINC	Z3881312504	Sigma 1	6.12	0.04
ZINC	Z3881312504	Sigma 2	5.92	0.04
ZINC	Z3881312504	NET	5.52	0.21
Instock	Z2736057025	D4	5.62	0.05
Instock	Z2736057025	DAT	6.11	0.28
Instock	Z2736057025	SERT	6.05	0.14
Instock	Z2736057025	5-HT1F	6.06	0.09
Instock	Z2736057025	Alpha2C	7.4	0.09
Instock	Z2736057025	5-HT2B	6.41	0.04
Instock	Z2736057025	H2	5.85	0.12
Instock	Z2736057025	MOR	5.86	0.12
Instock	Z2736057025	Alpha1A	5.78	0.06
Instock	Z2736057025	Sigma 1	8.15	0.12
Instock	Z2736057025	Alpha2B	6.77	0.08
Instock	Z2736057025	Alpha2A	6.64	0.08
Instock	Z2736057025	5-HT6	5.49	0.1
Instock	Z2736057025	5-HT2A	6.07	0.1
Instock	Z2736057025	KOR	6.18	0.1
Instock	Z2736057025	NET	6.19	0.06
Instock	Z2736057025	H3	5.98	0.09
Instock	Z2736057025	5-HT7A	6.1	0.1
Instock	Z2736057025	H1	6.07	0.04
Instock	Z2736057025	Sigma 2	6.04	0.07
Instock	Z9327545871	SERT	7.21	0.23
Instock	Z9327545871	Alpha2C	5.5	0.03
Instock	Z9327545871	5-HT2B	7.02	0.06
Instock	Z9327545871	Sigma 1	8.36	0.08
Instock	Z9327545871	H1	5.44	0.08
Instock	Z9327545871	DAT	5.95	0.17
Instock	Z9327545871	NET	5.59	0.12
Instock	Z9327545871	D4	5.96	0.08
Instock	Z9327545871	Sigma 2	7.1	0.16
Instock	Z4058787687	SERT	5.58	0.13
Instock	Z4058787687	Sigma 1	6.66	0.08
Instock	Z4058787687	5-HT2B	5.98	0.09
Instock	Z9327546921	5-HT2B	6.11	0.11
Instock	Z9327546921	Sigma 1	6.48	0.07
Instock	Z9327546921	Alpha2A	5.52	0.14
Instock	Z9327546921	5-HT2A	5.75	0.15
Instock	Z9327546921	SERT	5.8	0.2
Instock	Z9327546921	DAT	6.36	0.07
Instock	Z9327546921	H3	5.99	0.1
Instock	Z9327546921	Sigma 2	6.18	0.18
Instock	Z1272176858	SERT	6.44	0.09
Instock	Z1272176858	5-HT2B	6.54	0.1
Instock	Z1272176858	Sigma 1	8.04	0.15
Instock	Z1272176858	Alpha2B	5.23	0.08
Instock	Z1272176858	Alpha2A	5.65	0.06
Instock	Z1272176858	Alpha2C	5.92	0.03
Instock	Z1272176858	DAT	6.03	0.08
Instock	Z1272176858	NET	6.31	0.06
Instock	Z1272176858	H3	5.63	0.05
Instock	Z1272176858	5-HT3	6.08	0.09
Instock	Z1272176858	5-HT7A	5.58	0.07
Instock	Z1272176858	Sigma 2	6.49	0.09
Instock	Z1272176858	D4	7.81	0.04
Instock	Z2601245574	Alpha2C	6.78	0.12
Instock	Z2601245574	5-HT2B	6.8	0.12
Instock	Z2601245574	H2	5.27	0.18
Instock	Z2601245574	Alpha1B	5.6	0.15
Instock	Z2601245574	Sigma 1	8.12	0.13
Instock	Z2601245574	Alpha2B	7.23	0.17
Instock	Z2601245574	Alpha2A	6.8	0.15
Instock	Z2601245574	5-HT2A	5.97	0.11
Instock	Z2601245574	5-HT1D	5.69	0.27
Instock	Z2601245574	NET	5.41	0.12
Instock	Z2601245574	D1	5.73	0.13
Instock	Z2601245574	5-HT7A	6.69	0.11
Instock	Z2601245574	H1	5.85	0.06
Instock	Z2601245574	Alpha1A	6.87	0.01
Instock	Z2601245574	Sigma 2	7.09	0.18
Instock	Z2601245574	D4	6.43	0.08
Instock	Z319032320	Alpha2C	5.16	0.12
Instock	Z319032320	5-HT2B	7.2	0.14
Instock	Z319032320	Alpha1B	5.44	0.09
Instock	Z319032320	Sigma 1	6.04	0.12
Instock	Z319032320	Alpha2B	5.07	0.14
Instock	Z319032320	SERT	6.94	0.07
Instock	Z319032320	5-HT2A	5.74	0.15
Instock	Z319032320	DAT	5.66	0.2
Instock	Z319032320	5-HT7A	5.42	0.1
Instock	Z319032320	H1	5.16	0.11
Instock	Z319032320	Sigma 2	6.48	0.14
Instock	Z319032320	5-HT1F	6.44	0.1
Instock	Z319035182	Alpha2C	6.29	0.07
Instock	Z319035182	5-HT2B	7.05	0.07
Instock	Z319035182	Alpha1B	6.19	0.07
Instock	Z319035182	Sigma 1	8.04	0.15
Instock	Z319035182	Alpha2B	6.49	0.09
Instock	Z319035182	Alpha2A	6.26	0.06
Instock	Z319035182	Alpha1D	5.58	0.1
Instock	Z319035182	5-HT1D	6.63	0.14
Instock	Z319035182	D3	6.89	0.19
Instock	Z319035182	SERT	7.75	0.19
Instock	Z319035182	5-HT1B	6.2	0.11
Instock	Z319035182	5-HT6	5.63	0.05
Instock	Z319035182	5-HT2A	6.51	0.15
Instock	Z319035182	DAT	5.93	0.11
Instock	Z319035182	5-HT7A	6.12	0.12
Instock	Z319035182	H1	6.53	0.01
Instock	Z319035182	Alpha1A	6.12	0.06
Instock	Z319035182	Sigma 2	6.27	0.09
Instock	Z319035182	5-HT1F	6.76	0.1
Instock	Z319035182	D2	6.05	0.13
Instock	Z9327545855	Alpha2C	6.1	0.07
Instock	Z9327545855	5-HT2B	5.93	0.06
Instock	Z9327545855	Alpha2B	6.08	0.14
Instock	Z9327545855	Sigma 1	7.75	0.2
Instock	Z9327545855	NET	5.62	0.14
Instock	Z9327545855	Alpha2A	5.8	0.07
Instock	Z9327545855	DAT	5.94	0.04
Instock	Z9327545855	Sigma 2	7.1	0.1
Instock	Z9327545855	D4	5.58	0.13
Instock	Z9327545855	SERT	5.48	0.21
Instock	Z285767968	Sigma 2	5.51	0.07
Instock	Z285767968	DAT	6.28	0.06
Instock	Z285767968	5-HT2A	5.56	0.13
Instock	Z285767968	5-HT6	5.51	0.03
Instock	Z285767968	SERT	5.85	0.13
Instock	Z285767968	Alpha2B	5.12	0.15
Instock	Z285767968	5-HT2B	5.84	0.13
Instock	Z285767968	Alpha2C	6.43	0.03
Instock	Z1343822629	Sigma 1	6.25	0.06
Instock	Z1343822629	Alpha2C	5.96	0.06
Instock	Z1343822629	NET	5.61	0.14
Instock	Z1343822629	Alpha2B	6.23	0.12
Instock	Z1343822629	Alpha2A	5.51	0.1
Instock	Z1343822629	5-HT7A	7.04	0.04
Instock	16610192	5-HT2C	5.86	0.11
Instock	Z2493737983	Sigma 2	5.59	0.11
Instock	Z2493737983	5-HT7A	5.85	0.02
Instock	Z2493737983	5-HT2C	5.74	0.06
Instock	Z2493737983	5-HT2B	6.62	0.16
Instock	9079584	SERT	6.18	0.03
Instock	9079584	Alpha2C	5.56	0.1
Instock	9079584	5-HT2B	7.22	0.11
Instock	9079584	Beta2	6.54	0.05
Instock	9079584	Sigma 1	8.34	0.18
Instock	9079584	D3	6.92	0.1
Instock	9079584	NET	5.67	0.12
Instock	9079584	Sigma 2	6.33	0.11
Instock	51750862	5-HT1A	6.53	0.44
Instock	51750862	Alpha2C	6.27	0.08
Instock	51750862	5-HT2B	6.46	0.14
Instock	51750862	Sigma 1	6.39	0.07
Instock	51750862	Alpha2B	6.05	0.15
Instock	51750862	Alpha2A	5.65	0.1
Instock	51750862	D3	6.65	0.15
Instock	51750862	5-HT2A	5.85	0.1
Instock	51750862	5-HT7A	5.98	0.2
Instock	51750862	H1	5.71	0.12
Instock	51750862	Sigma 2	5.78	0.15
Instock	51750862	5-HT1F	6.27	0.06
Instock	78336566	Sigma 1	5.98	0.06
Instock	78336566	Alpha2C	5.93	0.09
Instock	78336566	Alpha2B	5.68	0.04
Instock	78336566	Alpha2A	5.35	0.1
Instock	78336566	NET	5.63	0.1
Instock	78336566	5-HT7A	6.32	0.19
Instock	78336566	Sigma 2	6.06	0.08
Instock	30726708	5-HT2A	6.41	0.11
Instock	30726708	Sigma 1	5.39	0.1
Instock	30726708	5-HT2B	6.24	0.17
Instock	43558731	SERT	5.52	0.13
Instock	43558731	5-HT2B	6.28	0.1
Instock	43558731	Sigma 1	8.1	0.13
Instock	43558731	Alpha2A	5.4	0.16
Instock	43558731	Alpha2C	5.95	0.06
Instock	43558731	H3	7.69	0.06
Instock	43558731	H1	5.7	0.1
Instock	43558731	Sigma 2	6.35	0.1
Instock	43558731	5-HT1F	6.03	0.11
Instock	43558731	5-HT7A	5.31	0.13
Instock	94379553	Alpha2A	5.3	0.13
Instock	94379553	Alpha2C	6	0.07
Instock	94379553	MOR	5.79	0.08
Instock	94379553	Sigma 1	7.8	0.21
Instock	94379553	Alpha2B	5.88	0.11
Instock	94379553	5-HT2B	5.67	0.09
Instock	94379553	M3	4.81	0.59
Instock	94379553	H3	5.67	0.03
Instock	94379553	Alpha1A	5.86	0.08
Instock	94379553	Sigma 2	6.51	0.2
Instock	94379553	D4	5.81	0.1
Instock	94379553	SERT	5.95	0.18
Instock	16437172	Alpha2A	6.04	0.1
Instock	16437172	Alpha2C	6.1	0.03
Instock	16437172	5-HT2B	7.84	0.16
Instock	16437172	H2	5.67	0.16
Instock	16437172	Alpha2B	6.16	0.09
Instock	16437172	5-HT1A	5.44	0.14
Instock	16437172	Sigma 1	7.13	0.15
Instock	16437172	BZP Rat Brain Site	4.2	0.47
Instock	16437172	SERT	6.24	0.07
Instock	16437172	D1	5.75	0.12
Instock	16437172	5-HT7A	6.47	0.23
Instock	16437172	Sigma 2	6.3	0.15
Instock	16437172	PBR	5.56	0.16
ZINC	Z2951704214	Sigma 1	6.82	0.2
ZINC	Z2951704214	DAT	6.37	0.06
ZINC	Z2951704214	NET	6.14	0.21
ZINC	Z2951704214	5-HT2B	5.37	0.18
ZINC	Z2951704214	SERT	7.04	0.04
ZINC	Z2951704214	Sigma 2	6.87	0.1
ZINC	Z5247693123	5-HT2A	5.65	0.16
ZINC	Z5247693123	5-HT1F	6.02	0.07
ZINC	Z5247693123	5-HT6	5.63	0.03
ZINC	Z5247693123	SERT	6.07	0.1
ZINC	Z5247693123	D3	5.84	0.1
ZINC	Z5247693123	5-HT2B	7.05	0.18
ZINC	Z5247693123	D4	6.79	0.01
ZINC	Z5247693123	DAT	5.6	0.16
ZINC	Z5247693123	Sigma 2	7.61	0.07
ZINC	Z5247693123	Sigma 1	8.15	0.15
ZINC	Z4213811759	D1	5.1	0.13
ZINC	Z4213811759	5-HT2C	5.8	0.07
ZINC	Z4213811759	5-HT7A	7.34	0.22
ZINC	Z4213811759	5-HT2B	6.61	0.14
ZINC	Z4213811759	5-HT1D	6.12	0.02
ZINC	Z4213811759	5-HT2A	5.89	0.13
ZINC	Z4213811759	Sigma 2	5.3	0.06
ZINC	Z5247694434	Sigma 1	6.86	0.06
ZINC	Z5247694434	Sigma 2	6.05	0.04
ZINC	Z5247694434	DAT	5.61	0.08
ZINC	Z5247694434	D4	6.97	0.02
ZINC	Z5247694434	5-HT2A	5.62	0.1
ZINC	Z4621308392	Sigma 1	7.53	0.16
ZINC	Z4621308392	Sigma 2	7.62	0.06
ZINC	Z4621308392	5-HT2B	7.44	0.05
ZINC	Z4621308392	5-HT7A	5.72	0.12
ZINC	Z3829135572	Sigma 1	6.08	0.12
ZINC	Z3829135572	SERT	5.55	0.14
